# Meanders as a scaling motif for understanding of floodplain soil microbiome and biogeochemical potential at the watershed scale

**DOI:** 10.1101/2020.05.14.086363

**Authors:** Paula B. Matheus Carnevali, Adi Lavy, Alex D. Thomas, Alexander Crits-Christoph, Spencer Diamond, Raphaeël Meéheust, Matthew R. Olm, Allison Sharrar, Shufei Lei, Wenming Dong, Nicola Falco, Nicholas Bouskill, Michelle Newcomer, Peter Nico, Haruko Wainwright, Dipankar Dwivedi, Kenneth H. Williams, Susan Hubbard, Jillian F. Banfield

## Abstract

Biogeochemical exports of C, N, S and H_2_ from watersheds are modulated by the activity of microorganisms that function over micron scales. This disparity of scales presents a substantial challenge for development of predictive models describing watershed function. Here, we tested the hypothesis that meander-bound regions exhibit patterns of microbial metabolic potential that are broadly predictive of biogeochemical processes in floodplain soils along a river corridor. We intensively sampled floodplain soils located in the upper, middle, and lower reaches of the East River in Colorado and reconstructed 248 draft quality genomes representative at a sub-species level. Approximately one third of the representative genomes were detected across all three locations with similar levels of abundance, and despite the very high microbial diversity and complexity of the soils, ~15% of species were detected in two consecutive years. A core floodplain microbiome was enriched in bacterial capacities for aerobic respiration, aerobic CO oxidation, and thiosulfate oxidation with the formation of elemental sulfur. We did not detect systematic patterns of gene abundance based on sampling position relative to the river. However, at the watershed scale meander-bound floodplains appear to serve as scaling motifs that predict aggregate capacities for biogeochemical transformations in floodplain soils. Given this, we conducted a transcriptomic analysis of the middle site. Overall, the most highly transcribed genes were *amoCAB* and *nxrAB* (for nitrification) followed by genes involved in methanol and formate oxidation, and nitrogen and CO_2_ fixation. Low soil organic carbon correlated with high activity of genes involved in methanol, formate, sulfide, hydrogen, and ammonia oxidation, nitrite oxidoreduction, and nitrate and nitrite reduction. Thus, widely represented genetic capacities did not predict *in situ* activity at one time point, but rather they define a reservoir of biogeochemical potential available as conditions change.
