## Supplementary Tables 1-14 for "Meanders as a scaling motif for understanding of floodplain soil microbiome and biogeochemical potential at the watershed scale": SupplementaryTable_1_MetaG_MetaT_2015_2016.xlsx

### Sheet: SuppTable 1
BioProject Accession	Sample #	Year	Type	Meander-bound Floodplain	Sample ID	Total bp assembled	No reads (filtered)	No of reads mapped to assembly	% total No of reads mapped to assemblies	No Contigs	N50	No contigs >= 1 Kbp	% contigs >= 1 Kbp	bp in contigs >= 1 Kbp	% bp in contigs >= 1 Kbp	NOTES*
PRJNA405368	1	2015	DNA	G	ERMGT100_2	284914676	54423498	12223096	22.4592	314775	1076	57627	18.3074	149440647	52.451
PRJNA405369	2	2015	DNA	G	ERMGT119_2	184583750	47556250	7329264	15.4118	194213	1233	39583	20.3812	104807961	56.7807
PRJNA405370	3	2015	DNA	G	ERMGT138_2	335882972	58847312	13533104	22.997	349947	1247	70461	20.1348	189926861	56.5455
PRJNA405371	4	2015	DNA	G	ERMGT157_2	228909903	49317074	9310560	18.879	245626	1258	50632	20.6135	130739644	57.114
PRJNA405372	5	2015	DNA	G	ERMGT200_2	105356347	76733922	5039542	6.56755	153186	705	18040	11.7765	36534423	34.677
PRJNA405373	6	2015	DNA	G	ERMGT222_2	94071925	49398490	3854048	7.80196	125471	831	20231	16.124	40113656	42.6415
PRJNA405374	7	2015	DNA	G	ERMGT244_2	150755454	60613572	6441300	10.6268	191358	893	31718	16.5752	69222371	45.917
PRJNA405375	8	2015	DNA	G	ERMGT266_2	99072814	42494718	4158100	9.78498	141283	736	17852	12.6356	37550078	37.9015
PRJNA405416	9	2015	DNA	G	ERMGT300_2	227110424	60694878	9380134	15.4546	267204	997	50362	18.8478	113355576	49.9121
PRJNA405417	10	2015	DNA	G	ERMGT319_2	53975556	43053958	2205978	5.12375	72020	826	10152	14.0961	23374492	43.3057
PRJNA405418	11	2015	DNA	G	ERMGT338_2	105018142	41332736	4763864	11.5256	129591	955	21912	16.9086	50908033	48.4755
PRJNA405419	12	2015	DNA	G	ERMGT357_2	134151697	43148924	5798728	13.4389	170587	905	28975	16.9855	62213867	46.3758
PRJNA405420	13	2015	DNA	G	ERMGT400_2	70141376	51201744	2907804	5.67911	100795	730	12685	12.5849	25498176	36.3525
PRJNA405421	14	2015	DNA	G	ERMGT418_2	191418574	52388836	8157542	15.5711	239148	917	43365	18.1331	89243061	46.6219
PRJNA405422	15	2015	DNA	G	ERMGT436_2	117901313	49860402	5378376	10.7869	141200	982	23671	16.7642	58254475	49.4095
PRJNA405423	16	2015	DNA	G	ERMGT454_2	85061804	52216570	3626170	6.94448	106804	887	18253	17.0902	38357942	45.0942
PRJNA405424	17	2015	DNA	G	ERMGT500_2	275836319	57630480	11252524	19.5253	310801	1053	54132	17.4169	142614008	51.7024
PRJNA405425	18	2015	DNA	G	ERMGT513_2	306676606	55056426	14750714	26.792	327081	1222	66842	20.4359	172993875	56.4092
PRJNA405426	19	2015	DNA	G	ERMGT526_2	79673977	48995034	3116200	6.36024	111763	756	15028	13.4463	29954524	37.5964
PRJNA405427	20	2015	DNA	G	ERMGT539_2	46108010	62395864	2057490	3.29748	71903	670	8916	12.4	14233932	30.8708
PRJNA405428	21	2015	DNA	G	ERMGT600_2	226470808	53977214	9462148	17.5299	243036	1196	48491	19.9522	126270370	55.7557
PRJNA405429	22	2015	DNA	G	ERMGT615_2	165477802	63642928	6926386	10.8832	211629	875	36090	17.0534	73646975	44.5057
PRJNA405430	23	2015	DNA	G	ERMGT630_2	289667759	68732710	11326918	16.4797	360232	905	62262	17.2839	132785575	45.8406
PRJNA405431	24	2015	DNA	G	ERMGT642_2	217779984	69410294	9103648	13.1157	266121	953	49110	18.454	104938096	48.1854
PRJNA405432	25	2015	DNA	G	ERMGT700_2	254645312	46807386	11451468	24.4651	273766	1180	53977	19.7165	140278863	55.0879
PRJNA405433	26	2015	DNA	G	ERMGT723_2	72918262	50595940	2675554	5.28808	104428	763	15398	14.7451	26685923	36.597
PRJNA405434	27	2015	DNA	G	ERMGT746_2	222078964	54052774	9409400	17.4078	255327	1038	50916	19.9415	114065632	51.3626
PRJNA405435	28	2015	DNA	G	ERMGT769_2	139625595	53667752	5424234	10.1071	182338	829	27381	15.0166	59411531	42.5506
PRJNA405436	29	2015	DNA	G	ERMGT800_2	379809875	53609046	15361486	28.6547	388187	1298	87157	22.4523	221094841	58.212
PRJNA405437	30	2015	DNA	G	ERMGT814_2	263795565	57161322	11937500	20.8839	305178	1009	54611	17.8948	132821858	50.3503
PRJNA405438	31	2015	DNA	G	ERMGT828_2	295228854	48472312	14661652	30.2475	300636	1270	60725	20.1988	168265743	56.995
PRJNA405439	32	2015	DNA	G	ERMGT842_2	52772668	50052690	1950696	3.89729	77650	710	9838	12.6697	18180052	34.4497
PRJNA405324	33	2015	DNA	L	ERMLT100_2	16862069	26986690	643690	2.38521	25693	690	3172	12.3458	5310376	31.493
PRJNA405325	34	2015	DNA	L	ERMLT121_2	35473837	29833362	1364924	4.57516	49563	760	6847	13.8147	13598445	38.3337
PRJNA405326	35	2015	DNA	L	ERMLT142_2	38995764	33497236	1663934	4.96738	53258	799	8216	15.4268	15766610	40.4316
PRJNA405327	36	2015	DNA	L	ERMLT163_2	19377175	35339296	881004	2.49299	29946	687	3756	12.5426	6068769	31.3192
PRJNA405328	37	2015	DNA	L	ERMLT200_2	35632143	21600882	1501466	6.95095	44477	916	5789	13.0157	16884785	47.3864
PRJNA405329	38	2015	DNA	L	ERMLT231_2	159114949	38701214	7071524	18.2721	165924	1237	36137	21.7792	90408968	56.8199
PRJNA405330	39	2015	DNA	L	ERMLT262_2	133964287	41027094	5638048	13.7423	164767	900	25874	15.7034	61497233	45.9057
PRJNA405331	40	2015	DNA	L	ERMLT293_2	23466813	23825804	940136	3.94587	29224	895	4651	15.915	10758563	45.8459
PRJNA405332	41	2015	DNA	L	ERMLT300_2	97786049	32060712	4391626	13.6978	110424	1080	20515	18.5784	51231285	52.3912
PRJNA405333	42	2015	DNA	L	ERMLT333_2	56448451	22961346	2011288	8.75945	77540	797	12438	16.0408	22255257	39.4258
PRJNA405334	43	2015	DNA	L	ERMLT366_2	122496767	31272382	4641328	14.8416	149684	922	26001	17.3706	57289600	46.7683
PRJNA405335	44	2015	DNA	L	ERMLT399_2	21556638	29071262	851660	2.92956	35293	627	3364	9.53164	5201331	24.1287
PRJNA405336	45	2015	DNA	L	ERMLT400_2	99452377	33229554	4149048	12.486	105356	1239	21113	20.0397	56406743	56.7173
PRJNA405337	46	2015	DNA	L	ERMLT433_2	75678749	22773690	2941074	12.9143	90511	949	16286	17.9934	36330843	48.0067
PRJNA405338	47	2015	DNA	L	ERMLT466_2	110900797	35356218	4396080	12.4337	142371	860	23839	16.7443	47909328	43.2002
PRJNA405339	48	2015	DNA	L	ERMLT499_2	56334379	29951386	2238922	7.47519	74723	782	9404	12.5851	22793345	40.4608
PRJNA405340	49	2015	DNA	L	ERMLT500_2	83191739	29891724	2886048	9.65501	108693	836	17319	15.9339	34870140	41.9154
PRJNA405341	50	2015	DNA	L	ERMLT530_2	37457489	28569892	1406596	4.92335	52032	776	7710	14.8178	14321117	38.233
PRJNA405342	51	2015	DNA	L	ERMLT560_2	38125945	30807430	1809370	5.87316	54814	743	7355	13.4181	13342028	34.9946
PRJNA405343	52	2015	DNA	L	ERMLT590_2	60064470	37452854	2283680	6.09748	89270	725	12283	13.7594	20039086	33.3626
PRJNA405344	53	2015	DNA	L	ERMLT600_2	70665539	30626662	2584734	8.43949	82689	1035	14009	16.9418	36143360	51.1471
PRJNA405345	54	2015	DNA	L	ERMLT630_2	82275595	31005672	3091372	9.97034	107951	813	16699	15.4691	33170802	40.3167
PRJNA405346	55	2015	DNA	L	ERMLT660_2	117335243	32896970	4585544	13.9391	137348	948	26517	19.3064	56216763	47.9112
PRJNA405347	56	2015	DNA	L	ERMLT690_2	51199662	28455700	2054546	7.22016	64411	858	9441	14.6574	22593404	44.128
PRJNA367349	57	2015	DNA	L	ERMLT700_1	556412839	81661826	21734580	26.6153	635247	944	113243	17.8266	265626495	47.7391	Sequenced ahead
PRJNA405348	58	2015	DNA	L	ERMLT730_2	98542982	30008956	3617500	12.0547	118170	983	23062	19.516	48684741	49.4046
PRJNA405349	59	2015	DNA	L	ERMLT760_2	90031385	29206330	3144448	10.7663	111987	889	18191	16.2438	40659018	45.1609
PRJNA405350	60	2015	DNA	L	ERMLT790_2	71262159	28356268	2930584	10.3349	84187	979	15202	18.0574	35096692	49.2501
PRJNA405351	61	2015	DNA	L	ERMLT800_2	100789825	30704066	4129332	13.4488	115659	1030	21823	18.8684	51428471	51.0255
PRJNA405352	62	2015	DNA	L	ERMLT830_2	91321988	32779478	3849372	11.7432	100628	1139	20064	19.9388	49745342	54.4725
PRJNA405353	63	2015	DNA	L	ERMLT860_2	117197540	35816636	4572824	12.7673	131056	1079	27560	21.0292	61807184	52.7376
PRJNA367350	64	2015	DNA	Z	ERMLT890_1	502855995	84573992	19989774	23.6358	598323	886	98834	16.5185	227052631	45.1526	Sequenced ahead
PRJNA367347	65	2015	DNA	Z	ERMZT100_1	583342854	101731436	25001660	24.5761	686169	912	114656	16.7096	270548095	46.3789	Sequenced ahead
PRJNA405310	66	2015	DNA	Z	ERMZT133_2	62582148	34307780	2046852	5.96615	94491	692	10807	11.4371	19306744	30.8502
PRJNA405311	67	2015	DNA	Z	ERMZT166_2	99697119	31679162	4153544	13.1113	105523	1130	15025	14.2386	52979760	53.1407
PRJNA405312	68	2015	DNA	Z	ERMZT199_2	170982889	40514896	7247520	17.8885	164454	1492	34137	20.7578	103704876	60.6522
PRJNA405313	69	2015	DNA	Z	ERMZT200_2	40170157	32055462	1464818	4.56964	57315	756	8445	14.7344	14641144	36.4478
PRJNA405314	70	2015	DNA	Z	ERMZT266_2	21010081	24438724	844100	3.45394	28332	783	3265	11.5241	8503693	40.4743
PRJNA367348	71	2015	DNA	Z	ERMZT299_1	170116752	40516554	6406786	15.8128	213994	845	36967	17.2748	72126815	42.3984	Sequenced ahead
PRJNA405315	72	2015	DNA	Z	ERMZT300_2	21000778	24258576	902964	3.72225	31245	708	4033	12.9077	6948140	33.0852
PRJNA405316	73	2015	DNA	Z	ERMZT333_2	126764995	34907648	5499006	15.753	121146	1508	24891	20.5463	76832800	60.6104
PRJNA405317	74	2015	DNA	Z	ERMZT366_2	126496773	36474726	4964384	13.6105	147239	999	26064	17.7018	63205598	49.9662
PRJNA405318	75	2015	DNA	Z	ERMZT399_2	143884647	34822720	5807216	16.6765	163525	1036	31447	19.2307	73763566	51.2658
PRJNA405319	76	2015	DNA	Z	ERMZT400_2	52046857	37691394	2361388	6.26506	66118	883	10713	16.2028	23631923	45.4051
PRJNA405320	77	2015	DNA	Z	ERMZT423_2	151762167	33851712	6430096	18.9949	151026	1329	30918	20.472	88090909	58.0454
PRJNA405321	78	2015	DNA	Z	ERMZT469_2	129557195	39317254	5284616	13.441	150328	991	24150	16.0649	64415497	49.7197
PRJNA405322	79	2015	DNA	Z	ERMZT500_2	159594373	38816744	6640220	17.1066	168283	1162	28080	16.6862	86263857	54.0519
PRJNA405323	80	2015	DNA	Z	ERMZT517_2	132970888	33428582	5252148	15.7115	156967	1004	30972	19.7315	66746497	50.1963
PRJNA405354	81	2015	DNA	Z	ERMZT534_2	208463867	48762750	8357938	17.14	251572	1000	51109	20.3159	104301672	50.0335
PRJNA405355	82	2015	DNA	Z	ERMZT551_2	154645368	36438272	6115280	16.7826	165029	1286	34446	20.8727	89241495	57.7072
PRJNA405356	83	2015	DNA	Z	ERMZT600_2	254368603	48503612	10522400	21.6941	254780	1393	51436	20.1884	149633846	58.8256
PRJNA405357	84	2015	DNA	Z	ERMZT620_2	83502651	46722008	2833240	6.06404	129874	662	13362	10.2884	23474823	28.1127
PRJNA405358	85	2015	DNA	Z	ERMZT640_2	145923312	51668058	5572574	10.7853	175376	975	29256	16.6819	71698051	49.1341
PRJNA405359	86	2015	DNA	Z	ERMZT660_2	210341220	64740980	8480726	13.0995	252082	975	43420	17.2246	103160066	49.0442
PRJNA405360	87	2015	DNA	Z	ERMZT700_2	466633620	74954794	19838102	26.4668	475080	1307	99207	20.8822	271073423	58.0913
PRJNA405361	88	2015	DNA	Z	ERMZT718_2	234646307	54294376	10854302	19.9916	246612	1177	43248	17.5369	129566968	55.218
PRJNA405362	89	2015	DNA	Z	ERMZT736_2	265335163	61360032	11341948	18.4843	275532	1266	53608	19.4562	151357784	57.044
PRJNA405363	90	2015	DNA	Z	ERMZT754_2	206300141	60135838	8249984	13.7189	224229	1197	43906	19.5809	115066887	55.7764
PRJNA405364	91	2015	DNA	Z	ERMZT800_2	229926999	49239526	9032618	18.3442	235818	1270	46864	19.873	131448406	57.1696
PRJNA405365	92	2015	DNA	Z	ERMZT820_2	279754539	61606340	12412776	20.1485	295516	1218	55946	18.9316	156569352	55.9667
PRJNA405366	93	2015	DNA	Z	ERMZT840_2	308873617	59194060	12624068	21.3266	337070	1084	57181	16.9641	162474326	52.6022
PRJNA405367	94	2015	DNA	Z	ERMZT860_2	40610351	45942416	1577304	3.43322	63237	665	7276	11.5059	12341527	30.3901
PRJNA406681	1	2016	DNA	L	ERMLIBT25_16_10D	37397244	37033050	1637498	4.42172	51974	765	7846	15.096	14002611	37.4429
PRJNA406682	2	2016	DNA	L	ERMLIBT27_16_10D	70393143	31083610	2831436	9.1091	87164	883	13887	15.932	31585717	44.8704
PRJNA406683	3	2016	DNA	L	ERMLIBT45_16_10D	140057327	38848032	5372012	13.8283	162357	980	29259	18.0214	69021682	49.281
PRJNA406712	4	2016	DNA*	L	ERMLIBT45_16_1Da	142557540	39951040	5254266	13.1518	177518	877	30652	17.267	63055939	44.2319	Co-extracted with RNA
PRJNA406684	5	2016	DNA	L	ERMLIBT47_16_10D	259965608	47301052	10282106	21.7376	294045	1022	54897	18.6696	132158090	50.8368
PRJNA406713	6	2016	DNA*	L	ERMLIBT47_16_1Da	138690950	35018340	5621006	16.0516	166949	904	27926	16.7273	63708776	45.9358	Co-extracted with RNA
PRJNA406685	7	2016	DNA	L	ERMLT200_16_10D	128610273	36566584	4823534	13.1911	148906	958	25396	17.0551	62395272	48.515
PRJNA406686	8	2016	DNA	L	ERMLT200A_16_10D	139094984	36947724	5828150	15.774	165195	940	29380	17.785	66163697	47.5673
PRJNA406687	9	2016	DNA	L	ERMLT200B_16_10D	99908718	36479586	4282114	11.7384	121660	943	22785	18.7284	47686475	47.73	Deeper sample
PRJNA406688	10	2016	DNA	L	ERMLT231_16_10D	130289149	39473120	5173226	13.1057	169534	851	28479	16.7984	56142185	43.0905
PRJNA406714	11	2016	DNA*	L	ERMLT231_16_1Da	80897761	31218890	3205650	10.2683	106473	821	17299	16.2473	33127548	40.9499	Co-extracted with RNA
PRJNA406689	12	2016	DNA	L	ERMLT231A_16_10D	68301585	30897954	2799594	9.06077	83343	915	13929	16.7129	31850895	46.6327
PRJNA406690	13	2016	DNA	L	ERMLT231B_16_10D	155746265	34614356	6619456	19.1234	178760	960	32842	18.3721	75432043	48.4326	Deeper sample
PRJNA406691	14	2016	DNA	L	ERMLT293_16_10D	32444141	42500292	1573686	3.70277	45608	762	6435	14.1094	12515824	38.5765
PRJNA406715	15	2016	DNA*	L	ERMLT293_16_1Da	16497888	34835310	574230	1.64841	29858	538	1477	4.94675	2476529	15.0112	Co-extracted with RNA
PRJNA406692	16	2016	DNA	L	ERMLT293A_16_10D	41833558	46071000	1845398	4.00555	62238	702	8059	12.9487	14038378	33.5577
PRJNA406693	17	2016	DNA	L	ERMLT293B_16_10D	55672266	47027948	2155730	4.58393	79956	757	11801	14.7594	20621722	37.0413	Deeper sample
PRJNA406694	18	2016	DNA	L	ERMLT333_16_10D	105531362	42634216	4126496	9.67884	137269	863	23396	17.0439	45907224	43.501
PRJNA406695	19	2016	DNA	L	ERMLT366_16_10D	113592295	31519606	4333638	13.749	138180	955	23859	17.2666	54667198	48.1258
PRJNA406696	20	2016	DNA	L	ERMLT399_16_10D	55083980	38667964	2357322	6.09632	82438	709	10939	13.2694	17851651	32.4081
PRJNA406697	21	2016	DNA	L	ERMLT433_16_10D	82437300	27849540	3108904	11.1632	103608	872	16445	15.8723	36688978	44.5053
PRJNA406698	22	2016	DNA	L	ERMLT466_16_10D	106903169	40123844	4385648	10.9303	136579	859	21823	15.9783	46555915	43.5496
PRJNA406699	23	2016	DNA	L	ERMLT499_16_10D	73613784	32679252	3037274	9.2942	96172	827	14910	15.5035	31001735	42.114
PRJNA406700	24	2016	DNA	L	ERMLT530_16_10D	37178964	43698856	1368010	3.13054	59882	638	6221	10.3888	9763310	26.2603
PRJNA406701	25	2016	DNA	L	ERMLT560_16_10D	61623981	40488848	2730920	6.74487	86032	773	13020	15.1339	23333394	37.8641
PRJNA406702	26	2016	DNA	L	ERMLT590_16_10D	72166771	43807052	3144210	7.17741	97723	809	15675	16.0402	29334881	40.6487
PRJNA406704	27	2016	DNA	L	ERMLT660_1_16_10D	117298143	34297620	4253212	12.4009	148985	854	26539	17.8132	50078315	42.6932
PRJNA406703	28	2016	DNA	L	ERMLT660_16_10D	150580161	42534660	6013842	14.1387	174973	945	31801	18.1748	71979834	47.8017
PRJNA406705	29	2016	DNA	L	ERMLT660_2_16_10D	103184989	36985984	3986192	10.7776	127839	931	24002	18.7752	48811306	47.3047
PRJNA406706	30	2016	DNA	L	ERMLT730_16_10D	252791816	40197042	9542870	23.7402	267332	1137	54161	20.2598	137365595	54.3394
PRJNA406716	31	2016	DNA*	L	ERMLT730_16_1Da	236358789	44396882	9576118	21.5693	284032	902	50300	17.7093	108227957	45.7897	Co-extracted with RNA
PRJNA406707	32	2016	DNA	L	ERMLT760_16_10D	166644017	41692304	6225166	14.9312	200522	935	37371	18.6369	78612232	47.1738
PRJNA406708	33	2016	DNA	L	ERMLT790_16_10D	100229340	31665598	4115708	12.9974	116059	1000	21701	18.6982	50119430	50.0047
PRJNA406709	34	2016	DNA	L	ERMLT830_16_10D	84387723	31864190	3419872	10.7327	105803	850	16204	15.3153	36400106	43.1344
PRJNA406710	35	2016	DNA	L	ERMLT860_16_10D	102533087	38399608	4218020	10.9845	125892	940	22024	17.4944	48965427	47.7557
PRJNA406711	36	2016	DNA	L	ERMLT890_16_10D	82139564	27516882	2618766	9.51694	106398	812	15428	14.5003	33326848	40.5734
PRJNA444730	1	2016	RNA	L	ERMLIBT25_16_1Ra		75136788
PRJNA444731	2	2016	RNA	L	ERMLIBT27_16_1Ra		65995118
PRJNA444732	3	2016	RNA	L	ERMLIBT45_16_1Ra		59143684
PRJNA444733	4	2016	RNA	L	ERMLIBT47_16_1Ra		74510432
PRJNA444734	5	2016	RNA*	L	ERMLT231_16_1Ra		64010174									~ 1/3 of these reads (21,637,883) were used for mapping
PRJNA444735	6	2016	RNA	L	ERMLT293_16_1Ra		93642710
PRJNA444736	7	2016	RNA	L	ERMLT466_16_1Ra		73870636
PRJNA444737	8	2016	RNA	L	ERMLT499_16_1Ra		77762962
PRJNA444738	9	2016	RNA	L	ERMLT530_16_1Ra		70291470
PRJNA444739	10	2016	RNA	L	ERMLT660_16_1Ra		67956462
PRJNA444740	11	2016	RNA	L	ERMLT660_1_16_1Ra		77186208
PRJNA444741	12	2016	RNA	L	ERMLT660_2_16_1Ra		87220992
PRJNA444742	13	2016	RNA	L	ERMLT730_16_1Ra		63131080
PRJNA444743	14	2016	RNA	L	ERMLT790_16_1Ra		100964672
