## Supplementary Tables 1-14 for "Meanders as a scaling motif for understanding of floodplain soil microbiome and biogeochemical potential at the watershed scale": SupplementaryTable_2_RepGenomes_98ANI.xlsx

### Sheet: SuppTable 2
Genome name	Bin length (bp)	GC%	Coverage	# Contigs	# Features	Longest contig (bp)	RP Inventory (total: 55)	RP multiple	BSCG Inventory (total: 51)	BSCG multiple	ASCG Inventory (total: 38)	ASCG multiple	Completeness (%)	Contamination (%)
ERMGT100_2_Betaproteobacteria_67_10_curated	2416955	67	10.02	576	3158	20807	37	1	38	4	7	1	74.5098	7.84314	>= 90% complete
ERMGT100_2_Gemmatimonadetes_66_10_curated	3423034	66.29	10.67	82	3336	214495	52	1	50	1	11	2	98.0392	1.96078	Bold: CPR metrics based on an inventory of 43 BSCG
ERMGT100_2_Gemmatimonadetes_66_6_curated	3603943	66.54	6.01	620	3764	43931	50	2	46	2	10	1	90.1961	3.92157
ERMGT100_2_Candidatus_Taylorbacteria_40_5	610442	39.63	5.44	103	832	17371	44	2	40	0	8	1	88.3721	0
ERMGT100_2_Alphaproteobacteria_62_8_curated	1616311	62.17	8.74	406	1952	11775	46	2	40	2	4	0	78.4314	3.92157
ERMGT100_2_Betaproteobacteria_64_9_curated	3534801	64.14	12.69	218	3673	92722	51	0	51	1	13	0	100	1.96078
ERMGT100_2_Betaproteobacteria_65_9_curated	2629152	64.58	25.21	741	3170	14087	41	4	41	3	7	0	80.3922	5.88235
ERMGT100_2_Candidatus_Eisenbacteria_68_18_curated	4184184	68.46	18.47	40	3397	610330	52	1	50	1	11	0	98.0392	1.96078
ERMGT100_2_Candidatus_Eisenbacteria_72_6_curated	3260505	71.71	6.71	461	3191	29905	40	0	41	2	11	1	80.3922	3.92157
ERMGT119_2_Acidobacteria_69_10_curated	4479863	69.33	9.48	79	4112	235764	38	2	37	0	12	0	72.549	0
ERMGT119_2_Betaproteobacteria_68_12_curated	4209181	67.86	13.12	148	4351	173090	51	2	51	0	13	1	100	0
ERMGT119_2_Betaproteobacteria_64_15_curated	1690136	64.88	13.73	584	2107	11314	38	1	37	3	10	0	72.549	5.88235
ERMGT138_2_Acidobacteria_67_7_curated	2975200	67.48	7.04	552	3190	21807	34	1	32	1	9	0	62.7451	1.96078
ERMGT138_2_Planctomycetes_72_7_curated	5194178	71.91	6.87	398	4527	93924	48	2	49	1	11	0	96.0784	1.96078
ERMGT138_2_Deltaprotoebacteria_72_7_curated	2475624	72.26	6.82	527	2698	18629	38	1	36	0	7	0	70.5882	0
ERMGT138_2_Gemmatimonadetes_69_6_curated	1360609	69.39	6.42	260	1511	17602	37	1	38	2	7	0	74.5098	3.92157
ERMGT138_2_Gammaproteobacteria_64_6_curated	3612909	64.3	6.5	347	3857	44845	45	0	47	4	10	3	92.1569	7.84314
ERMGT138_2_Betaproteobacteria_61_8_curated	3926224	60.72	8.95	417	4229	42810	48	2	49	3	14	1	96.0784	5.88235
ERMGT138_2_Betaproteobacteria_64_8_curated	4454167	63.7	9.26	691	4837	32260	45	1	47	1	10	2	92.1569	1.96078
ERMGT138_2_Betaproteobacteria_67_10_curated	2252457	67.09	13.34	419	2749	26956	47	4	48	4	13	1	94.1176	7.84314
ERMGT138_2_Deltaproteobacteria_56_8_curated	4502503	56.04	8.68	370	4675	66158	48	3	48	3	11	1	94.1176	5.88235
ERMGT138_2_Deltaproteobacteria_70_9_curated	1771183	69.7	10.57	300	1685	30584	45	5	42	4	7	0	82.3529	7.84314
ERMGT157_2_Ignavibacteria_related_47_5_curated	2858199	46.64	5.37	431	3135	32758	43	5	40	3	9	0	78.4314	5.88235
ERMGT157_2_Betaproteobacteria_60_9_curated	2929417	59.87	8.72	682	3569	31980	41	4	40	2	8	0	78.4314	3.92157
ERMGT157_2_Deltaproteobacteria_54_7_curated	1588381	54.34	7.38	424	2002	13527	35	1	35	2	4	0	68.6275	3.92157
ERMGT157_2_Deltaproteobacteria_71_7_curated	3180069	70.63	7.19	519	3083	39550	44	1	44	4	6	0	86.2745	7.84314
ERMGT157_2_Candidatus_Magasanikbacteria_47_5	612998	47.41	5.02	115	799	15470	35	2	34	2	7	1	72.093	3
ERMGT157_2_Nitrospirae_50_7_curated	2443142	50.47	6.77	269	2810	47423	50	2	45	0	11	0	88.2353	0
ERMGT157_2_Betaproteobacteria_61_8_curated	4029269	60.76	7.68	277	4195	72573	49	1	47	0	12	1	92.1569	0
ERMGT157_2_Betaproteobacteria_53_8_curated	1641219	53.24	7.98	189	1937	45731	51	0	51	1	12	2	100	1.96078
ERMGT157_2_Deltaproteobacteria_70_7_curated	3332960	70.02	7.28	763	3518	35887	44	0	45	3	11	2	88.2353	5.88235
ERMGT200_2_Betaproteobacteria_62_10_curated	2178766	61.93	11.79	552	2570	15649	41	1	41	3	10	0	80.3922	5.88235
ERMGT200_2_Betaproteobacteria_65_11_curated	3228658	64.76	12.67	718	3634	20697	47	4	44	2	11	2	86.2745	3.92157
ERMGT200_2_Gammaproteobacteria_68_9_curated	1216478	68.51	9.7	223	1388	72646	46	2	47	1	8	1	92.1569	1.96078
ERMGT222_2_Betaproteobacteria_68_11_curated	2755675	68	14.27	601	3406	17491	39	4	40	2	10	0	78.4314	3.92157
ERMGT244_2_Betaproteobacteria_68_14_curated	2324180	67.91	14.18	269	2672	47323	49	0	49	0	11	0	96.0784	0
ERMGT266_2_Acidobacteria_56_14_curated	5526537	55.79	13.61	51	4928	498720	53	2	51	2	15	1	100	3.92157
ERMGT266_2_Deltaproteobacteria_53_7_curated	719576	52.83	6.95	348	991	7543	44	1	42	1	8	1	82.3529	1.96078
ERMGT266_2_Nitrospirae_57_7_curated	1852454	57.1	7.37	355	2208	37182	52	1	48	0	9	1	94.1176	0
ERMGT300_2_Acidobacteria_67_9_curated	4514427	66.58	8.84	638	4761	33977	50	3	48	1	11	2	94.1176	1.96078
ERMGT300_2_Nitrospirae_57_8_curated	1764421	57.41	9.12	398	2042	22420	49	1	46	1	10	2	90.1961	1.96078
ERMGT300_2_Gammaproteobacteria_60_8_curated	1218378	60.1	9.16	328	1531	28661	43	0	42	2	8	1	82.3529	3.92157
ERMGT319_2_Planctomycetes_72_6_curated	3235305	71.5	5.88	492	3042	28980	30	2	33	1	7	1	64.7059	1.96078
ERMGT319_2_Betaproteobacteria_65_13_curated	3810937	64.53	16.21	850	4333	20862	39	7	41	3	12	0	80.3922	5.88235
ERMGT319_2_Thaumarchaeota_33_7_curated	560636	33.1	7.97	195	912	14411	27	3	11	1	30	2	78.9474	5.26316
ERMGT338_2_Betaproteobacteria_68_10_curated	1714712	68.31	12.49	439	2176	14926	40	1	40	1	8	0	78.4314	1.96078
ERMGT357_2_Betaproteobacteria_59_6_curated	701318	59.45	5.56	301	997	7363	36	1	36	0	6	1	70.5882	0
ERMGT357_2_Nitrospirae_57_7_curated	996654	57.39	7.21	473	1319	9938	38	2	38	1	8	0	74.5098	1.96078
ERMGT357_2_Betaproteobacteria_64_10_curated	1323034	63.68	11.19	351	1627	12972	42	0	41	1	9	0	80.3922	1.96078
ERMGT357_2_Gammaproteobacteria_61_9_curated	773784	60.37	11.05	264	997	17360	42	0	43	1	7	0	84.3137	1.96078
ERMGT357_2_Rokubacteria_69_10_curated	637004	69	11.02	300	870	11565	38	3	36	2	6	0	70.5882	3.92157
ERMGT400_2_Gammaproteobacteria_56_6_curated	2829907	55.74	5.58	489	3448	27344	45	0	41	0	10	0	80.3922	0
ERMGT400_2_Nitrospirae_58_15_curated	886653	57.58	20.41	286	1116	13899	42	4	40	3	9	0	78.4314	5.88235
ERMGT400_2_Deltaproteobacteria_67_11_curated	693786	67.34	12.08	268	864	7557	37	1	36	1	7	0	70.5882	1.96078
ERMGT400_2_Gammaproteobacteria_65_8_curated	1324237	64.71	7.95	325	1582	30618	45	4	46	4	11	3	90.1961	7.84314
ERMGT400_2_Thaumarchaeota_34_7_curated	943070	34.22	6.97	201	1368	24388	30	2	14	2	35	4	92.1053	10.5263
ERMGT418_2_Betaproteobacteria_65_12_curated	2135266	64.94	22.53	620	2611	13806	40	1	39	0	6	0	76.4706	0
ERMGT436_2_Deltaproteobacteria_54_11_curated	2069365	53.81	11.71	302	2252	40307	52	1	51	1	13	1	100	1.96078
ERMGT436_2_Betaproteobacteria_68_12_curated	3483972	68.2	19.38	323	3815	56573	45	2	46	1	11	1	90.1961	1.96078
ERMGT436_2_Deltaproteobacteria_54_7_curated	2336494	54.24	7.35	305	2578	78571	49	0	50	1	13	0	98.0392	1.96078
ERMGT436_2_Gammaproteobacteria_59_7_curated	1001661	59.63	7.74	245	1269	15498	39	0	40	1	7	1	78.4314	1.96078
ERMGT454_2_Betaproteobacteria_65_14_curated	1759069	64.78	18.58	443	2073	19945	46	4	44	2	10	0	86.2745	3.92157
ERMGT500_2_Acidobacteria_65_7_curated	5842156	65.35	6.77	510	5643	55839	50	4	47	2	11	1	92.1569	3.92157
ERMGT500_2_Planctomycetes_72_6_curated	3748235	72.02	5.58	645	3720	47890	28	1	32	2	6	1	62.7451	3.92157
ERMGT500_2_Bacteroidetes_40_6_curated	2811008	39.52	6.19	494	2991	43856	46	3	45	2	8	1	88.2353	3.92157
ERMGT500_2_Betaproteobacteria_65_10_curated	3563174	64.56	10.29	425	3803	41999	50	0	51	0	12	1	100	0
ERMGT500_2_Betaproteobacteria_64_16_curated	4224178	63.53	19.43	54	4255	342147	51	2	51	2	13	0	100	3.92157
ERMGT500_2_Betaproteobacteria_65_14_curated	1902257	64.58	30.85	297	2079	31543	49	1	47	1	13	1	92.1569	1.96078
ERMGT500_2_Betaproteobacteria_65_31_curated	3682619	64.73	38.93	245	3657	79426	52	2	51	1	13	1	100	1.96078
ERMGT500_2_Deltaproteobacteria_70_8_curated	4390875	70.09	8.85	1066	4671	18461	43	1	44	4	8	0	86.2745	7.84314
ERMGT500_2_Candidatus_Eisenbacteria_70_7_curated	3730057	70.49	6.82	464	3444	36567	50	2	48	2	10	0	94.1176	3.92157
ERMGT513_2_Acidobacteria_59_6_curated	2915679	62.52	6.57	527	3164	34301	43	3	39	2	6	0	76.4706	3.92157
ERMGT513_2_Acidobacteria_64_12_curated	5384469	63.66	12.87	137	4965	188987	50	4	50	2	12	0	98.0392	3.92157
ERMGT513_2_Betaproteobacteria_66_12_curated	1186725	66.15	11.59	300	1528	13176	37	0	36	3	7	1	70.5882	5.88235
ERMGT513_2_Rokubacteria_69_5_curated	1343578	69.13	5.84	686	1934	8234	37	1	39	1	8	0	76.4706	1.96078
ERMGT513_2_Alphaproteobacteria_62_7_curated	4977803	62.38	7.25	371	5301	79172	43	2	44	1	10	0	86.2745	1.96078
ERMGT513_2_Deltaproteobacteria_57_8_curated	1738150	56.9	8.14	346	2023	23249	46	0	45	1	8	0	88.2353	1.96078
ERMGT526_2_Nitrospirae_57_9_curated	1128037	57.46	9.8	269	1358	16519	45	1	44	2	9	1	86.2745	3.92157
ERMGT600_2_Acidobacteria_64_8_curated	6070093	64.01	8.13	349	5832	109274	50	3	49	3	12	1	96.0784	5.88235
ERMGT600_2_Betaproteobacteria_64_13_curated	4017260	64.59	13.21	430	4209	66858	51	3	50	1	13	1	98.0392	1.96078
ERMGT600_2_Betaproteobacteria_67_12_curated	3364182	67.31	11.38	356	3800	45851	48	1	49	3	13	1	96.0784	5.88235
ERMGT600_2_Zixibacteria_47_5_curated	1028680	46.75	5.27	331	1322	11910	36	1	35	1	10	1	68.6275	1.96078
ERMGT600_2_Nitrospirae_57_8_curated	1329333	57.41	9.29	407	1642	15298	45	0	42	0	9	1	82.3529	0
ERMGT600_2_Rokubacteria_70_7_curated	2407735	70.04	7.58	554	2963	15628	48	2	44	2	11	0	86.2745	3.92157
ERMGT600_2_Candidatus_Eisenbacteria_71_7_curated	3913403	71.07	7.01	305	3566	48979	42	1	43	3	11	1	84.3137	5.88235
ERMGT615_2_Betaproteobacteria_65_14_curated	3822470	64.88	23.61	523	4120	37474	46	2	47	4	12	3	92.1569	7.84314
ERMGT615_2_Thaumarchaeota_38_11_curated	1312083	33.21	12.92	211	1867	43041	33	2	17	0	37	0	97.3684	0
ERMGT630_2_Planctomycetes_71_7_curated	6799817	70.58	7.76	628	5915	97256	48	0	46	2	12	1	90.1961	3.92157
ERMGT630_2_Candidatus_Kryptonia_related_55_5_curated	1238453	55.19	4.71	526	1518	10547	38	2	38	2	10	1	74.5098	3.92157
ERMGT630_2_Gemmatimonadetes_68_6_curated	1954834	68.19	6.29	329	2224	20720	42	0	41	0	8	1	80.3922	0
ERMGT630_2_Betaproteobacteria_65_25_curated	576149	64.5	25.21	128	696	11594	37	2	37	1	8	0	72.549	1.96078
ERMGT642_2_Betaproteobacteria_62_13_curated	1961476	62.4	12.44	574	2395	11438	34	2	36	3	7	1	70.5882	5.88235
ERMGT642_2_Betaproteobacteria_67_12_curated	664565	66.77	12.4	202	915	8272	37	0	38	1	5	0	74.5098	1.96078
ERMGT642_2_Chloroflexi_47_7_curated	4082357	47.25	7.17	451	4130	48081	49	1	49	3	14	0	96.0784	5.88235
ERMGT642_2_Gammaproteobacteria_67_8_curated	2202433	66.93	8.59	499	2596	18090	44	2	45	1	13	3	88.2353	1.96078
ERMGT700_2_Chloroflexi_49_8_curated	4679684	49.36	8.38	672	5295	36667	45	1	42	3	10	2	82.3529	5.88235
ERMGT700_2_Nitrospirae_58_7_curated	1271212	57.29	7.67	509	1637	14305	47	1	43	0	11	0	84.3137	0
ERMGT700_2_Deltaproteobacteria_70_10_curated	12367306	69.67	11.59	571	11114	150071	51	1	51	2	13	3	100	3.92157
ERMGT723_2_Betaproteobacteria_56_7_curated	664723	55.77	7.99	385	1046	11241	41	0	36	2	5	0	70.5882	3.92157
ERMGT746_2_Alphaproteobacteria_62_10_curated	1276209	62.26	9.6	323	1562	16529	42	0	36	1	3	0	70.5882	1.96078
ERMGT746_2_Ignavibacteriae_36_9_curated	3110664	36.07	9.22	257	2977	103959	53	4	50	1	13	0	98.0392	1.96078
ERMGT746_2_Gammaproteobacteria_67_7_curated	1150950	66.94	7.17	242	1349	19567	37	2	37	1	8	1	72.549	1.96078
ERMGT746_2_Alphaproteobacteria_65_8_curated	1488291	65.41	8.46	311	1713	28544	43	1	41	1	7	1	80.3922	1.96078
ERMGT746_2_Betaproteobacteria_68_10_curated	2399669	68.11	15.72	501	2926	19531	41	2	41	4	11	0	80.3922	7.84314
ERMGT746_2_Deltaproteobacteria_56_10_curated	6630636	56.33	10.9	213	6597	125764	48	2	49	2	13	0	96.0784	3.92157
ERMGT746_2_Deltaproteobacteria_64_16_curated	1569999	67.08	19.11	438	1880	13466	44	3	48	2	10	3	94.1176	3.92157
ERMGT746_2_Rokubacteria_69_6_curated	1933115	69.26	6.2	442	2335	17611	34	3	38	4	11	2	74.5098	7.84314
ERMGT769_2_Betaproteobacteria_68_11_curated	1905538	67.98	10.99	469	2401	14709	42	2	41	3	10	1	80.3922	5.88235
ERMGT800_2_Bacteroidetes_38_7_curated	6358869	38.14	7.59	635	7001	75972	51	2	49	2	11	0	96.0784	3.92157
ERMGT800_2_Bacteroidetes_41_6_curated	2724078	40.44	6.16	537	2983	36543	50	1	49	3	12	1	96.0784	5.88235
ERMGT800_2_Betaproteobacteria_63_9_curated	1871435	63.4	16.48	120	1993	55175	48	4	43	2	11	0	84.3137	3.92157
ERMGT800_2_Chloroflexi_48_8_curated	4012878	47.98	8.36	739	4616	23636	50	2	46	3	7	3	90.1961	5.88235
ERMGT800_2_Deltaproteobacteria_68_6_curated	1952088	67.78	5.57	831	2399	10597	42	2	38	2	6	0	74.5098	3.92157
ERMGT800_2_Gemmatimonadetes_69_9_curated	2790511	68.67	9.34	302	2887	68918	46	1	44	4	11	0	86.2745	7.84314
ERMGT800_2_Gemmatimonadetes_70_10_curated	3705602	69.94	10.37	392	3812	38462	45	0	46	0	12	0	90.1961	0
ERMGT800_2_Nitrospirae_57_8_curated	2374232	57.36	9.38	335	2802	31787	50	1	46	1	12	1	90.1961	1.96078
ERMGT800_2_Planctomycetes_61_9_curated	8588758	61.43	9.45	104	6899	369423	51	3	48	1	13	1	94.1176	1.96078
ERMGT800_2_Betaproteobacteria_64_20_curated	3342381	63.53	25.32	264	3456	79427	50	0	51	2	15	0	100	3.92157
ERMGT800_2_Betaproteobacteria_64_38_curated	3222024	64.76	44.02	209	3411	80970	49	0	48	1	12	0	94.1176	1.96078
ERMGT800_2_Verrrucomicrobia_60_7_curated	1949504	59.76	7.11	745	2227	17518	42	2	39	2	9	0	76.4706	3.92157
ERMGT814_2_Acidobacteria_58_7_curated	8042155	57.71	7.17	446	7594	94759	44	2	49	4	15	0	96.0784	7.84314
ERMGT814_2_Betaproteobacteria_66_9_curated	1614912	65.55	13.82	276	2067	25640	38	4	39	4	7	0	76.4706	7.84314
ERMGT828_2_Verrucomicrobia_58_14_curated	7980876	57.87	14.48	172	6456	256915	52	2	48	0	14	0	94.1176	0
ERMGT828_2_Betaproteobacteria_63_8_curated	4883268	63.2	16.19	812	5619	47895	43	3	46	3	13	1	90.1961	5.88235
ERMGT828_2_Candidatus_Doudnabacteria_43_27	1107971	42.62	26.83	10	1253	496090	47	2	48	1	10	0	100	1
ERMGT842_2_Betaproteobacteria_65_8_curated	1587294	65.04	8.83	606	2004	13424	45	2	44	3	8	2	86.2745	5.88235
ERMLT100_2_Betaproteobacteria_65_7_curated	862372	65.04	7.97	434	1138	9403	32	0	37	1	10	0	72.549	1.96078
ERMLT142_2_Betaproteobacteria_65_11_curated	1750093	64.8	13.72	424	1966	18369	46	4	46	2	9	1	90.1961	3.92157
ERMLT231_2_Verrucomicrobia_59_6_curated	6341728	58.67	6.49	884	6489	44107	46	2	46	1	11	0	90.1961	1.96078
ERMLT231_2_Candidatus_Latescibacteria_66_6_curated	2796543	66.16	6.19	645	3316	25821	46	6	44	4	9	0	86.2745	7.84314
ERMLT231_2_Chloroflexi_49_9_2_curated	7074272	49.02	10.7	370	7115	83514	51	4	51	3	11	3	100	5.88235
ERMLT231_2_Chloroflexi_50_12_curated	3621492	49.67	13.66	186	3584	110288	49	0	49	3	10	1	96.0784	5.88235
ERMLT231_2_Ignavibacteriae_36_9_curated	1089213	36.01	12.42	378	1444	10535	38	1	38	1	6	1	74.5098	1.96078
ERMLT231_2_Nitrospirae_58_5_curated	1509130	57.81	5.76	731	2054	8978	38	3	39	3	9	1	76.4706	5.88235
ERMLT231_2_Betaproteobacteria_68_9_curated	2427034	68.09	12.85	652	3077	21984	42	3	46	4	12	2	90.1961	7.84314
ERMLT262_2_Chloroflexi_49_7_curated	5853013	49.13	7.38	802	6670	52983	49	3	49	3	12	2	96.0784	5.88235
ERMLT262_2_Betaproteobacteria_66_9_curated	3020177	66.33	13.72	483	3498	25157	44	2	47	3	14	1	92.1569	5.88235
ERMLT262_2_Thaumarchaeota_34_5_curated	693835	33.96	5.53	271	1083	13056	21	0	11	0	29	1	76.3158	2.63158
ERMLT300_2_Ignavibacteriae_36_6_curated	1206413	35.98	6.59	535	1621	16641	43	2	42	3	6	2	82.3529	5.88235
ERMLT300_2_Betaproteobacteria_64_11_curated	4499304	64.34	17.11	978	5199	26505	39	0	40	3	10	2	78.4314	5.88235
ERMLT333_2_NC10_61_9_curated	567719	61.3	8.54	261	742	9768	37	1	37	2	8	2	72.549	3.92157
ERMLT333_2_Deltaproteobacteria_65_14_curated	883360	66.6	15.83	329	1169	11171	38	2	37	1	5	1	72.549	1.96078
ERMLT366_2_Betaproteobacteria_65_7_curated	1214689	65.35	7.25	333	1485	10306	34	1	38	1	11	0	74.5098	1.96078
ERMLT366_2_NC10_62_11_curated	1879339	61.63	12.99	420	2212	32194	49	0	49	1	12	2	96.0784	1.96078
ERMLT366_2_Nitrospirae_55_6_curated	2153167	54.77	5.89	346	2521	28128	46	2	47	1	8	0	92.1569	1.96078
ERMLT366_2_Nitrospirae_56_6_curated	1656855	55.51	6.73	498	2403	23700	44	2	46	4	8	1	90.1961	7.84314
ERMLT366_2_Betaproteobacteria_64_8_curated	2001496	64.04	8.35	369	2385	20555	42	4	46	3	11	0	90.1961	5.88235
ERMLT366_2_Deltaproteobacteria_66_14_curated	1392216	66.51	18.73	517	1805	9716	36	2	36	1	8	1	70.5882	1.96078
ERMLT366_2_Rokubacteria_69_8_curated	1922952	69.47	7.77	495	2293	13043	38	2	39	1	10	0	76.4706	1.96078
ERMLT400_2_Verrucomicrobia_58_6_curated	7007606	58.36	6.37	580	6719	77565	49	1	47	1	14	0	92.1569	1.96078
ERMLT433_2_Betaproteobacteria_66_12_curated	3246216	65.92	12.33	845	3975	20081	35	3	39	1	10	5	76.4706	1.96078
ERMLT433_2_Ignavibacteriae_36_8_curated	1659686	35.97	9.03	608	2102	13634	47	4	43	3	9	1	84.3137	5.88235
ERMLT433_2_Deltaproteobacteria_65_11_curated	2019413	65.38	11.6	459	2377	25941	47	0	50	1	13	1	98.0392	1.96078
ERMLT466_2_Betaproteobacteria_65_21_curated	4106465	64.53	20.95	712	4499	40562	39	0	39	1	11	1	76.4706	1.96078
ERMLT466_2_Ignavibacteriae_36_8_curated	1588422	35.94	9.3	507	1980	14159	50	5	44	3	11	1	86.2745	5.88235
ERMLT499_2_Betaproteobacteria_66_11_curated	2386606	66.29	15.32	567	2876	16896	44	5	44	4	13	2	86.2745	7.84314
ERMLT499_2_Betaproteobacteria_68_9_curated	2140489	68.47	10.74	344	2583	26518	44	1	46	2	12	1	90.1961	3.92157
ERMLT530_2_Betaproteobacteria_64_10_curated	3343752	64.64	12.15	1001	3929	11098	43	1	46	4	11	1	90.1961	7.84314
ERMLT560_2_Betaproteobacteria_64_11_curated	2535022	64.77	13.7	555	2851	17880	41	1	42	4	6	1	82.3529	7.84314
ERMLT600_2_Betaproteobacteria_66_7_curated	3435081	66.7	9.03	815	4389	16745	36	5	39	3	11	1	76.4706	5.88235
ERMLT700_Acidobacteria_63_19_curated	7260294	63.32	19.08	261	6727	200912	49	1	49	3	12	0	96.0784	5.88235
ERMLT700_Candidatus_Kryptonia_related_53_6_curated	2631391	52.58	6.39	476	2795	25490	38	2	44	2	11	0	86.2745	3.92157
ERMLT700_Planctomycetes_60_7_curated	8005873	59.71	7.21	878	7479	48710	44	3	46	2	12	1	90.1961	3.92157
ERMLT700_Bacteroidetes_40_7_curated	3290721	39.95	7.64	755	3535	19810	38	0	41	1	9	1	80.3922	1.96078
ERMLT700_Deltaproteobacteria_57_7_curated	3136058	56.57	6.6	747	3613	16278	37	0	38	2	9	2	74.5098	3.92157
ERMLT700_Planctomycetes_63_6_curated	4977231	63.22	6.26	1039	5201	19530	41	3	42	4	9	0	82.3529	7.84314
ERMLT700_Betaproteobacteria_65_16_curated	8002874	65.74	20.15	543	8848	108311	48	1	51	2	15	3	100	3.92157
ERMLT760_2_Gemmatimonadetes_69_9_curated	2699189	69.36	8.71	114	2461	138334	53	1	50	0	13	0	98.0392	0
ERMLT800_2_Bacteroidetes_35_7_curated	3384514	35.22	7.17	140	3284	213260	52	3	51	3	13	3	100	5.88235
ERMLT800_2_Betaproteobacteria_68_12_curated	2986319	67.99	15.57	410	3412	41459	50	0	50	1	13	1	98.0392	1.96078
ERMLT830_2_Betaproteobacteria_64_11_curated	3618556	64.54	14.48	999	4236	16428	35	0	38	3	10	3	74.5098	5.88235
ERMLT830_2_Betaproteobacteria_66_12_curated	4138164	66.22	15.41	703	4787	37628	44	1	44	2	13	3	86.2745	3.92157
ERMLT830_2_Betaproteobacteria_69_9_curated	3626677	68.57	10.18	408	4082	51559	50	6	49	2	13	2	96.0784	3.92157
ERMLT860_2_Betaproteobacteria_65_17_curated	2742100	64.58	17.13	616	3088	14364	32	2	37	4	9	0	72.549	7.84314
ERMLT860_2_Chloroflexi_49_8_curated	3824344	49.16	8.92	608	4349	31219	46	1	46	1	12	2	90.1961	1.96078
ERMLT860_2_Ignavibacteriae_36_6_curated	1320541	35.96	6.99	583	1780	10927	47	2	44	5	8	0	86.2745	9.80392
ERMLT890_Acidobacteria_71_7_curated	1698445	71.22	7.42	332	1848	17457	38	1	39	2	4	0	76.4706	3.92157
ERMLT890_Chloroflexi_63_13_curated	2497121	62.73	13.89	138	2579	129463	49	0	50	1	13	0	98.0392	1.96078
ERMLT890_Zixibacteria_63_7_curated	3240630	62.86	7.45	301	3085	78996	44	1	41	0	9	0	80.3922	0
ERMLT890_Deltaproteobacteria_55_11_curated	7721466	55.4	10.73	666	7743	90417	46	3	48	0	14	1	94.1176	0
ERMLT890_Deltaproteobacteria_56_8_curated	4817035	56.41	8.94	966	5365	26167	47	1	48	3	14	3	94.1176	5.88235
ERMZT100_Candidatus_Latescibacteria_63_15_curated	3606259	63.46	14.98	15	3119	854317	46	1	50	0	12	0	98.0392	0
ERMZT100_Betaproteobacteria_64_15_curated	3803116	64.29	15.07	94	3803	250227	51	0	51	0	14	1	100	0
ERMZT100_Deltaproteobacteria_56_16_curated	5915372	56.09	16.5	124	5560	243235	49	2	49	0	14	1	96.0784	0
ERMZT100_Gammaproteobacteria_65_17_curated	6005046	64.92	17.2	331	5996	157676	48	0	51	1	13	1	100	1.96078
ERMZT100_Candidatus_Zambryskibacteria_43_7_curated	663246	43.01	7.18	63	868	45233	42	1	41	3	10	1	80.3922	5.88235
ERMZT100_Betaproteobacteria_63_14_curated	2132187	63.44	14.04	452	2463	22225	46	3	46	2	13	1	90.1961	3.92157
ERMZT166_2_Acidobacteria_68_9_curated	3797503	67.69	9.25	116	3389	235048	52	4	48	0	13	0	94.1176	0
ERMZT166_2_Betaproteobacteria_67_12_curated	2136236	67.17	12.02	454	2687	22665	44	0	45	0	12	2	88.2353	0
ERMZT166_2_Betaproteobacteria_65_17_curated	2009345	64.62	18.71	122	2028	104779	51	1	51	0	12	0	100	0
ERMZT366_2_Betaproteobacteria_67_12_curated	3117104	67.22	11.87	792	4029	14106	36	2	40	3	12	0	78.4314	5.88235
ERMZT399_2_Candidatus_Staskawiczbacteria_40_5_curated	296831	40.08	5.23	78	415	16761	39	0	37	1	9	0	76.7442	1
ERMZT399_2_Candidatus_Staskawiczbacteria_41_17_curated	734992	41.19	17.25	2	852	731025	48	1	48	0	11	1	100	0
ERMZT400_2_Acidobacteria_67_10_curated	4245549	66.76	10.16	825	4358	31608	49	0	49	3	13	1	96.0784	5.88235
ERMZT400_2_Betaproteobacteria_65_15_curated	1565256	64.86	15.01	385	1780	13155	41	1	41	4	10	0	80.3922	7.84314
ERMZT423_2_Gemmatimonadetes_66_12_curated	3412587	66.33	12.16	119	3327	146075	52	0	49	1	11	0	96.0784	1.96078
ERMZT500_2_Betaproteobacteria_68_12_curated	2642538	67.5	11.57	729	3450	12432	31	1	37	4	9	1	72.549	7.84314
ERMZT500_2_Candidatus_Yanofskybacteria_41_5_curated	269735	41.09	5.07	104	406	12520	32	0	32	3	5	0	65.1163	3
ERMZT551_2_Deltaproteobacteria_66_8_curated	862506	65.99	7.57	280	1077	12653	35	0	39	1	9	1	76.4706	1.96078
ERMZT551_2_Candidatus_Kryptonia_related_56_5_curated	1084581	55.81	4.99	346	1327	15820	43	3	42	4	8	2	82.3529	7.84314
ERMZT551_2_Candidatus_Harrisonbacteria_40_8_sub_curated	706343	39.54	8.25	14	783	180932	45	2	45	1	11	0	97.6744	1
ERMZT600_2_Chloroflexi_63_7_curated	1867785	63.24	6.69	362	2286	25266	35	0	40	1	10	1	78.4314	1.96078
ERMZT600_2_Betaproteobacteria_64_14_curated	1676565	64.45	14.35	418	2018	13986	31	0	37	0	9	1	72.549	0
ERMZT600_2_Betaproteobacteria_65_8_curated	1330658	64.8	7.94	352	1641	10413	32	0	36	1	5	0	70.5882	1.96078
ERMZT600_2_Nitrospirae_57_6_sub_curated	1473909	57.03	6.49	608	1966	10534	42	3	39	2	9	1	76.4706	3.92157
ERMZT640_2_Acidobacteria_63_9_curated	4768217	63.27	8.7	94	4173	251864	49	1	49	0	12	0	96.0784	0
ERMZT640_2_Betaproteobacteria_61_8_curated	1108904	61.02	8.26	307	1406	19870	40	1	41	1	7	0	80.3922	1.96078
ERMZT660_2_Betaproteobacteria_66_6_curated	2422273	66.4	5.77	576	2950	13840	36	0	40	3	7	0	78.4314	5.88235
ERMZT700_2_Acidobacteria_67_10_curated	6170837	66.55	9.64	97	5270	571840	49	2	48	2	12	0	94.1176	3.92157
ERMZT700_2_Alphaproteobacteria_62_10_curated	3102142	62.14	9.68	576	3497	22732	47	2	44	4	6	0	86.2745	7.84314
ERMZT700_2_Alphaproteobacteria_64_14_curated	4642588	63.7	13.76	102	4574	206725	49	1	51	1	13	0	100	1.96078
ERMZT700_2_Acidobacteria_56_8_curated	8544398	55.62	7.98	279	7905	179440	48	1	50	3	15	2	98.0392	5.88235
ERMZT700_2_Acidobacteria_67_6_curated	2981346	67.27	5.78	584	3250	23662	36	1	33	3	9	1	64.7059	5.88235
ERMZT700_2_Acidobacteria_67_7_curated	3109342	66.93	6.5	588	3270	37740	36	1	40	0	8	1	78.4314	0
ERMZT700_2_Chloroflexi_62_5_curated	2741254	62.26	5.46	407	3190	33127	47	1	46	1	12	0	90.1961	1.96078
ERMZT718_2_Candidatus_Eisenbacteria_related_67_6_curated	4474013	67.01	6.44	390	4103	58737	47	1	49	3	12	2	96.0784	5.88235
ERMZT718_2_Planctomycetes_72_5_curated	3838171	72.28	5.45	663	3803	28684	34	0	36	0	11	1	70.5882	0
ERMZT718_2_Betaproteobacteria_61_11_curated	3593346	61.1	11.33	483	3966	47500	36	5	37	2	12	0	72.549	3.92157
ERMZT718_2_Betaproteobacteria_66_16_curated	5796854	66.6	19.27	329	6602	99089	42	0	45	2	14	0	88.2353	3.92157
ERMZT736_2_Planctomycetes_60_9_curated	3966141	60.03	8.65	152	3509	123157	49	2	50	3	11	1	98.0392	5.88235
ERMZT736_2_Acidobacteria_69_10_curated	5582668	69.44	10.49	106	4429	235211	48	1	49	0	12	0	96.0784	0
ERMZT736_2_Betaproteobacteria_61_7_curated	2206734	60.85	7.22	575	2851	40744	43	5	41	4	9	0	80.3922	7.84314
ERMZT736_2_Betaproteobacteria_67_14_curated	4956906	66.92	13.87	951	5946	27200	34	2	38	3	11	0	74.5098	5.88235
ERMZT736_2_Deltaproteobacteria_56_9_curated	5335477	55.68	8.5	788	5999	42618	46	3	46	4	11	3	90.1961	7.84314
ERMZT736_2_Deltaproteobacteria_66_11_curated	1361655	66.44	11.07	326	1597	17852	43	0	45	2	10	1	88.2353	3.92157
ERMZT736_2_Gemmatimonadetes_69_7_curated	1827238	68.84	6.64	286	2092	22961	41	1	41	0	7	0	80.3922	0
ERMZT736_2_Gemmatimonadetes_65_7_curated	2750577	64.96	6.98	486	2944	43708	50	4	46	3	13	3	90.1961	5.88235
ERMZT736_2_Candidatus_Staskawiczbacteria_6_37_curated	487455	36.99	6.13	55	661	54814	46	0	46	2	9	2	97.6744	3
ERMZT736_2_Gammaproteobacteria_65_21_curated	3191797	65	20.73	12	3086	897822	52	0	51	0	13	1	100	0
ERMZT754_2_Candidatus_Pacearchaeota_37_7_curated	637027	37.19	6.58	18	867	110565	31	3	20	2	30	0	78.9474	0
ERMZT754_2_Candidatus_Zambryskibacteria_44_6_curated	537045	44.02	5.55	60	714	23586	41	0	43	1	8	2	95.3488	1
ERMZT800_2_Planctomycetes_61_11_curated	4898341	60.89	11.24	79	4018	570824	48	1	50	0	12	2	98.0392	0
ERMZT800_2_Planctomycetes_74_6_curated	1851598	73.66	5.58	449	2044	29362	29	1	30	3	5	1	58.8235	5.88235
ERMZT800_2_Bacteroidetes_42_7_curated	6095606	41.63	7.08	385	5810	135482	52	2	49	3	12	3	96.0784	5.88235
ERMZT800_2_Betaproteobacteria_67_16_curated	4380095	67.16	15.57	414	4916	60591	51	1	51	2	14	0	100	3.92157
ERMZT800_2_Planctomycetes_60_6_curated	7060769	60.15	6.03	1109	7202	36088	48	1	45	3	7	1	88.2353	5.88235
ERMZT820_2_Verrucomicrobia_58_6_curated	4593039	58.12	6.08	1110	5206	20852	31	1	36	2	9	1	70.5882	3.92157
ERMZT820_2_Planctomycetes_72_16_curated	5850887	71.6	15.79	40	4605	667335	50	2	49	0	12	0	96.0784	0
ERMZT820_2_Gemmatimonadetes_65_7_curated	2085150	65.09	7.11	819	2578	19112	42	0	45	3	9	2	88.2353	5.88235
ERMZT820_2_RIF_CHLX_70_6_curated	1474075	70.26	5.72	521	1924	13115	40	1	42	2	5	0	82.3529	3.92157
ERMZT820_2_Betaproteobacteria_66_22_curated	2808855	66.03	25.84	217	2920	158446	49	0	48	1	13	3	94.1176	1.96078
ERMZT840_2_Acidobacteria_58_8_curated	8402838	57.61	7.5	319	7852	163371	45	1	50	4	15	0	98.0392	7.84314
ERMZT840_2_Verrucomicrobia_60_6_curated	7614477	60.48	6.47	868	6580	46197	43	2	44	4	13	1	86.2745	7.84314
ERMZT840_2_Acidobacteria_67_13_curated	4683837	66.63	12.92	59	3861	645601	50	2	51	1	12	1	100	1.96078
ERMZT840_2_Betaproteobacteria_Burkholderiales_61_7_sub_curated	803164	61.11	8.29	335	1110	8965	38	0	38	1	7	0	74.5098	1.96078
ERMZT840_2_Gemmatimonadetes_66_17_curated	3414479	65.92	17.3	50	3319	322451	49	0	49	0	13	2	96.0784	0
ERMZT840_2_Candidatus_Zambryskibacteria_related_42_7_curated	676619	41.63	7.07	20	825	135395	46	1	46	0	9	0	100	0
ERMZT840_2_Deltaproteobacteria_70_7_curated	5570287	69.62	6.72	1026	5959	19716	40	1	45	2	13	0	88.2353	3.92157
