## Supplementary Tables 1-14 for "Meanders as a scaling motif for understanding of floodplain soil microbiome and biogeochemical potential at the watershed scale": SupplementaryTable_5_ISAresults.xlsx

### Sheet: SuppTable 4
Genome name	Total coverage	Number of samples detected in	Coefficient of variation (CV)	G	L	Z	Indicator species analysis (ISA) index	stat	p.value	FDR	Floodplains where present	Taxonomy	Core Floodplain Microbiome
ERMZT166_2_Betaproteobacteria_65_17_curated	12.823	90	0.45218	1	1	1	7	0.978492	NA	NA	3	Betaproteobacteria
ERMZT820_2_Betaproteobacteria_66_22_curated	9.91349	88	0.671561	1	1	1	7	0.967559	NA	NA	3	Betaproteobacteria
ERMLT830_2_Betaproteobacteria_64_11_curated	9.79844	94	0.333112	1	1	1	7	1	NA	NA	3	Betaproteobacteria
ERMGT436_2_Betaproteobacteria_68_12_curated	9.76448	89	0.629989	1	1	1	7	0.973041	NA	NA	3	Betaproteobacteria
ERMLT860_2_Betaproteobacteria_65_17_curated	9.32513	89	0.373136	1	1	1	7	0.973041	NA	NA	3	Betaproteobacteria
ERMGT244_2_Betaproteobacteria_68_14_curated	9.20251	91	0.455398	1	1	1	7	0.983913	NA	NA	3	Betaproteobacteria
ERMLT560_2_Betaproteobacteria_64_11_curated	9.1014	90	0.37621	1	1	1	7	0.978492	NA	NA	3	Betaproteobacteria
ERMLT530_2_Betaproteobacteria_64_10_curated	9.09911	94	0.346803	1	1	1	7	1	NA	NA	3	Betaproteobacteria
ERMGT500_2_Betaproteobacteria_65_10_curated	9.09735	80	0.80783	1	1	1	7	0.922531	NA	NA	3	Betaproteobacteria
ERMGT630_2_Gemmatimonadetes_68_6_curated	9.05995	89	0.412409	1	1	1	7	0.973041	NA	NA	3	Gemmatimonadetes
ERMZT100_Candidatus_Latescibacteria_63_15_curated	8.85521	81	0.76718	1	1	1	7	0.928279	NA	NA	3	Latescibacteria
ERMGT500_2_Betaproteobacteria_65_31_curated	8.84894	89	0.65919	1	1	1	7	0.973041	NA	NA	3	Betaproteobacteria
ERMGT600_2_Betaproteobacteria_64_13_curated	8.74955	89	0.493746	1	1	1	7	0.973041	NA	NA	3	Betaproteobacteria
ERMLT142_2_Betaproteobacteria_65_11_curated	8.60143	89	0.376579	1	1	1	7	0.973041	NA	NA	3	Betaproteobacteria
ERMZT400_2_Betaproteobacteria_65_15_curated	8.1952	90	0.387296	1	1	1	7	0.978492	NA	NA	3	Betaproteobacteria
ERMGT200_2_Betaproteobacteria_65_11_curated	8.18507	90	0.531901	1	1	1	7	0.978492	NA	NA	3	Betaproteobacteria
ERMGT769_2_Betaproteobacteria_68_11_curated	8.01846	90	0.445739	1	1	1	7	0.978492	NA	NA	3	Betaproteobacteria
ERMZT820_2_Planctomycetes_72_16_curated	8.00013	86	0.719993	1	1	1	7	0.956501	NA	NA	3	Planctomycetes
ERMGT319_2_Betaproteobacteria_65_13_curated	7.73967	89	0.577622	1	1	1	7	0.973041	NA	NA	3	Betaproteobacteria
ERMLT300_2_Betaproteobacteria_64_11_curated	7.72072	89	0.395946	1	1	1	7	0.973041	NA	NA	3	Betaproteobacteria
ERMGT200_2_Betaproteobacteria_62_10_curated	7.44708	90	0.542471	1	1	1	7	0.978492	NA	NA	3	Betaproteobacteria
ERMGT642_2_Betaproteobacteria_62_13_curated	7.41327	90	0.462729	1	1	1	7	0.978492	NA	NA	3	Betaproteobacteria
ERMGT828_2_Verrucomicrobia_58_14_curated	7.34003	84	0.939029	1	1	1	7	0.945313	NA	NA	3	Verrucomicrobia
ERMGT100_2_Betaproteobacteria_65_9_curated	7.27623	91	0.545967	1	1	1	7	0.983913	NA	NA	3	Betaproteobacteria
ERMGT600_2_Betaproteobacteria_67_12_curated	7.25426	91	0.740983	1	1	1	7	0.983913	NA	NA	3	Betaproteobacteria
ERMZT600_2_Betaproteobacteria_64_14_curated	7.15808	89	0.678356	1	1	1	7	0.973041	NA	NA	3	Betaproteobacteria
ERMGT454_2_Betaproteobacteria_65_14_curated	7.08636	89	0.625874	1	1	1	7	0.973041	NA	NA	3	Betaproteobacteria
ERMLT700_Betaproteobacteria_65_16_curated	7.06097	90	0.530875	1	1	1	7	0.978492	NA	NA	3	Betaproteobacteria
ERMGT418_2_Betaproteobacteria_65_12_curated	6.86281	90	0.618122	1	1	1	7	0.978492	NA	NA	3	Betaproteobacteria
ERMGT842_2_Betaproteobacteria_65_8_curated	6.80723	91	0.568213	1	1	1	7	0.983913	NA	NA	3	Betaproteobacteria
ERMLT700_Deltaproteobacteria_57_7_curated	6.5544	90	0.96353	1	1	1	7	0.978492	NA	NA	3	Deltaproteobacteria
ERMLT262_2_Betaproteobacteria_66_9_curated	6.54874	82	0.750611	1	1	1	7	0.933992	NA	NA	3	Betaproteobacteria
ERMLT100_2_Betaproteobacteria_65_7_curated	6.50415	89	0.467886	1	1	1	7	0.973041	NA	NA	3	Betaproteobacteria
ERMLT466_2_Betaproteobacteria_65_21_curated	6.2275	89	0.511548	1	1	1	7	0.973041	NA	NA	3	Betaproteobacteria
ERMZT700_2_Alphaproteobacteria_64_14_curated	6.18788	79	0.860263	1	1	1	7	0.916747	NA	NA	3	Alphaproteobacteria
ERMGT615_2_Betaproteobacteria_65_14_curated	6.08887	89	1.00565	1	1	1	7	0.973041	NA	NA	3	Betaproteobacteria
ERMZT600_2_Betaproteobacteria_65_8_curated	6.08608	79	0.784134	1	1	1	7	0.916747	NA	NA	3	Betaproteobacteria
ERMZT718_2_Betaproteobacteria_66_16_curated	6.0857	87	0.728302	1	1	1	7	0.962046	NA	NA	3	Betaproteobacteria
ERMLT890_Deltaproteobacteria_55_11_curated	6.03341	83	0.673862	1	1	1	7	0.939669	NA	NA	3	Deltaproteobacteria
ERMLT700_Acidobacteria_63_19_curated	5.96335	82	0.876587	1	1	1	7	0.933992	NA	NA	3	Acidobacteria
ERMGT100_2_Gemmatimonadetes_66_10_curated	5.89456	83	0.764022	1	1	1	7	0.939669	NA	NA	3	Gemmatimonadetes
ERMZT640_2_Betaproteobacteria_61_8_curated	5.86294	91	0.650794	1	1	1	7	0.983913	NA	NA	3	Betaproteobacteria
ERMZT800_2_Betaproteobacteria_67_16_curated	5.68037	78	0.842335	1	1	1	7	0.910927	NA	NA	3	Betaproteobacteria
ERMGT100_2_Gemmatimonadetes_66_6_curated	5.67181	74	0.909213	1	1	1	7	0.887262	NA	NA	3	Gemmatimonadetes
ERMGT222_2_Betaproteobacteria_68_11_curated	5.65867	88	0.673881	1	1	1	7	0.967559	NA	NA	3	Betaproteobacteria
ERMGT513_2_Rokubacteria_69_5_curated	5.6228	90	0.435532	1	1	1	7	0.978492	NA	NA	3	Rokubacteria
ERMGT746_2_Ignavibacteriae_36_9_curated	5.59511	74	0.91999	1	1	1	7	0.887262	NA	NA	3	Ignavibacteriae
ERMLT231_2_Betaproteobacteria_68_9_curated	5.56165	89	0.590332	1	1	1	7	0.973041	NA	NA	3	Betaproteobacteria
ERMZT100_Betaproteobacteria_63_14_curated	5.55799	80	0.905216	1	1	1	7	0.922531	NA	NA	3	Betaproteobacteria
ERMLT366_2_Betaproteobacteria_65_7_curated	5.55061	87	0.997658	1	1	1	7	0.962046	NA	NA	3	Betaproteobacteria
ERMGT513_2_Alphaproteobacteria_62_7_curated	5.39996	80	0.698317	1	1	1	7	0.922531	NA	NA	3	Alphaproteobacteria
ERMZT700_2_Acidobacteria_67_6_curated	5.37832	84	0.692883	1	1	1	7	0.945313	NA	NA	3	Acidobacteria
ERMGT300_2_Nitrospirae_57_8_curated	5.35514	87	0.723947	1	1	1	7	0.962046	NA	NA	3	Nitrospirae
ERMGT600_2_Rokubacteria_70_7_curated	5.29711	89	0.490555	1	1	1	7	0.973041	NA	NA	3	Rokubacteria
ERMGT513_2_Betaproteobacteria_66_12_curated	5.26646	89	0.559813	1	1	1	7	0.973041	NA	NA	3	Betaproteobacteria
ERMGT513_2_Acidobacteria_64_12_curated	5.26004	82	0.904487	1	1	1	7	0.933992	NA	NA	3	Acidobacteria
ERMZT100_Betaproteobacteria_64_15_curated	5.20864	75	0.876073	1	1	1	7	0.893237	NA	NA	3	Betaproteobacteria
ERMGT600_2_Nitrospirae_57_8_curated	5.20839	93	0.568079	1	1	1	7	0.994667	NA	NA	3	Nitrospirae
ERMLT800_2_Betaproteobacteria_68_12_curated	5.14304	88	0.808226	1	1	1	7	0.967559	NA	NA	3	Betaproteobacteria
ERMGT630_2_Candidatus_Kryptonia_related_55_5_curated	5.0537	83	0.692828	1	1	1	7	0.939669	NA	NA	3	Kryptonia_like
ERMZT100_Gammaproteobacteria_65_17_curated	5.04703	75	0.842654	1	1	1	7	0.893237	NA	NA	3	Gammaproteobacteria
ERMGT500_2_Betaproteobacteria_65_14_curated	5.01348	86	0.895326	1	1	1	7	0.956501	NA	NA	3	Betaproteobacteria
ERMGT746_2_Betaproteobacteria_68_10_curated	5.012	86	0.729654	1	1	1	7	0.956501	NA	NA	3	Betaproteobacteria
ERMGT814_2_Betaproteobacteria_66_9_curated	4.94023	83	0.675352	1	1	1	7	0.939669	NA	NA	3	Betaproteobacteria
ERMLT231_2_Chloroflexi_50_12_curated	4.87243	84	1.16888	1	1	1	7	0.945313	NA	NA	3	Chloroflexi
ERMGT100_2_Alphaproteobacteria_62_8_curated	4.84098	83	0.78874	1	1	1	7	0.939669	NA	NA	3	Alphaproteobacteria
ERMGT700_2_Nitrospirae_58_7_curated	4.84032	90	0.628461	1	1	1	7	0.978492	NA	NA	3	Nitrospirae
ERMGT513_2_Deltaproteobacteria_57_8_curated	4.82183	85	0.61011	1	1	1	7	0.950923	NA	NA	3	Deltaproteobacteria
ERMGT338_2_Betaproteobacteria_68_10_curated	4.79824	87	0.683982	1	1	1	7	0.962046	NA	NA	3	Betaproteobacteria
ERMGT630_2_Betaproteobacteria_65_25_curated	4.78568	86	0.6907	1	1	1	7	0.956501	NA	NA	3	Betaproteobacteria
ERMZT736_2_Planctomycetes_60_9_curated	4.77893	70	1.01153	1	1	1	7	0.862949	NA	NA	3	Planctomycetes
ERMZT500_2_Betaproteobacteria_68_12_curated	4.7774	83	0.610555	1	1	1	7	0.939669	NA	NA	3	Betaproteobacteria
ERMLT700_Candidatus_Kryptonia_related_53_6_curated	4.75173	81	0.818832	1	1	1	7	0.928279	NA	NA	3	Kryptonia_like
ERMGT357_2_Nitrospirae_57_7_curated	4.70318	91	0.652992	1	1	1	7	0.983913	NA	NA	3	Nitrospirae
ERMZT600_2_Nitrospirae_57_6_sub_curated	4.69336	92	0.548207	1	1	1	7	0.989305	NA	NA	3	Nitrospirae
ERMGT526_2_Nitrospirae_57_9_curated	4.68128	86	0.751991	1	1	1	7	0.956501	NA	NA	3	Nitrospirae
ERMLT433_2_Betaproteobacteria_66_12_curated	4.65858	78	0.869857	1	1	1	7	0.910927	NA	NA	3	Betaproteobacteria
ERMZT700_2_Alphaproteobacteria_62_10_curated	4.48837	85	0.606456	1	1	1	7	0.950923	NA	NA	3	Alphaproteobacteria
ERMGT500_2_Acidobacteria_65_7_curated	4.40796	71	0.858861	1	1	1	7	0.869091	NA	NA	3	Acidobacteria
ERMZT736_2_Gemmatimonadetes_65_7_curated	4.4037	81	0.634223	1	1	1	7	0.928279	NA	NA	3	Gemmatimonadetes
ERMLT400_2_Verrucomicrobia_58_6_curated	4.39971	75	0.951729	1	1	1	7	0.893237	NA	NA	3	Verrucomicrobia
ERMZT736_2_Betaproteobacteria_67_14_curated	4.3986	82	0.826395	1	1	1	7	0.933992	NA	NA	3	Betaproteobacteria
ERMGT400_2_Nitrospirae_58_15_curated	4.38283	86	0.802048	1	1	1	7	0.956501	NA	NA	3	Nitrospirae
ERMZT840_2_Betaproteobacteria_61_7_curated	4.33366	88	0.695023	1	1	1	7	0.967559	NA	NA	3	Betaproteobacteria
ERMGT630_2_Planctomycetes_71_7_curated	4.33034	82	0.860056	1	1	1	7	0.933992	NA	NA	3	Planctomycetes
ERMGT642_2_Betaproteobacteria_67_12_curated	4.32936	80	0.947663	1	1	1	7	0.922531	NA	NA	3	Betaproteobacteria
ERMGT746_2_Deltaproteobacteria_64_16_curated	4.28962	73	1.01725	1	1	1	7	0.881247	NA	NA	3	Deltaproteobacteria
ERMLT890_Deltaproteobacteria_56_8_curated	4.26806	84	0.578758	1	1	1	7	0.945313	NA	NA	3	Deltaproteobacteria
ERMGT642_2_Gammaproteobacteria_67_8_curated	4.1868	90	0.735628	1	1	1	7	0.978492	NA	NA	3	Gammaproteobacteria
ERMLT433_2_Deltaproteobacteria_65_11_curated	4.11084	84	1.05697	1	1	1	7	0.945313	NA	NA	3	Deltaproteobacteria
ERMGT746_2_Gammaproteobacteria_67_7_curated	4.10884	90	0.720017	1	1	1	7	0.978492	NA	NA	3	Gammaproteobacteria
ERMLT366_2_Deltaproteobacteria_66_14_curated	4.06802	75	1.00229	1	1	1	7	0.893237	NA	NA	3	Deltaproteobacteria
ERMLT333_2_Deltaproteobacteria_65_14_curated	4.06632	75	1.05744	1	1	1	7	0.893237	NA	NA	3	Deltaproteobacteria
ERMZT736_2_Deltaproteobacteria_56_9_curated	4.05199	80	0.782435	1	1	1	7	0.922531	NA	NA	3	Deltaproteobacteria
ERMLT700_Bacteroidetes_40_7_curated	4.01548	86	0.794003	1	1	1	7	0.956501	NA	NA	3	Bacteroidetes
ERMZT366_2_Betaproteobacteria_67_12_curated	3.98395	80	0.803194	1	1	1	7	0.922531	NA	NA	3	Betaproteobacteria
ERMGT300_2_Gammaproteobacteria_60_8_curated	3.91548	79	1.05342	1	1	1	7	0.916747	NA	NA	3	Gammaproteobacteria
ERMLT231_2_Nitrospirae_58_5_curated	3.90565	90	0.815544	1	1	1	7	0.978492	NA	NA	3	Nitrospirae
ERMGT700_2_Chloroflexi_49_8_curated	3.87927	86	0.611864	1	1	1	7	0.956501	NA	NA	3	Chloroflexi
ERMZT551_2_Deltaproteobacteria_66_8_curated	3.87655	73	0.89482	1	1	1	7	0.881247	NA	NA	3	Deltaproteobacteria
ERMZT736_2_Betaproteobacteria_61_7_curated	3.87219	80	1.07354	1	1	1	7	0.922531	NA	NA	3	Betaproteobacteria
ERMGT119_2_Acidobacteria_69_10_curated	3.83795	62	1.41974	1	1	1	7	0.812142	NA	NA	3	Acidobacteria
ERMLT860_2_Chloroflexi_49_8_curated	3.77059	82	0.997322	1	1	1	7	0.933992	NA	NA	3	Chloroflexi
ERMZT166_2_Betaproteobacteria_67_12_curated	3.72513	74	0.915253	1	1	1	7	0.887262	NA	NA	3	Betaproteobacteria
ERMZT840_2_Deltaproteobacteria_70_7_curated	3.69835	81	1.01498	1	1	1	7	0.928279	NA	NA	3	Deltaproteobacteria
ERMGT138_2_Gammaproteobacteria_64_6_curated	3.67294	66	1.17626	1	1	1	7	0.837931	NA	NA	3	Gammaproteobacteria
ERMZT736_2_Deltaproteobacteria_66_11_curated	3.65574	71	0.932291	1	1	1	7	0.869091	NA	NA	3	Deltaproteobacteria
ERMZT700_2_Chloroflexi_62_5_curated	3.56952	57	1.09845	1	1	1	7	0.778706	NA	NA	3	Chloroflexi
ERMZT660_2_Betaproteobacteria_66_6_curated	3.55355	74	0.938343	1	1	1	7	0.887262	NA	NA	3	Betaproteobacteria
ERMLT262_2_Chloroflexi_49_7_curated	3.52723	82	0.871181	1	1	1	7	0.933992	NA	NA	3	Chloroflexi
ERMLT231_2_Candidatus_Latescibacteria_66_6_curated	3.49458	89	0.646713	1	1	1	7	0.973041	NA	NA	3	Latescibacteria
ERMLT231_2_Ignavibacteriae_36_9_curated	3.45438	71	0.815045	1	1	1	7	0.869091	NA	NA	3	Ignavibacteriae
ERMZT551_2_Candidatus_Kryptonia_related_56_5_curated	3.42303	76	0.927396	1	1	1	7	0.899172	NA	NA	3	Kryptonia_like
ERMLT366_2_Betaproteobacteria_64_8_curated	3.42224	77	1.22247	1	1	1	7	0.905068	NA	NA	3	Betaproteobacteria
ERMGT119_2_Betaproteobacteria_68_12_curated	3.38185	78	1.54731	1	1	1	7	0.910927	NA	NA	3	Betaproteobacteria
ERMGT600_2_Zixibacteria_47_5_curated	3.37529	60	1.31565	1	1	1	7	0.798935	NA	NA	3	Zixibacteria
ERMGT600_2_Acidobacteria_64_8_curated	3.37094	86	1.17215	1	1	1	7	0.956501	NA	NA	3	Acidobacteria
ERMZT600_2_Chloroflexi_63_7_curated	3.36567	77	0.81668	1	1	1	7	0.905068	NA	NA	3	Chloroflexi
ERMGT100_2_Candidatus_Eisenbacteria_68_18_curated	3.36331	58	1.79474	1	1	1	7	0.785507	NA	NA	3	Eisenbacteria
ERMLT231_2_Verrucomicrobia_59_6_curated	3.35336	70	1.2489	1	1	1	7	0.862949	NA	NA	3	Verrucomicrobia
ERMGT828_2_Betaproteobacteria_63_8_curated	3.31671	83	0.68548	1	1	1	7	0.939669	NA	NA	3	Betaproteobacteria
ERMLT830_2_Betaproteobacteria_69_9_curated	3.26873	85	1.37931	1	1	1	7	0.950923	NA	NA	3	Betaproteobacteria
ERMZT820_2_Verrucomicrobia_58_6_curated	3.2662	78	1.18511	1	1	1	7	0.910927	NA	NA	3	Verrucomicrobia
ERMGT266_2_Nitrospirae_57_7_curated	3.24152	67	1.29934	1	1	1	7	0.844255	NA	NA	3	Nitrospirae
ERMGT100_2_Betaproteobacteria_64_9_curated	3.21978	64	1.25297	1	1	1	7	0.825137	NA	NA	3	Betaproteobacteria
ERMZT820_2_Gemmatimonadetes_65_7_curated	3.21421	79	0.848517	1	1	1	7	0.916747	NA	NA	3	Gemmatimonadetes
ERMGT300_2_Acidobacteria_67_9_curated	3.17919	77	1.01705	1	1	1	7	0.905068	NA	NA	3	Acidobacteria
ERMGT119_2_Betaproteobacteria_64_15_curated	3.14635	83	0.898711	1	1	1	7	0.939669	NA	NA	3	Betaproteobacteria
ERMGT357_2_Betaproteobacteria_64_10_curated	3.00303	77	1.05081	1	1	1	7	0.905068	NA	NA	3	Betaproteobacteria
ERMGT200_2_Gammaproteobacteria_68_9_curated	2.87044	86	1.38924	1	1	1	7	0.956501	NA	NA	3	Gammaproteobacteria
ERMLT600_2_Betaproteobacteria_66_7_curated	2.79573	80	1.13889	1	1	1	7	0.922531	NA	NA	3	Betaproteobacteria
ERMLT333_2_NC10_61_9_curated	2.67872	60	1.38399	1	1	1	7	0.798935	NA	NA	3	NC10
ERMGT500_2_Betaproteobacteria_64_16_curated	2.65144	75	1.26732	1	1	1	7	0.893237	NA	NA	3	Betaproteobacteria
ERMGT357_2_Rokubacteria_69_10_curated	2.64831	79	1.04642	1	1	1	7	0.916747	NA	NA	3	Rokubacteria
ERMLT231_2_Chloroflexi_49_9_2_curated	2.62811	76	1.34024	1	1	1	7	0.899172	NA	NA	3	Chloroflexi
ERMGT600_2_Candidatus_Eisenbacteria_71_7_curated	2.61486	67	1.34039	1	1	1	7	0.844255	NA	NA	3	Eisenbacteria
ERMLT300_2_Ignavibacteriae_36_6_curated	2.60291	68	0.96031	1	1	1	7	0.850532	NA	NA	3	Ignavibacteriae
ERMLT860_2_Ignavibacteriae_36_6_curated	2.56025	69	0.938221	1	1	1	7	0.856763	NA	NA	3	Ignavibacteriae
ERMLT466_2_Ignavibacteriae_36_8_curated	2.42328	67	1.01076	1	1	1	7	0.844255	NA	NA	3	Ignavibacteriae
ERMGT814_2_Acidobacteria_58_7_curated	2.37628	54	1.51581	1	1	1	7	0.757937	NA	NA	3	Acidobacteria
ERMLT433_2_Ignavibacteriae_36_8_curated	2.33627	69	1.02107	1	1	1	7	0.856763	NA	NA	3	Ignavibacteriae
ERMLT366_2_NC10_62_11_curated	2.32334	65	1.49163	1	1	1	7	0.831558	NA	NA	3	NC10
ERMGT138_2_Deltaprotoebacteria_72_7_curated	2.254	74	1.08679	1	1	1	7	0.887262	NA	NA	3	Deltaprotoebacteria
ERMGT746_2_Rokubacteria_69_6_curated	2.22178	64	1.22634	1	1	1	7	0.825137	NA	NA	3	Rokubacteria
ERMZT400_2_Acidobacteria_67_10_curated	2.12467	73	1.58107	1	1	1	7	0.881247	NA	NA	3	Acidobacteria
ERMGT746_2_Deltaproteobacteria_56_10_curated	2.05953	45	1.76814	1	1	1	7	0.691898	NA	NA	3	Deltaproteobacteria
ERMGT100_2_Betaproteobacteria_67_10_curated	2.03171	83	1.02333	1	1	1	7	0.939669	NA	NA	3	Betaproteobacteria
ERMGT157_2_Deltaproteobacteria_70_7_curated	1.94199	48	1.88461	1	1	1	7	0.71459	NA	NA	3	Deltaproteobacteria
ERMLT499_2_Betaproteobacteria_68_9_curated	1.94021	83	1.6699	1	1	1	7	0.939669	NA	NA	3	Betaproteobacteria
ERMGT513_2_Acidobacteria_59_6_curated	1.93595	73	0.960215	1	1	1	7	0.881247	NA	NA	3	Acidobacteria
ERMZT700_2_Acidobacteria_67_10_curated	1.91432	35	1.96472	1	1	1	7	0.610197	NA	NA	3	Acidobacteria
ERMLT366_2_Rokubacteria_69_8_curated	1.72741	51	1.64463	1	1	1	7	0.736582	NA	NA	3	Rokubacteria
ERMGT319_2_Planctomycetes_72_6_curated	1.70126	52	2.03152	1	1	1	7	0.743768	NA	NA	3	Planctomycetes
ERMGT500_2_Planctomycetes_72_6_curated	1.5062	64	1.25456	1	1	1	7	0.825137	NA	NA	3	Planctomycetes
ERMGT138_2_Gemmatimonadetes_69_6_curated	1.43933	68	1.33867	1	1	1	7	0.850532	NA	NA	3	Gemmatimonadetes
ERMLT890_Acidobacteria_71_7_curated	1.26643	51	1.52674	1	1	1	7	0.736582	NA	NA	3	Acidobacteria
ERMZT736_2_Gammaproteobacteria_65_21_curated	10.7943	65	1.06173	0	1	1	6	0.946033	0.0001	0.000180392	2	Gammaproteobacteria
ERMLT499_2_Betaproteobacteria_66_11_curated	5.1337	69	0.906969	0	1	1	6	0.955096	0.0001	0.000180392	2	Betaproteobacteria
ERMLT700_Planctomycetes_60_7_curated	4.41321	65	1.00734	0	1	1	6	0.865744	0.0001	0.000180392	2	Planctomycetes
ERMZT840_2_Acidobacteria_67_13_curated	4.39456	66	1.40858	0	1	1	6	0.872661	0.0001	0.000180392	2	Acidobacteria
ERMLT830_2_Betaproteobacteria_66_12_curated	4.203	75	1.09561	0	1	1	6	0.947995	0.0001	0.000180392	2	Betaproteobacteria
ERMZT166_2_Acidobacteria_68_9_curated	4.12923	64	1.43244	0	1	1	6	0.903546	0.0001	0.000180392	2	Acidobacteria
ERMZT700_2_Acidobacteria_56_8_curated	4.00098	47	1.25262	0	1	1	6	0.843952	0.0001	0.000180392	2	Acidobacteria
ERMLT890_Zixibacteria_63_7_curated	3.85048	53	1.08755	0	1	1	6	0.924575	0.0001	0.000180392	2	Zixibacteria
ERMZT700_2_Acidobacteria_67_7_curated	3.62202	66	0.97248	0	1	1	6	0.842111	0.0001	0.000180392	2	Acidobacteria
ERMZT736_2_Gemmatimonadetes_69_7_curated	3.56957	62	1.08223	0	1	1	6	0.892052	0.0001	0.000180392	2	Gemmatimonadetes
ERMZT718_2_Planctomycetes_72_5_curated	3.48415	55	1.12774	0	1	1	6	0.931713	0.0001	0.000180392	2	Planctomycetes
ERMLT800_2_Bacteroidetes_35_7_curated	3.38067	53	1.45792	0	1	1	6	0.86346	0.0001	0.000180392	2	Bacteroidetes
ERMZT718_2_Betaproteobacteria_61_11_curated	3.2798	75	1.26221	0	1	1	6	0.894965	0.0001	0.000180392	2	Betaproteobacteria
ERMZT718_2_Candidatus_Eisenbacteria_related_67_6_curated	3.26313	50	1.25032	0	1	1	6	0.861411	0.0001	0.000180392	2	Eisenbacteria_like
ERMZT800_2_Planctomycetes_61_11_curated	2.72557	49	1.70562	0	1	1	6	0.826433	0.0001	0.000180392	2	Planctomycetes
ERMLT890_Chloroflexi_63_13_curated	2.59629	53	1.35547	0	1	1	6	0.877256	0.0001	0.000180392	2	Chloroflexi
ERMZT800_2_Planctomycetes_60_6_curated	2.22991	50	1.48856	0	1	1	6	0.876052	0.0001	0.000180392	2	Planctomycetes
ERMLT760_2_Gemmatimonadetes_69_9_curated	2.26105	52	2.01018	0	1	1	6	0.768907	0.0002	0.000334545	2	Gemmatimonadetes
ERMZT800_2_Planctomycetes_74_6_curated	0.774518	27	2.58931	0	1	1	6	0.641963	0.0002	0.000334545	2	Planctomycetes
ERMGT828_2_Candidatus_Doudnabacteria_43_27	4.33382	45	1.47978	0	1	1	6	0.725337	0.0004	0.000623729	2	Doudnabacteria
ERMLT700_Planctomycetes_63_6_curated	1.51162	45	1.74671	0	1	1	6	0.710105	0.0009	0.00133548	2	Planctomycetes
ERMZT100_Candidatus_Zambryskibacteria_43_7_curated	2.43022	46	1.41822	0	1	1	6	0.713915	0.0011	0.00158125	2	Zambryskibacteria
ERMGT138_2_Betaproteobacteria_67_10_curated	2.1985	70	1.26056	1	0	1	5	0.869641	0.0001	0.000180392	2	Betaproteobacteria
ERMGT138_2_Deltaproteobacteria_56_8_curated	1.98073	65	1.30358	1	0	1	5	0.838153	0.0001	0.000180392	2	Deltaproteobacteria
ERMGT138_2_Planctomycetes_72_7_curated	1.43397	43	2.31758	1	0	1	5	0.78233	0.0001	0.000180392	2	Planctomycetes
ERMGT800_2_Betaproteobacteria_63_9_curated	0.765121	27	3.69009	1	0	1	5	0.548639	0.0523	0.0594025	2	Betaproteobacteria
ERMGT642_2_Chloroflexi_47_7_curated	1.06634	18	3.03006	1	0	1	5	0.446629	0.1693	0.183242	2	Chloroflexi
ERMGT436_2_Deltaproteobacteria_54_11_curated	5.36897	73	1.02462	1	1	0	4	0.884275	0.0001	0.000180392	2	Deltaproteobacteria
ERMGT266_2_Deltaproteobacteria_53_7_curated	4.04952	70	1.06043	1	1	0	4	0.882377	0.0001	0.000180392	2	Deltaproteobacteria
ERMGT436_2_Gammaproteobacteria_59_7_curated	3.79454	63	1.16228	1	1	0	4	0.857804	0.0001	0.000180392	2	Gammaproteobacteria
ERMGT357_2_Gammaproteobacteria_61_9_curated	3.48646	69	1.09981	1	1	0	4	0.874802	0.0001	0.000180392	2	Gammaproteobacteria
ERMGT400_2_Deltaproteobacteria_67_11_curated	3.31835	64	1.2867	1	1	0	4	0.831916	0.0001	0.000180392	2	Deltaproteobacteria
ERMGT436_2_Deltaproteobacteria_54_7_curated	2.92256	57	1.51097	1	1	0	4	0.834232	0.0001	0.000180392	2	Deltaproteobacteria
ERMGT723_2_Betaproteobacteria_56_7_curated	1.50205	34	3.13807	1	1	0	4	0.711098	0.0001	0.000180392	2	Betaproteobacteria
ERMGT615_2_Thaumarchaeota_38_11_curated	3.43635	48	1.47103	1	1	0	4	0.750975	0.0002	0.000334545	2	Thaumarchaeota
ERMGT746_2_Alphaproteobacteria_62_10_curated	2.47653	53	1.41579	1	1	0	4	0.768728	0.0004	0.000623729	2	Alphaproteobacteria
ERMGT746_2_Alphaproteobacteria_65_8_curated	1.10314	34	1.96663	1	1	0	4	0.656037	0.0011	0.00158125	2	Alphaproteobacteria
ERMGT400_2_Thaumarchaeota_34_7_curated	2.55362	42	1.70763	1	1	0	4	0.690775	0.0016	0.0022303	2	Thaumarchaeota
ERMGT319_2_Thaumarchaeota_33_7_curated	2.52942	42	1.4635	1	1	0	4	0.689125	0.0019	0.00257059	2	Thaumarchaeota
ERMGT700_2_Deltaproteobacteria_70_10_curated	1.14083	26	2.59455	1	1	0	4	0.586418	0.0019	0.00257059	2	Deltaproteobacteria
ERMLT262_2_Thaumarchaeota_34_5_curated	2.28195	42	1.58189	1	1	0	4	0.67465	0.0068	0.00856986	2	Thaumarchaeota
ERMZT840_2_Gemmatimonadetes_66_17_curated	3.67533	29	1.73618	0	0	1	3	0.962997	0.0001	0.000180392	1	Gemmatimonadetes
ERMZT800_2_Bacteroidetes_42_7_curated	2.6208	32	1.61088	0	0	1	3	0.905156	0.0001	0.000180392	1	Bacteroidetes
ERMZT840_2_Acidobacteria_58_8_curated	2.5172	39	1.71618	0	0	1	3	0.861043	0.0001	0.000180392	1	Acidobacteria
ERMZT820_2_RIF_CHLX_70_6_curated	2.42292	36	2.07645	0	0	1	3	0.971965	0.0001	0.000180392	1	RIF_CHLX
ERMZT423_2_Gemmatimonadetes_66_12_curated	2.36007	53	1.7377	0	0	1	3	0.829425	0.0001	0.000180392	1	Gemmatimonadetes
ERMZT500_2_Candidatus_Yanofskybacteria_41_5_curated	1.85466	38	1.67582	0	0	1	3	0.830439	0.0001	0.000180392	1	Yanofskybacteria
ERMZT640_2_Acidobacteria_63_9_curated	1.78483	31	2.43231	0	0	1	3	0.961107	0.0001	0.000180392	1	Acidobacteria
ERMZT736_2_Acidobacteria_69_10_curated	1.77522	43	2.0533	0	0	1	3	0.799995	0.0001	0.000180392	1	Acidobacteria
ERMZT100_Deltaproteobacteria_56_16_curated	1.54363	33	2.42836	0	0	1	3	0.805676	0.0001	0.000180392	1	Deltaproteobacteria
ERMZT736_2_Candidatus_Staskawiczbacteria_6_37_curated	1.42757	18	2.59634	0	0	1	3	0.774597	0.0001	0.000180392	1	Staskawiczbacteria
ERMZT399_2_Candidatus_Staskawiczbacteria_41_17_curated	1.35007	20	2.93328	0	0	1	3	0.764908	0.0001	0.000180392	1	Staskawiczbacteria
ERMZT399_2_Candidatus_Staskawiczbacteria_40_5_curated	0.941923	16	2.78499	0	0	1	3	0.643157	0.0001	0.000180392	1	Staskawiczbacteria
ERMZT840_2_Verrucomicrobia_60_6_curated	0.666347	30	2.71238	0	0	1	3	0.826028	0.0001	0.000180392	1	Verrucomicrobia
ERMZT551_2_Candidatus_Harrisonbacteria_40_8_sub_curated	1.63813	34	1.96204	0	0	1	3	0.680422	0.0004	0.000623729	1	Harrisonbacteria
ERMZT840_2_Candidatus_Zambryskibacteria_related_42_7_curated	0.23719	4	7.38745	0	0	1	3	0.365148	0.0097	0.0118987	1	Zambryskibacteria_like
ERMZT754_2_Candidatus_Zambryskibacteria_44_6_curated	0.200519	3	8.58826	0	0	1	3	0.316228	0.0288	0.0339692	1	Zambryskibacteria
ERMZT754_2_Candidatus_Pacearchaeota_37_7_curated	0.315442	6	6.23238	0	0	1	3	0.317944	0.1082	0.118505	1	Pacearchaeota
ERMLT366_2_Nitrospirae_55_6_curated	1.85781	23	2.56639	0	1	0	2	0.701971	0.0001	0.000180392	1	Nitrospirae
ERMLT366_2_Nitrospirae_56_6_curated	1.39247	32	2.67913	0	1	0	2	0.678836	0.0001	0.000180392	1	Nitrospirae
ERMGT400_2_Gammaproteobacteria_65_8_curated	2.98364	38	1.8902	1	0	0	1	0.706534	0.0001	0.000180392	1	Gammaproteobacteria
ERMGT138_2_Betaproteobacteria_64_8_curated	2.60837	52	1.40041	1	0	0	1	0.778099	0.0001	0.000180392	1	Betaproteobacteria
ERMGT357_2_Betaproteobacteria_59_6_curated	1.6495	44	1.87653	1	0	0	1	0.850825	0.0001	0.000180392	1	Betaproteobacteria
ERMGT138_2_Betaproteobacteria_61_8_curated	1.30679	34	2.04157	1	0	0	1	0.826322	0.0001	0.000180392	1	Betaproteobacteria
ERMGT138_2_Acidobacteria_67_7_curated	1.24159	38	2.28802	1	0	0	1	0.914608	0.0001	0.000180392	1	Acidobacteria
ERMGT800_2_Nitrospirae_57_8_curated	1.04926	35	2.35478	1	0	0	1	0.792131	0.0001	0.000180392	1	Nitrospirae
ERMGT500_2_Candidatus_Eisenbacteria_70_7_curated	0.650116	16	3.66223	1	0	0	1	0.645931	0.0001	0.000180392	1	Eisenbacteria_like
ERMGT100_2_Candidatus_Taylorbacteria_40_5	0.589299	22	3.15536	1	0	0	1	0.668197	0.0001	0.000180392	1	Taylorbacteria
ERMGT157_2_Betaproteobacteria_61_8_curated	0.569962	12	5.78021	1	0	0	1	0.612372	0.0001	0.000180392	1	Betaproteobacteria
ERMGT500_2_Bacteroidetes_40_6_curated	0.441841	11	4.71399	1	0	0	1	0.550118	0.0002	0.000334545	1	Bacteroidetes
ERMGT157_2_Nitrospirae_50_7_curated	0.698324	11	4.96854	1	0	0	1	0.513597	0.0004	0.000623729	1	Nitrospirae
ERMGT138_2_Deltaproteobacteria_70_9_curated	0.494233	8	4.67822	1	0	0	1	0.459688	0.0008	0.00120656	1	Deltaproteobacteria
ERMGT500_2_Deltaproteobacteria_70_8_curated	0.436065	8	4.54993	1	0	0	1	0.458121	0.0008	0.00120656	1	Deltaproteobacteria
ERMGT157_2_Deltaproteobacteria_54_7_curated	0.497798	10	5.57565	1	0	0	1	0.482489	0.0014	0.00198154	1	Deltaproteobacteria
ERMGT100_2_Candidatus_Eisenbacteria_72_6_curated	0.334935	13	5.28372	1	0	0	1	0.485342	0.0022	0.00293333	1	Eisenbacteria
ERMGT800_2_Betaproteobacteria_64_20_curated	0.483272	6	7.70889	1	0	0	1	0.433013	0.0027	0.00354857	1	Betaproteobacteria
ERMGT266_2_Acidobacteria_56_14_curated	1.19396	25	4.35125	1	0	0	1	0.578799	0.0029	0.00375775	1	Acidobacteria
ERMGT157_2_Betaproteobacteria_60_9_curated	0.49922	6	5.90179	1	0	0	1	0.433013	0.0032	0.00408889	1	Betaproteobacteria
ERMGT800_2_Betaproteobacteria_64_38_curated	0.898097	8	6.20458	1	0	0	1	0.421309	0.007	0.0087027	1	Betaproteobacteria
ERMGT800_2_Gemmatimonadetes_69_9_curated	0.414147	8	5.39691	1	0	0	1	0.409732	0.0147	0.0177947	1	Gemmatimonadetes
ERMGT800_2_Gemmatimonadetes_70_10_curated	0.437532	6	5.68868	1	0	0	1	0.38687	0.0159	0.0189974	1	Gemmatimonadetes
ERMGT800_2_Deltaproteobacteria_68_6_curated	0.275534	7	6.66557	1	0	0	1	0.37001	0.03	0.0349367	1	Deltaproteobacteria
ERMGT800_2_Bacteroidetes_38_7_curated	0.317022	7	7.11041	1	0	0	1	0.365632	0.0406	0.04669	1	Bacteroidetes
ERMGT157_2_Deltaproteobacteria_71_7_curated	0.496036	8	6.56604	1	0	0	1	0.364955	0.0628	0.0704585	1	Deltaproteobacteria
ERMGT800_2_Chloroflexi_48_8_curated	0.24642	3	8.16275	1	0	0	1	0.306186	0.101	0.111952	1	Chloroflexi
ERMGT400_2_Gammaproteobacteria_56_6_curated	0.407549	3	8.58507	1	0	0	1	0.237994	0.3222	0.344679	1	Gammaproteobacteria
ERMGT800_2_Bacteroidetes_41_6_curated	0.236206	2	8.80016	1	0	0	1	0.25	0.3324	0.347509	1	Bacteroidetes
ERMGT800_2_Verrrucomicrobia_60_7_curated	0.203019	2	8.68737	1	0	0	1	0.25	0.3324	0.347509	1	Verrrucomicrobia
ERMGT157_2_Betaproteobacteria_53_8_curated	0.319092	1	9.69536	1	0	0	1	0.176777	1	1	1	Betaproteobacteria
ERMGT157_2_Ignavibacteria_related_47_5_curated	0.310746	1	9.69536	1	0	0	1	0.176777	1	1	1	Ignavibacteria_like
ERMGT157_2_Candidatus_Magasanikbacteria_47_5	0.298419	1	9.69536	1	0	0	1	0.176777	1	1	1	Magasanikbacteria
ERMGT800_2_Planctomycetes_61_9_curated	0.287216	1	9.69536	1	0	0	1	0.176777	1	1	1	Planctomycetes
