## Supplementary Tables 1-14 for "Meanders as a scaling motif for understanding of floodplain soil microbiome and biogeochemical potential at the watershed scale": SupplementaryTable_6_Functions.xlsx

### Sheet: SuppTable 6
Order	Genome name	OXYGEN_AS_TERMINAL_ELECTRON_ACCEPTOR	NITROGEN_FIXATION_NifDKH	AEROBIC_AMMONIA_OXIDATION_AmoABC	HYDROXYLAMINE_OXIDATION_TO_NO_Hao	NITRITE_OXIDATION_NxrAB	NITRATE_REDUCTION_NarGHK	NITRATE_REDUCTION_NapAB	NITRITE_REDUCTION_NirBD	NITRITE_REDUCTION_NrfAH	DISSIMILATORY_NITRATE_REDUCTION	NITRITE_REDUCTION_REVERSIBLE_NirK	NITRITE_REDUCTION_NirS	NITRIC_OXIDE_OXIDATION_NorBC	NITROUS_OXIDE_REDUCTION_NosZ	SULFITE_OXIDATION_Sat_AprAB	DISSIMILATORY_SULFITE_REDUCTION_TO_H2S_DsrABC	SULFIDE_OXIDATION_FccAB_Sqr_Sdo	THIOSULFATE_OXIDATION_NO_S_DEPOSITION_SoxAXYZBCD	THIOSULFATE_OXIDATION_S_DEPOSITION_SoxAXYZB	AEROBIC_CARBON_MONOXIDE_OXIDATION_CoxSML	ANAEROBIC_CARBON_MONOXIDE_OXIDATION_CooS_AcsA	CARBON_DIOXIDE_FIXATION_PATHWAYS	METHANOL_TO_FORMALDEHYDE_Pqq_XoxF_MxaF	FORMALDEHYDE_OXIDATION	FORMATE_OXIDATION_FdhA_FdoG_FdhF_FdwA	ACETATE_FORMATION_AckA_Pta_ACSS_Acs	FeFe_HYDROGENASE_GRP_A	FeFe_HYDROGENASE_GRP_C	NiFe_HYDROGENASE_GRP_1	NiFe_HYDROGENASE_GRP_2	NiFe_HYDROGENASE_GRP_3b	NiFe_HYDROGENASE_GRP_3c	NiFe_HYDROGENASE_GRP_3d
223	ERMZT754_2_Candidatus_Pacearchaeota_37_7_curated	0	0	0	0	0	0	0	0	0	0	0	0	0	0	0	0	0	0	0	0	0	0	0	0	0	0	0	0	0	0	0	0	0
85	ERMGT615_2_Thaumarchaeota_38_11_curated	0	0	1	0	0	0	0	0	0	0	1	0	0	0	0	0	1	0	0	0	0	1	0	0	0	1	0	0	0	0	0	0	0
43	ERMGT319_2_Thaumarchaeota_33_7_curated	0	0	0	0	0	0	0	0	0	0	1	0	0	0	0	0	0	0	0	0	0	0	0	0	0	0	0	0	0	0	0	0	0
136	ERMLT262_2_Thaumarchaeota_34_5_curated	0	0	0	0	0	0	0	0	0	0	0	0	0	0	0	0	0	0	0	0	0	0	0	0	0	0	0	0	0	0	0	0	0
54	ERMGT400_2_Thaumarchaeota_34_7_curated	0	0	1	0	0	0	0	0	0	0	0	0	0	0	0	0	0	0	0	0	0	0	0	0	0	0	0	0	0	0	0	0	0
74	ERMGT513_2_Alphaproteobacteria_62_7_curated	1	0	0	0	0	0	0	0	0	0	0	0	0	0	0	0	1	0	0	1	0	0	0	0	1	1	0	0	0	0	0	0	0
205	ERMZT700_2_Alphaproteobacteria_64_14_curated	1	0	0	0	0	0	0	0	0	0	0	0	0	0	1	0	1	0	0	1	0	0	0	0	1	1	0	0	0	0	0	0	0
101	ERMGT746_2_Alphaproteobacteria_65_8_curated	1	0	0	0	0	0	0	0	0	0	1	0	0	0	0	0	0	0	0	0	0	0	0	0	0	0	0	0	0	0	0	0	0
98	ERMGT746_2_Alphaproteobacteria_62_10_curated	1	0	0	0	0	0	0	0	0	0	0	0	0	0	0	0	0	0	0	0	0	0	0	0	0	0	0	0	0	0	0	0	0
4	ERMGT100_2_Alphaproteobacteria_62_8_curated	1	0	0	0	0	0	0	0	0	0	0	0	0	0	0	0	0	0	0	0	0	0	0	0	0	1	0	0	0	0	0	0	0
204	ERMZT700_2_Alphaproteobacteria_62_10_curated	1	0	0	0	0	0	0	1	0	0	0	0	0	0	0	0	0	0	0	1	0	0	0	0	1	1	0	0	0	0	0	0	0
183	ERMZT100_Gammaproteobacteria_65_17_curated	1	0	0	0	0	0	0	1	0	0	0	0	0	0	0	0	1	0	0	0	0	0	1	0	1	1	0	0	0	0	0	0	0
100	ERMGT746_2_Gammaproteobacteria_67_7_curated	0	0	0	0	0	0	0	0	0	0	0	0	0	0	0	0	0	0	0	0	0	0	0	0	0	0	0	0	0	0	0	0	0
93	ERMGT642_2_Gammaproteobacteria_67_8_curated	0	0	0	0	0	0	0	1	0	0	0	0	0	0	0	0	1	0	0	0	0	0	0	0	0	1	0	0	0	0	0	0	0
16	ERMGT138_2_Gammaproteobacteria_64_6_curated	1	0	0	0	0	0	0	1	0	0	0	0	0	0	0	0	1	0	0	0	0	0	0	1	0	1	0	0	0	0	0	0	0
53	ERMGT400_2_Gammaproteobacteria_65_8_curated	1	0	0	0	0	0	0	0	0	0	0	1	0	0	0	0	0	0	0	0	0	0	0	0	0	1	0	0	0	0	0	0	0
32	ERMGT200_2_Gammaproteobacteria_68_9_curated	1	0	0	0	0	0	0	0	0	0	0	0	0	0	0	0	0	0	0	0	0	0	0	0	1	0	0	0	0	0	0	0	0
222	ERMZT736_2_Gammaproteobacteria_65_21_curated	1	0	0	0	0	0	0	0	0	0	1	0	0	0	0	0	1	0	0	0	0	0	0	1	0	1	0	0	0	0	0	0	0
50	ERMGT400_2_Gammaproteobacteria_56_6_curated	0	0	0	0	0	0	0	0	0	0	0	0	0	0	0	0	0	0	0	0	0	0	0	0	0	1	0	0	0	0	0	0	0
40	ERMGT300_2_Gammaproteobacteria_60_8_curated	1	0	0	0	0	0	0	0	0	0	0	0	0	0	1	1	0	0	0	0	0	0	0	0	0	1	0	0	0	0	0	0	0
48	ERMGT357_2_Gammaproteobacteria_61_9_curated	0	0	0	0	0	0	0	0	0	0	0	0	0	0	0	0	0	0	0	0	0	0	0	0	0	0	0	0	0	0	0	0	0
59	ERMGT436_2_Gammaproteobacteria_59_7_curated	0	0	0	0	0	0	0	0	0	0	0	0	0	0	0	1	0	0	0	0	0	0	0	0	0	0	0	0	1	0	1	0	0
28	ERMGT157_2_Betaproteobacteria_53_8_curated	1	0	0	0	0	0	0	0	0	0	0	0	0	1	0	0	0	0	0	0	0	0	1	1	1	1	0	0	0	0	0	0	0
45	ERMGT357_2_Betaproteobacteria_59_6_curated	0	0	0	0	0	0	0	0	0	0	0	0	0	0	0	0	0	0	0	0	0	0	0	0	0	0	0	0	0	0	0	0	0
97	ERMGT723_2_Betaproteobacteria_56_7_curated	0	1	0	0	0	0	0	0	0	0	0	0	0	0	0	0	0	0	0	0	0	0	0	0	0	0	0	0	0	0	0	0	0
202	ERMZT660_2_Betaproteobacteria_66_6_curated	1	0	0	0	0	0	0	0	0	0	0	1	0	0	0	0	1	0	0	0	0	0	0	0	0	1	0	0	0	0	0	0	0
201	ERMZT640_2_Betaproteobacteria_61_8_curated	1	0	0	0	0	0	0	0	0	0	0	0	0	0	0	0	0	0	0	0	0	0	0	0	0	0	0	0	0	0	0	0	0
237	ERMZT840_2_Betaproteobacteria_61_7_curated	0	0	0	0	0	0	0	0	0	0	0	0	0	0	0	0	0	0	0	0	0	0	0	0	0	0	0	0	0	0	0	0	0
216	ERMZT736_2_Betaproteobacteria_61_7_curated	1	0	0	0	0	0	0	0	0	0	0	0	0	0	0	0	0	0	0	0	0	0	0	0	0	1	0	0	1	0	0	0	0
212	ERMZT718_2_Betaproteobacteria_61_11_curated	1	0	0	0	0	1	0	0	0	0	0	0	0	0	0	0	0	1	0	0	0	0	0	0	1	1	0	0	1	0	0	0	0
90	ERMGT642_2_Betaproteobacteria_62_13_curated	1	0	0	0	0	0	0	0	0	0	0	0	0	0	0	0	1	0	0	0	0	0	1	0	0	0	0	0	0	0	0	0	0
30	ERMGT200_2_Betaproteobacteria_62_10_curated	1	0	0	0	0	0	0	0	0	0	0	0	0	0	0	0	0	0	0	0	0	0	1	0	0	1	0	0	0	0	0	0	0
27	ERMGT157_2_Betaproteobacteria_61_8_curated	1	0	1	0	0	0	0	0	0	0	0	1	0	0	0	0	1	0	1	0	0	0	1	1	1	1	0	0	0	0	0	0	0
17	ERMGT138_2_Betaproteobacteria_61_8_curated	1	0	0	0	0	0	0	0	0	0	0	1	0	0	0	0	1	0	1	1	0	0	1	0	1	1	0	0	0	0	0	0	0
23	ERMGT157_2_Betaproteobacteria_60_9_curated	1	0	0	0	0	0	0	1	0	0	0	0	0	0	0	0	0	1	0	1	0	0	0	0	0	1	0	0	0	0	0	0	0
141	ERMLT366_2_Betaproteobacteria_65_7_curated	0	0	0	0	0	0	0	0	0	0	0	0	0	0	0	0	0	0	0	0	0	1	0	0	0	0	0	0	0	0	0	0	0
78	ERMGT600_2_Betaproteobacteria_64_13_curated	1	0	0	0	0	0	0	0	0	0	0	0	0	0	0	0	1	1	0	1	0	0	0	0	1	0	0	0	0	0	0	0	0
138	ERMLT300_2_Betaproteobacteria_64_11_curated	1	0	0	0	0	0	0	0	0	0	0	0	0	0	0	0	1	0	0	1	0	1	0	0	1	1	0	0	0	0	0	0	0
149	ERMLT433_2_Betaproteobacteria_66_12_curated	1	0	0	0	0	1	0	0	0	0	0	0	0	0	0	0	1	0	0	1	0	0	0	0	0	1	0	0	0	0	0	0	0
135	ERMLT262_2_Betaproteobacteria_66_9_curated	1	0	0	0	0	0	0	0	1	0	0	0	0	0	0	0	0	1	0	1	0	0	0	0	1	1	0	0	0	0	0	0	0
233	ERMZT820_2_Betaproteobacteria_66_22_curated	1	0	0	0	0	1	0	0	0	0	0	0	0	0	1	0	1	0	0	1	0	0	0	0	0	1	0	0	0	0	0	0	0
154	ERMLT499_2_Betaproteobacteria_66_11_curated	1	0	0	0	0	0	0	0	0	0	0	0	0	0	1	0	1	1	0	1	0	0	0	0	0	1	0	0	0	0	0	0	0
122	ERMGT828_2_Betaproteobacteria_63_8_curated	1	0	0	0	0	0	1	1	0	1	0	0	0	0	1	0	1	1	0	1	0	0	0	0	1	1	0	0	0	0	0	0	0
184	ERMZT100_Betaproteobacteria_63_14_curated	1	0	0	0	0	0	0	0	0	0	0	0	0	0	1	0	1	0	1	0	0	0	0	0	1	1	0	0	0	0	0	0	0
89	ERMGT630_2_Betaproteobacteria_65_25_curated	0	0	0	0	0	0	0	0	0	0	0	0	0	0	0	0	0	0	0	0	0	0	0	0	0	0	0	0	0	0	0	0	0
11	ERMGT119_2_Betaproteobacteria_64_15_curated	1	0	0	0	0	0	0	0	0	0	0	0	0	0	0	0	0	0	0	0	0	0	0	0	1	1	0	0	0	0	0	0	0
197	ERMZT600_2_Betaproteobacteria_64_14_curated	1	0	0	0	0	0	0	0	0	0	0	0	0	0	0	0	1	0	1	0	0	0	0	0	1	1	0	0	0	0	0	0	0
6	ERMGT100_2_Betaproteobacteria_65_9_curated	1	0	0	0	0	1	0	1	0	1	0	0	0	0	0	0	0	0	0	1	0	0	0	0	0	0	0	0	0	0	0	0	0
84	ERMGT615_2_Betaproteobacteria_65_14_curated	1	0	0	0	0	0	0	1	0	0	0	0	0	0	0	0	1	1	0	1	0	0	0	0	1	1	0	0	0	0	0	0	0
55	ERMGT418_2_Betaproteobacteria_65_12_curated	1	0	0	0	0	0	0	0	0	0	0	0	0	0	0	0	1	1	0	0	0	0	0	0	1	1	0	0	0	0	0	0	0
66	ERMGT500_2_Betaproteobacteria_65_14_curated	1	0	0	0	0	1	0	0	0	0	0	0	0	0	0	0	1	1	0	0	0	0	0	0	1	1	0	0	0	0	0	0	0
190	ERMZT400_2_Betaproteobacteria_65_15_curated	1	0	0	0	0	0	0	0	0	0	0	0	0	0	0	0	0	0	0	1	0	0	0	0	0	1	0	0	0	0	0	0	0
169	ERMLT830_2_Betaproteobacteria_64_11_curated	1	0	0	0	0	0	0	0	0	0	0	0	0	0	0	0	1	1	0	1	0	0	0	0	0	1	0	0	0	0	0	0	0
124	ERMGT842_2_Betaproteobacteria_65_8_curated	1	0	0	0	0	0	0	0	0	0	0	0	0	0	0	0	0	0	0	0	0	0	0	0	0	0	0	0	0	0	0	0	0
157	ERMLT560_2_Betaproteobacteria_64_11_curated	1	0	0	0	0	0	0	0	0	0	0	0	0	0	0	0	0	1	0	1	0	0	0	0	1	0	0	0	0	0	0	0	0
31	ERMGT200_2_Betaproteobacteria_65_11_curated	1	0	0	0	0	0	0	1	0	0	0	0	0	0	0	0	1	0	0	1	0	0	0	0	0	0	0	0	0	0	0	0	0
42	ERMGT319_2_Betaproteobacteria_65_13_curated	1	0	0	0	0	0	0	1	0	0	0	0	0	0	0	0	1	1	0	1	0	0	0	0	0	1	0	0	0	0	0	0	0
67	ERMGT500_2_Betaproteobacteria_65_31_curated	1	0	0	0	0	0	0	1	0	0	0	0	0	0	0	0	1	0	1	1	0	0	0	0	1	1	0	0	0	0	0	0	0
60	ERMGT454_2_Betaproteobacteria_65_14_curated	1	0	0	0	0	1	0	0	0	0	0	0	0	0	0	0	0	0	1	0	0	0	0	0	1	0	0	0	0	0	0	0	0
125	ERMLT100_2_Betaproteobacteria_65_7_curated	1	0	0	0	0	0	0	0	0	0	0	0	0	0	0	0	0	0	0	0	0	0	0	0	0	0	0	0	0	0	0	0	0
156	ERMLT530_2_Betaproteobacteria_64_10_curated	1	0	0	0	0	0	0	0	0	0	0	0	0	0	0	0	0	0	1	1	0	0	0	0	0	0	0	0	0	0	0	0	0
187	ERMZT166_2_Betaproteobacteria_65_17_curated	1	0	0	0	0	0	0	0	0	0	0	0	0	0	1	0	0	0	1	1	0	0	0	0	0	1	0	0	0	0	0	0	0
172	ERMLT860_2_Betaproteobacteria_65_17_curated	1	0	0	0	0	1	0	1	0	1	0	0	0	0	0	0	1	1	0	1	0	0	0	0	1	1	0	0	0	0	0	0	0
126	ERMLT142_2_Betaproteobacteria_65_11_curated	1	0	0	0	0	0	0	0	0	0	0	0	0	0	0	0	0	0	0	1	0	0	0	0	1	1	0	0	0	0	0	0	0
152	ERMLT466_2_Betaproteobacteria_65_21_curated	1	0	0	0	0	1	0	1	0	1	0	0	0	0	0	0	1	0	0	1	0	0	0	0	1	0	0	0	0	0	0	0	0
18	ERMGT138_2_Betaproteobacteria_64_8_curated	1	0	0	0	0	1	0	1	0	1	0	0	0	0	1	0	0	0	1	1	0	0	0	1	1	1	0	0	0	0	0	0	1
117	ERMGT800_2_Betaproteobacteria_64_38_curated	1	0	0	0	0	0	0	1	0	0	1	0	0	0	0	0	0	1	0	1	0	0	0	0	1	0	0	0	0	0	0	0	0
116	ERMGT800_2_Betaproteobacteria_64_20_curated	1	0	0	0	0	0	0	0	0	0	1	0	0	0	0	0	1	1	0	1	0	0	0	0	1	1	0	0	0	0	0	0	0
109	ERMGT800_2_Betaproteobacteria_63_9_curated	1	0	0	0	0	0	0	0	0	0	0	0	0	0	0	0	0	0	0	1	0	0	0	0	1	1	0	0	0	0	0	0	0
64	ERMGT500_2_Betaproteobacteria_65_10_curated	1	0	0	0	0	0	1	1	0	1	1	0	0	0	0	0	1	1	0	1	0	0	1	0	0	0	0	0	0	0	0	0	0
198	ERMZT600_2_Betaproteobacteria_65_8_curated	1	0	0	0	0	0	0	1	0	0	0	0	0	0	0	0	1	0	0	0	0	0	1	0	0	0	0	0	0	0	0	0	0
5	ERMGT100_2_Betaproteobacteria_64_9_curated	1	0	0	0	0	1	0	1	0	1	0	0	0	0	0	0	0	0	0	1	0	0	0	0	1	1	0	0	0	0	0	0	0
181	ERMZT100_Betaproteobacteria_64_15_curated	1	0	0	0	0	1	0	1	0	1	0	0	0	0	1	0	1	0	1	1	0	1	0	0	1	1	0	0	0	0	0	0	0
65	ERMGT500_2_Betaproteobacteria_64_16_curated	1	0	0	0	0	0	0	1	0	0	1	0	0	0	1	0	1	1	0	1	0	0	0	0	1	1	0	0	0	0	0	0	0
145	ERMLT366_2_Betaproteobacteria_64_8_curated	1	0	0	0	0	0	0	0	0	0	1	0	0	0	0	0	0	0	0	1	0	0	0	0	1	1	0	0	0	0	0	0	0
47	ERMGT357_2_Betaproteobacteria_64_10_curated	1	0	0	0	0	0	0	0	0	0	0	0	0	0	0	0	0	0	0	0	0	0	0	0	0	0	0	0	0	0	0	0	0
72	ERMGT513_2_Betaproteobacteria_66_12_curated	0	0	0	0	0	0	0	0	0	0	0	0	0	0	0	0	0	0	0	0	0	0	0	0	0	0	0	0	0	0	0	0	0
171	ERMLT830_2_Betaproteobacteria_69_9_curated	1	0	0	0	0	0	0	0	0	0	0	1	0	0	0	0	1	0	1	1	0	1	0	0	1	1	0	0	0	0	0	0	0
102	ERMGT746_2_Betaproteobacteria_68_10_curated	1	0	0	0	0	0	0	0	0	0	0	0	0	0	0	0	1	0	0	1	0	1	0	0	0	0	0	0	0	0	0	0	0
79	ERMGT600_2_Betaproteobacteria_67_12_curated	1	0	0	0	0	0	0	0	0	0	0	1	0	0	0	1	0	0	1	1	0	0	0	0	1	0	0	0	0	0	0	0	0
155	ERMLT499_2_Betaproteobacteria_68_9_curated	1	0	0	0	0	0	0	0	0	0	1	0	0	0	0	0	1	0	0	0	0	0	0	0	0	0	0	0	0	0	0	0	0
57	ERMGT436_2_Betaproteobacteria_68_12_curated	1	0	0	0	0	0	1	0	0	0	0	1	0	0	0	0	0	0	1	1	0	1	0	0	1	1	0	0	0	0	0	0	0
133	ERMLT231_2_Betaproteobacteria_68_9_curated	1	0	0	0	0	0	0	0	0	0	0	0	0	0	0	0	1	0	0	1	0	0	0	0	1	0	0	0	0	0	0	0	0
168	ERMLT800_2_Betaproteobacteria_68_12_curated	1	0	0	0	0	0	0	0	0	0	0	1	0	0	0	1	1	0	0	1	0	1	0	0	1	0	0	0	0	0	0	0	0
33	ERMGT222_2_Betaproteobacteria_68_11_curated	1	0	0	0	0	0	0	0	0	0	0	0	0	0	0	0	1	0	0	0	0	1	0	0	1	1	0	0	0	0	0	0	0
44	ERMGT338_2_Betaproteobacteria_68_10_curated	1	0	0	0	0	0	0	0	0	0	0	1	0	0	0	0	1	0	0	1	0	0	0	0	0	0	0	0	0	0	0	0	0
91	ERMGT642_2_Betaproteobacteria_67_12_curated	0	0	0	0	0	0	0	0	0	0	0	0	0	0	0	0	0	0	0	0	0	0	0	0	0	0	0	0	0	0	0	0	0
19	ERMGT138_2_Betaproteobacteria_67_10_curated	0	0	0	0	0	0	0	0	0	0	0	0	0	0	0	0	0	0	0	1	0	0	0	0	0	1	0	0	0	0	0	0	0
10	ERMGT119_2_Betaproteobacteria_68_12_curated	1	0	0	0	0	0	0	1	0	0	1	0	0	0	0	0	1	0	1	1	0	0	0	0	1	1	0	0	0	0	0	0	0
34	ERMGT244_2_Betaproteobacteria_68_14_curated	1	0	0	0	0	0	0	0	0	0	1	0	0	0	0	0	0	0	1	1	0	0	0	0	0	0	0	0	0	0	0	0	0
106	ERMGT769_2_Betaproteobacteria_68_11_curated	1	0	0	0	0	0	0	0	0	0	0	0	0	0	0	0	0	0	0	1	0	0	0	0	0	0	0	0	0	0	0	0	0
1	ERMGT100_2_Betaproteobacteria_67_10_curated	1	0	0	0	0	0	0	0	0	0	0	0	0	0	1	0	1	0	0	1	0	0	0	0	0	1	0	0	0	0	0	0	0
170	ERMLT830_2_Betaproteobacteria_66_12_curated	1	0	0	0	0	1	0	0	0	0	0	0	0	0	1	0	1	0	0	1	0	0	0	0	1	1	0	0	0	0	0	0	0
158	ERMLT600_2_Betaproteobacteria_66_7_curated	1	0	0	0	0	0	1	0	0	0	0	0	0	0	0	0	1	1	0	1	0	0	0	0	0	1	0	0	0	0	0	0	0
165	ERMLT700_Betaproteobacteria_65_16_curated	1	0	0	0	0	0	1	1	0	1	1	0	0	0	1	0	1	1	0	1	0	0	1	1	1	1	0	0	0	0	0	0	0
120	ERMGT814_2_Betaproteobacteria_66_9_curated	1	0	0	0	0	0	0	0	0	0	0	0	0	0	1	0	1	0	0	1	0	0	0	0	0	1	0	0	0	0	0	0	0
186	ERMZT166_2_Betaproteobacteria_67_12_curated	1	0	0	0	0	0	0	1	0	0	1	0	0	0	1	0	1	0	0	0	0	0	1	1	0	0	0	0	0	0	0	0	0
217	ERMZT736_2_Betaproteobacteria_67_14_curated	1	0	0	0	0	0	0	1	0	0	1	0	0	0	0	0	1	0	0	1	0	0	0	1	1	1	0	0	0	0	0	0	0
227	ERMZT800_2_Betaproteobacteria_67_16_curated	1	0	0	0	0	0	1	1	0	1	1	0	0	0	1	0	1	1	0	1	0	0	1	1	1	1	0	0	0	0	0	0	0
188	ERMZT366_2_Betaproteobacteria_67_12_curated	0	0	0	0	0	0	0	1	0	0	1	0	0	0	1	0	0	1	0	0	0	0	1	0	0	1	0	0	0	0	0	0	0
192	ERMZT500_2_Betaproteobacteria_68_12_curated	1	0	0	0	0	0	0	0	0	0	1	0	0	0	0	0	0	0	0	1	0	0	0	0	1	1	0	0	0	0	0	0	0
213	ERMZT718_2_Betaproteobacteria_66_16_curated	1	0	0	0	0	0	0	1	0	0	1	0	0	0	1	0	1	1	0	1	0	0	1	1	1	0	0	0	0	0	0	0	0
235	ERMZT840_2_Verrucomicrobia_60_6_curated	0	0	0	0	0	0	0	0	0	0	1	0	0	0	0	0	0	0	0	0	0	0	0	0	0	1	0	0	0	0	0	0	0
148	ERMLT400_2_Verrucomicrobia_58_6_curated	0	0	0	0	0	0	0	0	1	0	1	0	0	0	0	0	0	0	0	0	0	0	0	0	1	1	0	0	0	0	0	0	0
121	ERMGT828_2_Verrucomicrobia_58_14_curated	0	0	0	0	1	0	0	0	0	0	0	0	0	0	0	0	0	0	0	1	0	0	0	0	1	1	0	0	0	0	0	0	0
118	ERMGT800_2_Verrrucomicrobia_60_7_curated	0	0	0	0	0	0	0	0	0	0	0	0	0	0	0	0	0	0	0	0	0	0	0	0	0	1	0	0	0	0	0	0	0
127	ERMLT231_2_Verrucomicrobia_59_6_curated	0	0	0	0	0	0	0	0	0	0	0	0	0	0	0	0	0	0	0	0	0	0	0	0	0	0	0	0	0	0	0	0	1
229	ERMZT820_2_Verrucomicrobia_58_6_curated	0	0	0	0	0	0	0	0	1	0	0	0	0	0	0	0	0	0	0	0	0	0	0	0	0	0	0	0	0	0	0	0	0
224	ERMZT800_2_Planctomycetes_61_11_curated	1	0	0	0	0	0	0	0	1	0	0	0	0	0	0	0	0	0	0	0	0	0	0	0	0	1	0	0	0	0	0	0	0
214	ERMZT736_2_Planctomycetes_60_9_curated	0	0	0	0	0	0	0	0	0	0	0	0	0	0	0	0	0	0	0	0	0	0	0	0	0	1	0	0	0	0	1	0	0
161	ERMLT700_Planctomycetes_60_7_curated	0	0	0	0	0	0	0	0	1	0	0	0	0	0	0	0	0	0	0	0	0	0	0	1	0	1	0	0	0	0	0	0	0
115	ERMGT800_2_Planctomycetes_61_9_curated	1	0	0	0	0	0	0	0	0	0	0	0	0	0	0	0	0	0	0	0	0	0	0	1	0	1	0	0	0	0	1	0	0
228	ERMZT800_2_Planctomycetes_60_6_curated	1	0	0	0	0	0	0	0	1	0	0	0	0	0	0	0	0	0	0	0	0	0	0	0	1	0	0	0	0	0	0	0	0
164	ERMLT700_Planctomycetes_63_6_curated	1	0	0	0	0	0	0	0	0	0	0	0	0	0	0	0	0	0	0	0	0	0	0	0	0	1	0	0	0	0	0	0	0
225	ERMZT800_2_Planctomycetes_74_6_curated	0	0	0	0	0	0	0	0	0	0	0	0	0	0	0	0	0	0	0	0	0	0	0	0	0	0	0	0	0	0	0	0	0
86	ERMGT630_2_Planctomycetes_71_7_curated	0	0	0	0	0	0	0	0	0	0	0	0	0	0	0	0	0	0	0	0	0	0	0	0	0	1	0	0	0	0	0	0	0
41	ERMGT319_2_Planctomycetes_72_6_curated	0	0	0	0	0	0	0	0	1	0	0	0	0	0	0	0	0	0	0	0	0	0	0	0	0	0	0	0	0	0	0	0	0
211	ERMZT718_2_Planctomycetes_72_5_curated	0	0	0	0	0	0	0	0	1	0	0	0	0	0	0	0	0	0	0	0	0	0	0	0	0	1	0	0	0	0	0	0	0
230	ERMZT820_2_Planctomycetes_72_16_curated	1	0	0	0	0	0	0	0	1	0	0	0	0	1	0	0	0	0	0	0	0	0	0	0	0	1	0	0	0	0	0	0	0
62	ERMGT500_2_Planctomycetes_72_6_curated	1	0	0	0	0	0	0	0	1	0	0	0	0	1	0	0	0	0	0	0	0	0	0	0	0	1	0	0	0	0	0	0	0
13	ERMGT138_2_Planctomycetes_72_7_curated	1	0	0	0	0	0	0	0	1	0	0	0	0	1	0	0	0	0	0	0	0	0	0	0	0	1	0	0	0	0	0	0	0
123	ERMGT828_2_Candidatus_Doudnabacteria_43_27	1	0	0	0	0	0	0	0	0	0	0	0	0	0	0	0	0	0	0	0	0	0	0	0	0	0	0	0	0	0	0	0	0
195	ERMZT551_2_Candidatus_Harrisonbacteria_40_8_sub_curated	0	0	0	0	0	0	0	0	0	0	0	0	0	0	0	0	0	0	0	0	0	0	0	0	0	0	0	0	0	0	0	0	0
92	ERMGT642_2_Chloroflexi_47_7_curated	1	0	0	0	0	0	0	0	0	0	0	0	0	0	0	0	0	0	0	0	0	0	0	0	0	1	0	0	0	0	1	0	0
209	ERMZT700_2_Chloroflexi_62_5_curated	1	0	0	0	0	0	0	0	0	0	0	0	0	0	0	0	0	0	0	1	0	0	0	0	0	0	0	0	0	0	0	0	0
196	ERMZT600_2_Chloroflexi_63_7_curated	1	0	0	0	0	0	0	0	0	0	1	0	0	0	0	0	0	0	0	0	0	0	0	0	0	0	0	0	0	0	0	0	0
176	ERMLT890_Chloroflexi_63_13_curated	1	0	0	0	0	0	0	0	0	0	0	0	0	0	0	0	0	0	0	0	0	0	0	0	0	0	0	0	0	0	0	0	0
232	ERMZT820_2_RIF_CHLX_70_6_curated	0	0	0	0	0	0	0	0	0	0	0	0	0	0	0	0	0	0	0	0	0	0	0	0	0	1	0	0	0	0	0	0	0
130	ERMLT231_2_Chloroflexi_50_12_curated	0	0	0	0	0	0	0	0	1	0	1	0	0	0	0	0	0	0	0	1	0	0	0	0	0	1	0	0	0	0	0	1	0
110	ERMGT800_2_Chloroflexi_48_8_curated	0	0	0	0	0	0	0	0	0	0	1	0	0	0	0	0	0	0	0	1	0	0	0	0	0	1	0	0	0	0	0	0	0
173	ERMLT860_2_Chloroflexi_49_8_curated	0	0	0	0	0	0	0	0	1	0	1	0	0	0	0	0	0	0	0	0	0	0	0	0	0	1	0	0	0	0	0	1	0
134	ERMLT262_2_Chloroflexi_49_7_curated	1	0	0	0	0	0	0	0	1	0	1	0	0	0	0	0	0	0	0	0	1	0	0	0	0	0	0	0	0	0	1	1	1
94	ERMGT700_2_Chloroflexi_49_8_curated	1	0	0	0	0	0	0	0	1	0	1	0	0	0	0	0	0	0	0	0	0	0	0	0	1	0	0	0	0	0	1	1	1
129	ERMLT231_2_Chloroflexi_49_9_2_curated	1	0	0	0	0	0	0	0	1	0	1	0	0	0	0	0	0	0	0	0	1	0	0	0	1	1	0	0	0	0	1	1	1
128	ERMLT231_2_Candidatus_Latescibacteria_66_6_curated	0	0	0	0	0	0	0	0	0	0	0	0	0	0	0	0	0	0	0	0	0	0	0	0	0	0	0	0	0	0	0	0	0
180	ERMZT100_Candidatus_Latescibacteria_63_15_curated	0	0	0	0	0	0	0	0	1	0	0	0	0	0	0	0	1	0	0	0	0	0	0	0	0	1	0	0	0	0	0	0	0
210	ERMZT718_2_Candidatus_Eisenbacteria_related_67_6_curated	0	0	0	0	0	0	0	0	1	0	0	0	0	0	0	0	0	0	0	0	0	0	0	0	0	0	0	0	0	0	0	0	0
7	ERMGT100_2_Candidatus_Eisenbacteria_68_18_curated	0	0	0	0	0	0	0	0	0	0	1	0	0	1	0	0	0	0	0	1	0	0	0	0	0	1	0	0	0	0	0	0	0
69	ERMGT500_2_Candidatus_Eisenbacteria_70_7_curated	1	0	0	0	0	0	0	0	0	0	0	0	0	1	0	0	0	0	0	0	0	0	0	0	0	1	0	0	0	0	0	0	0
83	ERMGT600_2_Candidatus_Eisenbacteria_71_7_curated	1	0	0	0	0	0	0	0	1	0	0	0	0	1	0	0	0	0	0	0	0	0	0	0	0	0	0	0	0	0	0	0	0
8	ERMGT100_2_Candidatus_Eisenbacteria_72_6_curated	0	0	0	0	0	0	0	0	0	0	0	0	0	1	0	0	0	0	0	0	0	0	0	0	0	0	0	0	0	0	0	0	0
166	ERMLT760_2_Gemmatimonadetes_69_9_curated	1	0	0	0	0	0	0	0	0	0	0	0	0	1	0	0	0	0	0	0	0	0	0	0	1	0	0	0	0	0	0	0	0
3	ERMGT100_2_Gemmatimonadetes_66_6_curated	1	0	0	0	0	0	0	0	1	0	0	0	0	0	0	0	0	0	0	0	0	0	1	0	0	1	0	0	0	0	0	0	0
221	ERMZT736_2_Gemmatimonadetes_65_7_curated	0	0	0	0	0	0	0	0	0	0	0	0	0	0	0	0	0	0	0	0	0	0	1	0	0	1	0	0	0	0	0	0	0
231	ERMZT820_2_Gemmatimonadetes_65_7_curated	0	0	0	0	0	0	0	0	0	0	0	0	0	1	0	0	0	0	0	0	0	0	1	0	0	1	0	0	0	0	0	0	0
15	ERMGT138_2_Gemmatimonadetes_69_6_curated	1	0	0	0	0	0	0	0	0	0	0	0	0	0	0	0	0	0	0	0	0	0	0	0	1	0	0	0	1	0	0	0	0
113	ERMGT800_2_Gemmatimonadetes_70_10_curated	1	0	0	0	0	0	0	0	0	0	1	0	0	1	0	0	0	0	0	1	0	0	1	1	0	1	0	0	0	0	0	0	0
220	ERMZT736_2_Gemmatimonadetes_69_7_curated	1	0	0	0	0	0	0	0	0	0	1	0	0	1	0	0	0	0	0	0	0	0	0	0	0	0	0	0	1	0	0	0	0
112	ERMGT800_2_Gemmatimonadetes_69_9_curated	1	0	0	0	0	0	0	0	0	0	1	0	0	0	0	0	0	0	0	0	0	0	0	0	1	1	0	0	0	0	0	0	0
88	ERMGT630_2_Gemmatimonadetes_68_6_curated	1	0	0	0	0	0	0	0	0	0	0	0	0	0	0	0	0	0	0	0	0	0	0	1	0	0	0	0	0	0	0	0	0
191	ERMZT423_2_Gemmatimonadetes_66_12_curated	1	0	0	0	0	0	0	0	0	0	1	0	0	1	0	0	0	0	0	0	0	0	1	0	0	1	0	0	1	0	0	0	0
238	ERMZT840_2_Gemmatimonadetes_66_17_curated	1	0	0	0	0	0	0	0	0	0	1	0	0	0	0	0	0	0	0	0	0	0	1	0	1	1	0	0	1	0	0	0	0
2	ERMGT100_2_Gemmatimonadetes_66_10_curated	1	0	0	0	0	0	0	0	0	0	1	0	0	0	0	0	0	0	0	0	0	0	1	0	0	1	0	0	1	0	0	0	0
80	ERMGT600_2_Zixibacteria_47_5_curated	0	0	0	0	0	0	0	0	0	0	0	0	0	0	0	0	0	0	0	0	0	0	0	0	0	0	0	0	0	0	0	0	0
177	ERMLT890_Zixibacteria_63_7_curated	1	0	0	0	1	0	0	0	0	0	0	0	0	0	0	0	0	0	0	0	0	0	0	0	0	1	0	0	0	0	0	0	0
167	ERMLT800_2_Bacteroidetes_35_7_curated	0	0	0	0	0	0	0	0	0	0	1	0	1	1	0	0	0	0	0	0	0	0	0	0	1	1	0	0	0	0	0	0	0
162	ERMLT700_Bacteroidetes_40_7_curated	0	0	0	0	0	0	0	1	0	0	0	0	0	1	0	0	0	0	0	0	0	0	0	0	0	0	0	0	0	0	0	0	0
226	ERMZT800_2_Bacteroidetes_42_7_curated	0	0	0	0	0	0	0	1	0	0	0	0	0	1	0	0	0	0	0	1	0	0	0	1	1	0	0	0	0	0	0	0	0
108	ERMGT800_2_Bacteroidetes_41_6_curated	0	0	0	0	0	0	0	0	0	0	1	0	0	1	0	0	0	0	0	0	0	0	0	0	0	0	0	0	0	0	0	0	0
63	ERMGT500_2_Bacteroidetes_40_6_curated	0	0	0	0	0	0	0	0	0	0	0	0	0	1	0	0	0	0	0	0	0	0	0	0	0	0	0	0	0	0	0	0	0
107	ERMGT800_2_Bacteroidetes_38_7_curated	1	0	0	0	0	0	0	0	0	0	0	0	0	1	0	0	0	0	0	0	0	0	0	0	0	0	0	0	0	0	0	0	1
22	ERMGT157_2_Ignavibacteria_related_47_5_curated	0	0	0	0	0	0	0	0	0	0	0	0	0	1	0	0	1	0	0	0	0	0	0	0	0	1	0	0	0	0	0	0	0
160	ERMLT700_Candidatus_Kryptonia_related_53_6_curated	0	0	0	0	0	0	0	0	1	0	0	0	0	0	0	0	0	0	0	0	0	0	0	0	0	0	0	0	0	0	0	0	0
194	ERMZT551_2_Candidatus_Kryptonia_related_56_5_curated	1	0	0	0	0	0	0	0	0	0	0	0	0	1	0	0	0	0	0	0	0	0	0	0	0	0	0	0	0	0	0	0	0
87	ERMGT630_2_Candidatus_Kryptonia_related_55_5_curated	0	0	0	0	0	0	0	0	0	0	0	0	0	1	0	0	0	0	0	0	0	0	0	0	0	0	0	0	0	0	0	0	0
153	ERMLT466_2_Ignavibacteriae_36_8_curated	0	0	0	0	0	0	0	0	0	0	0	0	0	0	0	0	0	0	0	0	0	0	0	0	0	0	1	0	0	0	0	0	0
99	ERMGT746_2_Ignavibacteriae_36_9_curated	0	0	0	0	0	0	0	0	0	0	0	0	0	1	0	0	0	0	0	0	0	0	0	0	0	0	1	0	0	0	0	0	0
131	ERMLT231_2_Ignavibacteriae_36_9_curated	0	0	0	0	0	0	0	0	0	0	0	0	0	0	0	0	0	0	0	0	0	0	0	0	0	1	1	0	0	0	0	0	0
150	ERMLT433_2_Ignavibacteriae_36_8_curated	0	0	0	0	0	0	0	0	0	0	0	0	0	1	0	0	0	0	0	0	0	0	0	0	0	0	1	0	0	0	0	0	0
137	ERMLT300_2_Ignavibacteriae_36_6_curated	0	0	0	0	0	0	0	0	0	0	0	0	0	0	0	0	0	0	0	0	0	0	0	0	0	0	1	0	0	0	0	0	0
174	ERMLT860_2_Ignavibacteriae_36_6_curated	0	0	0	0	0	0	0	0	0	0	0	0	0	0	0	0	0	0	0	0	0	0	0	0	0	0	0	0	0	0	0	0	0
38	ERMGT300_2_Acidobacteria_67_9_curated	0	0	0	0	0	0	0	0	0	0	0	0	0	1	0	0	0	0	0	0	0	0	0	0	0	0	0	0	1	0	0	0	0
200	ERMZT640_2_Acidobacteria_63_9_curated	1	0	0	0	0	0	0	0	0	0	0	0	0	0	0	0	0	0	0	0	0	0	0	0	0	1	0	0	0	0	0	0	0
215	ERMZT736_2_Acidobacteria_69_10_curated	1	0	0	0	1	0	0	0	0	0	0	0	0	0	0	0	0	0	0	0	0	0	0	0	0	1	0	0	0	0	0	0	0
208	ERMZT700_2_Acidobacteria_67_7_curated	1	0	0	0	0	0	0	0	0	0	0	0	0	0	0	0	0	0	0	0	0	0	0	0	0	0	0	0	0	0	0	0	0
236	ERMZT840_2_Acidobacteria_67_13_curated	1	0	0	0	0	0	0	0	1	0	0	0	0	0	0	0	0	0	0	0	0	0	0	0	0	0	0	0	0	0	0	0	0
9	ERMGT119_2_Acidobacteria_69_10_curated	1	0	0	0	0	0	0	0	0	0	0	0	0	0	0	0	0	0	0	0	0	0	0	0	0	1	0	0	0	0	0	0	0
12	ERMGT138_2_Acidobacteria_67_7_curated	1	0	0	0	0	0	0	0	0	0	0	0	0	1	0	0	0	0	0	0	0	0	0	0	0	0	0	0	0	0	0	0	0
207	ERMZT700_2_Acidobacteria_67_6_curated	1	0	0	0	0	0	0	0	1	0	0	0	0	0	0	0	0	0	0	0	0	0	0	0	0	1	0	0	0	0	0	0	0
35	ERMGT266_2_Acidobacteria_56_14_curated	0	0	0	0	0	1	0	0	0	0	0	0	0	1	0	0	1	0	0	1	0	0	0	0	1	1	0	0	0	0	0	0	0
206	ERMZT700_2_Acidobacteria_56_8_curated	0	0	0	0	0	0	0	0	0	0	0	0	0	0	0	0	0	0	0	1	0	0	0	0	1	1	0	0	0	0	1	0	0
234	ERMZT840_2_Acidobacteria_58_8_curated	0	0	0	0	0	0	0	1	1	0	0	0	0	0	0	0	0	0	0	1	0	0	1	0	1	1	0	0	0	0	0	0	0
119	ERMGT814_2_Acidobacteria_58_7_curated	1	0	0	0	0	0	0	1	1	0	1	0	0	0	0	0	0	0	0	1	0	0	1	0	1	1	0	0	0	0	1	0	0
175	ERMLT890_Acidobacteria_71_7_curated	0	0	0	0	0	0	0	0	0	0	0	0	0	0	0	0	0	0	0	0	0	0	0	0	0	1	0	0	0	0	0	0	0
77	ERMGT600_2_Acidobacteria_64_8_curated	1	0	0	0	0	0	0	0	0	0	0	0	0	0	0	0	0	0	0	1	0	0	0	0	1	0	0	0	1	0	0	0	0
185	ERMZT166_2_Acidobacteria_68_9_curated	0	0	0	0	0	0	0	0	0	0	0	0	0	0	0	0	0	0	0	0	0	0	0	0	0	1	0	0	0	0	0	0	0
61	ERMGT500_2_Acidobacteria_65_7_curated	0	0	0	0	0	0	0	0	0	0	0	0	0	0	0	0	0	0	0	0	0	0	0	0	0	0	0	0	1	0	0	0	0
203	ERMZT700_2_Acidobacteria_67_10_curated	0	0	0	0	0	0	0	0	0	0	0	0	0	0	0	0	0	0	0	0	0	0	0	0	1	1	0	0	0	0	0	0	0
70	ERMGT513_2_Acidobacteria_59_6_curated	0	0	0	0	0	0	0	0	0	0	0	0	0	0	0	0	0	0	0	1	0	0	0	0	1	0	0	0	0	0	0	0	0
189	ERMZT400_2_Acidobacteria_67_10_curated	1	0	0	0	0	0	0	0	0	0	0	0	0	0	0	0	0	0	0	1	0	0	0	0	0	0	0	0	0	0	0	0	0
159	ERMLT700_Acidobacteria_63_19_curated	1	0	0	0	0	0	0	0	0	0	0	0	0	0	0	0	0	0	0	1	0	0	0	0	1	1	0	0	0	0	0	0	0
71	ERMGT513_2_Acidobacteria_64_12_curated	1	0	0	0	0	0	0	0	0	0	0	0	0	0	0	0	0	0	0	1	0	0	0	0	0	1	0	0	0	0	0	0	0
139	ERMLT333_2_NC10_61_9_curated	0	0	0	0	0	0	0	0	0	0	0	0	0	0	0	0	0	0	0	0	0	0	0	0	0	0	0	0	0	0	0	0	0
142	ERMLT366_2_NC10_62_11_curated	0	0	0	0	0	0	0	0	0	0	0	0	0	0	0	0	0	0	0	0	0	0	0	1	0	0	0	0	0	0	0	0	0
105	ERMGT746_2_Rokubacteria_69_6_curated	1	0	0	0	0	0	0	0	0	0	0	0	0	0	0	0	0	0	0	1	0	0	0	0	0	0	0	0	0	0	0	0	0
147	ERMLT366_2_Rokubacteria_69_8_curated	1	0	0	0	0	0	0	0	0	0	0	0	0	0	0	0	0	0	0	1	0	0	0	0	1	0	0	0	0	0	0	0	0
49	ERMGT357_2_Rokubacteria_69_10_curated	0	0	0	0	0	0	0	0	0	0	0	0	0	0	0	0	0	0	0	0	0	0	0	0	0	0	0	0	0	0	0	0	0
73	ERMGT513_2_Rokubacteria_69_5_curated	1	0	0	0	0	0	0	0	0	0	0	0	0	0	0	0	0	0	0	0	0	0	0	0	0	0	0	0	0	0	0	0	0
82	ERMGT600_2_Rokubacteria_70_7_curated	0	0	0	0	0	0	0	0	0	0	0	0	0	0	0	0	0	0	0	0	0	0	0	0	0	0	0	0	0	0	0	0	0
26	ERMGT157_2_Nitrospirae_50_7_curated	1	0	0	0	0	0	0	0	0	0	0	0	0	0	0	1	1	0	0	0	1	0	0	0	0	1	0	0	1	0	1	0	0
37	ERMGT266_2_Nitrospirae_57_7_curated	0	0	0	0	0	0	1	0	1	1	0	0	0	0	0	0	1	0	0	0	1	0	0	0	0	0	0	0	0	0	0	0	0
132	ERMLT231_2_Nitrospirae_58_5_curated	0	0	0	0	0	0	0	0	0	0	0	0	0	0	1	0	0	0	0	0	1	0	0	0	0	0	0	0	1	0	0	0	0
143	ERMLT366_2_Nitrospirae_55_6_curated	0	0	0	0	0	0	0	0	0	0	0	0	1	0	0	0	0	0	0	0	0	0	0	0	0	0	0	0	1	0	0	0	0
144	ERMLT366_2_Nitrospirae_56_6_curated	0	0	0	0	0	0	0	0	0	0	0	0	0	0	0	0	0	0	0	0	0	0	0	0	0	1	0	0	1	0	0	0	0
199	ERMZT600_2_Nitrospirae_57_6_sub_curated	1	0	0	0	0	0	0	0	0	0	0	0	0	0	0	0	0	0	0	0	0	0	0	0	0	1	0	0	0	0	0	0	0
114	ERMGT800_2_Nitrospirae_57_8_curated	1	0	0	0	0	0	0	0	0	0	0	0	0	0	0	0	0	0	0	0	0	0	0	0	1	1	0	0	0	0	0	0	0
81	ERMGT600_2_Nitrospirae_57_8_curated	1	0	0	0	1	0	0	0	0	0	1	0	0	0	0	0	0	0	0	0	0	0	0	0	0	0	0	0	0	0	0	0	0
76	ERMGT526_2_Nitrospirae_57_9_curated	1	0	0	0	1	0	0	0	0	0	0	0	0	0	0	0	0	0	0	0	0	0	0	0	1	1	0	0	0	0	0	0	0
39	ERMGT300_2_Nitrospirae_57_8_curated	1	0	0	1	1	0	0	0	0	0	0	0	0	0	0	0	0	0	0	0	0	0	0	0	1	0	0	0	0	0	0	0	0
51	ERMGT400_2_Nitrospirae_58_15_curated	1	0	0	0	0	0	0	0	0	0	0	0	0	0	0	0	0	0	0	0	0	0	0	0	0	0	0	0	0	0	0	0	0
95	ERMGT700_2_Nitrospirae_58_7_curated	1	0	0	0	0	0	0	0	0	0	0	0	0	0	0	0	0	0	0	0	0	0	0	0	0	0	0	0	0	0	0	0	0
46	ERMGT357_2_Nitrospirae_57_7_curated	1	0	0	0	0	0	0	0	0	0	0	0	0	0	0	0	0	0	0	0	0	0	0	0	0	0	0	0	1	0	0	0	0
75	ERMGT513_2_Deltaproteobacteria_57_8_curated	1	0	0	0	0	0	0	0	0	0	0	0	0	0	0	0	0	0	0	0	0	0	0	0	1	0	0	1	1	0	0	0	1
56	ERMGT436_2_Deltaproteobacteria_54_11_curated	1	0	0	0	0	0	0	0	0	0	0	0	0	0	0	0	0	0	0	0	0	0	0	0	0	1	0	0	0	0	0	0	0
36	ERMGT266_2_Deltaproteobacteria_53_7_curated	0	0	0	0	0	0	0	0	0	0	0	0	0	0	0	0	0	0	0	0	0	0	0	0	0	0	0	0	0	0	0	0	0
24	ERMGT157_2_Deltaproteobacteria_54_7_curated	0	0	0	0	0	0	0	0	0	0	0	0	0	0	0	0	0	0	0	0	0	0	0	0	0	1	0	0	0	0	0	0	0
58	ERMGT436_2_Deltaproteobacteria_54_7_curated	0	0	0	0	0	0	0	0	0	0	0	0	0	0	0	0	0	0	0	0	0	0	0	0	1	0	0	0	0	0	0	0	0
29	ERMGT157_2_Deltaproteobacteria_70_7_curated	1	0	0	0	0	0	0	0	1	0	0	0	0	0	0	0	0	0	0	0	0	1	0	0	0	1	0	0	1	1	0	1	0
14	ERMGT138_2_Deltaprotoebacteria_72_7_curated	0	0	0	0	0	0	1	0	0	0	0	0	0	0	0	0	0	0	0	0	0	0	0	0	0	0	0	0	1	0	0	1	0
239	ERMZT840_2_Deltaproteobacteria_70_7_curated	1	0	0	0	0	0	0	1	0	0	0	0	0	0	0	0	1	0	0	0	0	0	0	0	0	0	0	0	0	0	0	0	0
111	ERMGT800_2_Deltaproteobacteria_68_6_curated	1	0	0	0	0	0	0	0	0	0	0	0	0	0	0	0	0	0	0	0	0	0	0	0	0	0	0	0	0	0	0	0	0
25	ERMGT157_2_Deltaproteobacteria_71_7_curated	0	0	0	0	0	0	0	0	1	0	0	0	0	0	0	0	0	0	0	0	0	0	0	0	0	0	0	0	0	0	0	0	0
96	ERMGT700_2_Deltaproteobacteria_70_10_curated	1	0	0	0	0	0	0	0	0	0	0	0	0	0	0	0	1	0	0	1	0	0	1	0	1	1	0	0	0	0	0	0	0
68	ERMGT500_2_Deltaproteobacteria_70_8_curated	0	0	0	0	0	0	0	0	0	0	0	0	0	0	0	0	1	0	0	0	0	0	0	0	1	0	0	0	0	0	0	0	0
21	ERMGT138_2_Deltaproteobacteria_70_9_curated	0	0	0	0	0	0	0	0	0	0	0	0	0	0	0	0	0	0	0	0	0	0	0	0	0	0	0	0	0	0	0	0	0
104	ERMGT746_2_Deltaproteobacteria_64_16_curated	1	0	0	0	0	0	0	0	0	0	0	0	0	0	0	0	0	0	0	0	0	0	0	0	0	0	0	0	1	0	0	0	0
146	ERMLT366_2_Deltaproteobacteria_66_14_curated	1	0	0	0	0	0	0	0	0	0	0	0	0	0	0	0	0	0	0	0	0	0	0	0	0	0	0	0	1	0	0	0	0
140	ERMLT333_2_Deltaproteobacteria_65_14_curated	1	0	0	0	0	0	0	0	0	0	0	0	0	0	0	0	0	0	0	0	0	0	0	0	0	0	0	0	1	0	0	0	0
52	ERMGT400_2_Deltaproteobacteria_67_11_curated	0	0	0	0	0	0	0	0	0	0	0	0	0	0	0	0	0	0	0	0	0	0	0	0	0	0	0	0	1	0	0	0	0
219	ERMZT736_2_Deltaproteobacteria_66_11_curated	1	0	0	0	0	0	0	0	0	0	0	0	1	0	0	0	0	0	0	0	0	0	0	0	0	0	0	0	0	0	0	0	0
151	ERMLT433_2_Deltaproteobacteria_65_11_curated	1	0	0	0	0	0	0	0	0	0	0	0	0	0	0	0	0	0	0	0	0	0	0	0	0	0	0	0	0	0	0	0	0
193	ERMZT551_2_Deltaproteobacteria_66_8_curated	0	0	0	0	0	0	0	0	0	0	0	0	0	0	0	0	0	0	0	0	0	0	0	0	0	0	0	0	0	0	0	0	0
178	ERMLT890_Deltaproteobacteria_55_11_curated	1	0	0	0	0	0	0	0	0	0	0	0	0	0	0	0	1	0	0	1	0	0	0	0	0	1	0	0	0	0	0	0	0
179	ERMLT890_Deltaproteobacteria_56_8_curated	1	0	0	0	0	0	0	0	0	0	0	0	0	0	0	0	1	0	0	1	0	0	0	0	0	0	0	0	0	0	0	0	0
163	ERMLT700_Deltaproteobacteria_57_7_curated	0	0	0	0	0	0	0	0	0	0	0	0	0	0	0	0	1	0	0	0	0	0	0	0	0	1	0	0	0	0	0	0	0
103	ERMGT746_2_Deltaproteobacteria_56_10_curated	1	0	0	0	0	0	0	0	0	0	0	0	1	0	0	0	1	0	0	1	0	0	0	0	1	1	0	0	0	0	0	0	0
182	ERMZT100_Deltaproteobacteria_56_16_curated	1	0	0	0	1	0	0	0	0	0	0	0	0	0	0	0	1	0	0	1	0	0	0	0	0	1	0	0	0	0	0	0	0
20	ERMGT138_2_Deltaproteobacteria_56_8_curated	1	0	0	0	0	0	0	0	0	0	0	0	0	0	0	0	1	0	0	1	0	0	0	0	1	0	0	0	0	0	0	0	0
218	ERMZT736_2_Deltaproteobacteria_56_9_curated	1	0	0	0	0	0	0	0	0	0	0	0	0	0	0	0	0	0	0	1	0	0	0	0	0	1	0	0	0	0	0	0	0
240	ERMGT100_2_Candidatus_Taylorbacteria_40_5	0	0	0	0	0	0	0	0	0	0	0	0	0	0	0	0	0	0	0	0	0	0	0	0	0	0	0	0	0	0	0	0	0
241	ERMGT157_2_Candidatus_Magasanikbacteria_47_5	0	0	0	0	0	0	0	0	0	0	0	0	0	0	0	0	0	0	0	0	0	0	0	0	0	0	0	0	0	0	0	0	0
242	ERMZT100_Candidatus_Zambryskibacteria_43_7_curated	0	0	0	0	0	0	0	0	0	0	0	0	0	0	0	0	0	0	0	0	0	0	0	0	0	0	0	0	0	0	0	0	0
243	ERMZT399_2_Candidatus_Staskawiczbacteria_40_5_curated	0	0	0	0	0	0	0	0	0	0	0	0	0	0	0	0	0	0	0	0	0	0	0	0	0	0	0	0	0	0	0	0	0
244	ERMZT399_2_Candidatus_Staskawiczbacteria_41_17_curated	0	0	0	0	0	0	0	0	0	0	0	0	0	0	0	0	0	0	0	0	0	0	0	0	0	0	0	0	0	0	0	0	0
245	ERMZT500_2_Candidatus_Yanofskybacteria_41_5_curated	0	0	0	0	0	0	0	0	0	0	0	0	0	0	0	0	0	0	0	0	0	0	0	0	0	0	0	0	0	0	0	0	0
246	ERMZT736_2_Candidatus_Staskawiczbacteria_6_37_curated	0	0	0	0	0	0	0	0	0	0	0	0	0	0	0	0	0	0	0	0	0	0	0	0	0	0	0	0	0	0	0	0	0
247	ERMZT754_2_Candidatus_Zambryskibacteria_44_6_curated	0	0	0	0	0	0	0	0	0	0	0	0	0	0	0	0	0	0	0	0	0	0	0	0	0	0	0	0	0	0	0	0	0
248	ERMZT840_2_Candidatus_Zambryskibacteria_related_42_7_curated	0	0	0	0	0	0	0	0	0	0	0	0	0	0	0	0	0	0	0	0	0	0	0	0	0	0	0	0	0	0	0	0	0
