## Supplementary Tables 1-14 for "Meanders as a scaling motif for understanding of floodplain soil microbiome and biogeochemical potential at the watershed scale": SupplementaryTable_7_ERML_2016_EnvData.xlsx

### Sheet: SuppTable7
Samples ID	TC (%)	IC (%)	OC (%)	TN (%)	C:N
ERMLIBT25	3.82	0.934	2.886	0.121	23.794
ERMLIBT27	5.334	0.578	4.756	0.186	25.605
ERMLTIB45	5.549	0.251	5.297	0.2	26.502
ERMLIBT47	3.203	1.014	2.189	0.115	19.083
ERMLT231	4.63	0.373	4.257	0.168	25.365
ERMLT293	4.165	0.995	3.17	0.121	26.271
ERMLT466	6.653	1.009	5.644	0.174	32.474
ERMLT499	5.287	0.378	4.909	0.174	28.231
ERMLT530	4.02	0.927	3.092	0.122	25.245
ERMLT660	5.514	0.026	5.488	0.208	26.359
ERMLT660_1	5.474	0.026	5.448	0.215	25.372
ERMLT660_2	5.302	0.024	5.278	0.224	23.576
ERMLT730	3.039	0.818	2.221	0.141	15.749
ERMLT790	4.167	0.795	3.371	0.147	22.864
