## Supplementary Tables 1-14 for "Meanders as a scaling motif for understanding of floodplain soil microbiome and biogeochemical potential at the watershed scale": SupplementaryTable_9_NiFe123_Hyds.xlsx

### Sheet: SuppTable 9
Sequence ID	ORF	Genome	Hydrogenase type
ERMGT100_2_curated_scaffold_196_52|ERMGT100_2_Gemmatimonadetes_66_10_curated	ERMGT100_2_curated_scaffold_196_52	ERMGT100_2_Gemmatimonadetes_66_10_curated	NiFe_Grp_1
ERMGT138_2_curated_scaffold_6280_1|ERMGT138_2_Deltaprotoebacteria_72_7_curated	ERMGT138_2_curated_scaffold_6280_1	ERMGT138_2_Deltaprotoebacteria_72_7_curated	NiFe_Grp_1
ERMGT138_2_curated_scaffold_7489_1|ERMGT138_2_Deltaprotoebacteria_72_7_curated	ERMGT138_2_curated_scaffold_7489_1	ERMGT138_2_Deltaprotoebacteria_72_7_curated	NiFe_Grp_1
ERMGT138_2_curated_scaffold_2577_2|ERMGT138_2_Gemmatimonadetes_69_6_curated	ERMGT138_2_curated_scaffold_2577_2	ERMGT138_2_Gemmatimonadetes_69_6_curated	NiFe_Grp_1
ERMGT157_2_curated_scaffold_504_5|ERMGT157_2_Nitrospirae_50_7_curated	ERMGT157_2_curated_scaffold_504_5	ERMGT157_2_Nitrospirae_50_7_curated	NiFe_Grp_1
ERMGT157_2_curated_scaffold_504_6|ERMGT157_2_Nitrospirae_50_7_curated	ERMGT157_2_curated_scaffold_504_6	ERMGT157_2_Nitrospirae_50_7_curated	NiFe_Grp_1
ERMGT157_2_curated_scaffold_340_10|ERMGT157_2_Deltaproteobacteria_70_7_curated	ERMGT157_2_curated_scaffold_340_10	ERMGT157_2_Deltaproteobacteria_70_7_curated	NiFe_Grp_1
ERMGT157_2_curated_scaffold_340_11|ERMGT157_2_Deltaproteobacteria_70_7_curated	ERMGT157_2_curated_scaffold_340_11	ERMGT157_2_Deltaproteobacteria_70_7_curated	NiFe_Grp_1
ERMGT300_2_curated_scaffold_1218_6|ERMGT300_2_Acidobacteria_67_9_curated	ERMGT300_2_curated_scaffold_1218_6	ERMGT300_2_Acidobacteria_67_9_curated	NiFe_Grp_1
ERMGT357_2_curated_scaffold_14658_2|ERMGT357_2_Nitrospirae_57_7_curated	ERMGT357_2_curated_scaffold_14658_2	ERMGT357_2_Nitrospirae_57_7_curated	NiFe_Grp_1
ERMGT400_2_curated_scaffold_1301_1|ERMGT400_2_Deltaproteobacteria_67_11_curated	ERMGT400_2_curated_scaffold_1301_1	ERMGT400_2_Deltaproteobacteria_67_11_curated	NiFe_Grp_1
ERMGT436_2_curated_scaffold_1361_1|ERMGT436_2_Gammaproteobacteria_59_7_curated	ERMGT436_2_curated_scaffold_1361_1	ERMGT436_2_Gammaproteobacteria_59_7_curated	NiFe_Grp_1
ERMGT500_2_curated_scaffold_2128_3|ERMGT500_2_Acidobacteria_65_7_curated	ERMGT500_2_curated_scaffold_2128_3	ERMGT500_2_Acidobacteria_65_7_curated	NiFe_Grp_1
ERMGT513_2_curated_scaffold_10075_6|ERMGT513_2_Deltaproteobacteria_57_8_curated	ERMGT513_2_curated_scaffold_10075_6	ERMGT513_2_Deltaproteobacteria_57_8_curated	NiFe_Grp_1
ERMGT600_2_curated_scaffold_97_6|ERMGT600_2_Acidobacteria_64_8_curated	ERMGT600_2_curated_scaffold_97_6	ERMGT600_2_Acidobacteria_64_8_curated	NiFe_Grp_1
ERMGT746_2_curated_scaffold_4018_2|ERMGT746_2_Deltaproteobacteria_64_16_curated	ERMGT746_2_curated_scaffold_4018_2	ERMGT746_2_Deltaproteobacteria_64_16_curated	NiFe_Grp_1
ERMLT231_2_curated_scaffold_29160_1|ERMLT231_2_Nitrospirae_58_5_curated	ERMLT231_2_curated_scaffold_29160_1	ERMLT231_2_Nitrospirae_58_5_curated	NiFe_Grp_1
ERMLT333_2_curated_scaffold_395_2|ERMLT333_2_Deltaproteobacteria_65_14_curated	ERMLT333_2_curated_scaffold_395_2	ERMLT333_2_Deltaproteobacteria_65_14_curated	NiFe_Grp_1
ERMLT366_2_curated_scaffold_5556_7|ERMLT366_2_Nitrospirae_55_6_curated	ERMLT366_2_curated_scaffold_5556_7	ERMLT366_2_Nitrospirae_55_6_curated	NiFe_Grp_1
ERMLT366_2_curated_scaffold_19447_1|ERMLT366_2_Nitrospirae_56_6_curated	ERMLT366_2_curated_scaffold_19447_1	ERMLT366_2_Nitrospirae_56_6_curated	NiFe_Grp_1
ERMLT366_2_curated_scaffold_719_4|ERMLT366_2_Deltaproteobacteria_66_14_curated	ERMLT366_2_curated_scaffold_719_4	ERMLT366_2_Deltaproteobacteria_66_14_curated	NiFe_Grp_1
ERMLT700_curated_scaffold_10379_2|ERMLT700_Planctomycetes_63_6_curated	ERMLT700_curated_scaffold_10379_2	ERMLT700_Planctomycetes_63_6_curated	NiFe_Grp_1
ERMZT423_2_curated_scaffold_26_30|ERMZT423_2_Gemmatimonadetes_66_12_curated	ERMZT423_2_curated_scaffold_26_30	ERMZT423_2_Gemmatimonadetes_66_12_curated	NiFe_Grp_1
ERMZT718_2_curated_scaffold_2329_6|ERMZT718_2_Betaproteobacteria_61_11_curated	ERMZT718_2_curated_scaffold_2329_6	ERMZT718_2_Betaproteobacteria_61_11_curated	NiFe_Grp_1
ERMZT736_2_curated_scaffold_11557_2|ERMZT736_2_Betaproteobacteria_61_7_curated	ERMZT736_2_curated_scaffold_11557_2	ERMZT736_2_Betaproteobacteria_61_7_curated	NiFe_Grp_1
ERMZT736_2_curated_scaffold_1679_11|ERMZT736_2_Gemmatimonadetes_69_7_curated	ERMZT736_2_curated_scaffold_1679_11	ERMZT736_2_Gemmatimonadetes_69_7_curated	NiFe_Grp_1
ERMZT840_2_curated_scaffold_168_18|ERMZT840_2_Gemmatimonadetes_66_17_curated	ERMZT840_2_curated_scaffold_168_18	ERMZT840_2_Gemmatimonadetes_66_17_curated	NiFe_Grp_1
ERMLIBT45_16_1Da_curated_scaffold_157_5|ERMLIBT45_16_1Da_Actinobacteria_69_9_curated	ERMLIBT45_16_1Da_curated_scaffold_157_5	ERMLIBT45_16_1Da_Actinobacteria_69_9_curated	NiFe_Grp_1
ERMLIBT47_16_10D_curated_scaffold_42_e_1037_13|ERMLIBT47_16_10D_Betaproteobacteria_69_11_curated	ERMLIBT47_16_10D_curated_scaffold_42_e_1037_13	ERMLIBT47_16_10D_Betaproteobacteria_69_11_curated	NiFe_Grp_1
ERMLT466_16_10D_curated_scaffold_948_e_756_11|ERMLT466_16_10D_Deltaproteobacteria_66_13_curated	ERMLT466_16_10D_curated_scaffold_948_e_756_11	ERMLT466_16_10D_Deltaproteobacteria_66_13_curated	NiFe_Grp_1
ERMLT466_16_10D_curated_scaffold_4135_1|ERMLT466_16_10D_Deltaproteobacteria_66_13_curated	ERMLT466_16_10D_curated_scaffold_4135_1	ERMLT466_16_10D_Deltaproteobacteria_66_13_curated	NiFe_Grp_1
ERMLT730_16_1Da_curated_scaffold_67_77|ERMLT730_16_1Da_Gammaproteobacteria_64_10_curated	ERMLT730_16_1Da_curated_scaffold_67_77	ERMLT730_16_1Da_Gammaproteobacteria_64_10_curated	NiFe_Grp_1
ERMLT730_16_1Da_curated_scaffold_810_6|ERMLT730_16_1Da_Gemmatimonadetes_69_8_curated	ERMLT730_16_1Da_curated_scaffold_810_6	ERMLT730_16_1Da_Gemmatimonadetes_69_8_curated	NiFe_Grp_1
ERMLT860_16_10D_curated_scaffold_4_38|ERMLT860_16_10D_Gammaproteobacteria_60_14_curated	ERMLT860_16_10D_curated_scaffold_4_38	ERMLT860_16_10D_Gammaproteobacteria_60_14_curated	NiFe_Grp_1
ERMLT860_16_10D_curated_scaffold_398_1|ERMLT860_16_10D_Gammaproteobacteria_60_6_curated	ERMLT860_16_10D_curated_scaffold_398_1	ERMLT860_16_10D_Gammaproteobacteria_60_6_curated	NiFe_Grp_1
ERMLT860_16_10D_curated_scaffold_1230_5|ERMLT860_16_10D_Gammaproteobacteria_60_6_curated	ERMLT860_16_10D_curated_scaffold_1230_5	ERMLT860_16_10D_Gammaproteobacteria_60_6_curated	NiFe_Grp_1
ERMGT157_2_curated_scaffold_340_4|ERMGT157_2_Deltaproteobacteria_70_7_curated	ERMGT157_2_curated_scaffold_340_4	ERMGT157_2_Deltaproteobacteria_70_7_curated	NiFe_Grp_2
ERMGT157_2_curated_scaffold_5212_1|ERMGT157_2_Nitrospirae_50_7_curated	ERMGT157_2_curated_scaffold_5212_1	ERMGT157_2_Nitrospirae_50_7_curated	NiFe_Grp_3b
ERMGT436_2_curated_scaffold_4332_2|ERMGT436_2_Gammaproteobacteria_59_7_curated	ERMGT436_2_curated_scaffold_4332_2	ERMGT436_2_Gammaproteobacteria_59_7_curated	NiFe_Grp_3b
ERMGT642_2_curated_scaffold_211_2|ERMGT642_2_Chloroflexi_47_7_curated	ERMGT642_2_curated_scaffold_211_2	ERMGT642_2_Chloroflexi_47_7_curated	NiFe_Grp_3b
ERMGT642_2_curated_scaffold_211_3|ERMGT642_2_Chloroflexi_47_7_curated	ERMGT642_2_curated_scaffold_211_3	ERMGT642_2_Chloroflexi_47_7_curated	NiFe_Grp_3b
ERMGT700_2_curated_scaffold_1245_6|ERMGT700_2_Chloroflexi_49_8_curated	ERMGT700_2_curated_scaffold_1245_6	ERMGT700_2_Chloroflexi_49_8_curated	NiFe_Grp_3b
ERMGT800_2_curated_scaffold_81_35|ERMGT800_2_Planctomycetes_61_9_curated	ERMGT800_2_curated_scaffold_81_35	ERMGT800_2_Planctomycetes_61_9_curated	NiFe_Grp_3b
ERMGT814_2_curated_scaffold_629_37|ERMGT814_2_Acidobacteria_58_7_curated	ERMGT814_2_curated_scaffold_629_37	ERMGT814_2_Acidobacteria_58_7_curated	NiFe_Grp_3b
ERMLT231_2_curated_scaffold_120_39|ERMLT231_2_Chloroflexi_49_9_2_curated	ERMLT231_2_curated_scaffold_120_39	ERMLT231_2_Chloroflexi_49_9_2_curated	NiFe_Grp_3b
ERMLT262_2_curated_scaffold_273_10|ERMLT262_2_Chloroflexi_49_7_curated	ERMLT262_2_curated_scaffold_273_10	ERMLT262_2_Chloroflexi_49_7_curated	NiFe_Grp_3b
ERMLT890_curated_scaffold_1500_12|ERMLT890_Zixibacteria_63_7_curated	ERMLT890_curated_scaffold_1500_12	ERMLT890_Zixibacteria_63_7_curated	NiFe_Grp_3b
ERMZT700_2_curated_scaffold_9380_4|ERMZT700_2_Acidobacteria_56_8_curated	ERMZT700_2_curated_scaffold_9380_4	ERMZT700_2_Acidobacteria_56_8_curated	NiFe_Grp_3b
ERMZT736_2_curated_scaffold_229_8|ERMZT736_2_Planctomycetes_60_9_curated	ERMZT736_2_curated_scaffold_229_8	ERMZT736_2_Planctomycetes_60_9_curated	NiFe_Grp_3b
ERMLIBT47_16_10D_curated_scaffold_515_4|ERMLIBT47_16_10D_Deltaproteobacteria_71_8_curated	ERMLIBT47_16_10D_curated_scaffold_515_4	ERMLIBT47_16_10D_Deltaproteobacteria_71_8_curated	NiFe_Grp_3b
ERMLIBT47_16_1Da_curated_scaffold_79_17|ERMLIBT47_16_1Da_Nitrospirae_63_9_curated	ERMLIBT47_16_1Da_curated_scaffold_79_17	ERMLIBT47_16_1Da_Nitrospirae_63_9_curated	NiFe_Grp_3b
ERMLT231B_16_10D_curated_scaffold_3650_3|ERMLT231B_16_10D_Chloroflexi_49_7_curated	ERMLT231B_16_10D_curated_scaffold_3650_3	ERMLT231B_16_10D_Chloroflexi_49_7_curated	NiFe_Grp_3b
ERMLT231B_16_10D_curated_scaffold_2691_2|ERMLT231B_16_10D_Nitrospirae_66_7_curated	ERMLT231B_16_10D_curated_scaffold_2691_2	ERMLT231B_16_10D_Nitrospirae_66_7_curated	NiFe_Grp_3b
ERMLT366_16_10D_curated_scaffold_187_7|ERMLT366_16_10D_Chloroflexi_49_9_curated	ERMLT366_16_10D_curated_scaffold_187_7	ERMLT366_16_10D_Chloroflexi_49_9_curated	NiFe_Grp_3b
ERMLT860_16_10D_curated_scaffold_41_9|ERMLT860_16_10D_Gammaproteobacteria_60_14_curated	ERMLT860_16_10D_curated_scaffold_41_9	ERMLT860_16_10D_Gammaproteobacteria_60_14_curated	NiFe_Grp_3b
ERMGT138_2_curated_scaffold_30925_1|ERMGT138_2_Deltaprotoebacteria_72_7_curated	ERMGT138_2_curated_scaffold_30925_1	ERMGT138_2_Deltaprotoebacteria_72_7_curated	NiFe_Grp_3c
ERMGT157_2_curated_scaffold_1672_8|ERMGT157_2_Deltaproteobacteria_70_7_curated	ERMGT157_2_curated_scaffold_1672_8	ERMGT157_2_Deltaproteobacteria_70_7_curated	NiFe_Grp_3c
ERMGT700_2_curated_scaffold_15636_2|ERMGT700_2_Chloroflexi_49_8_curated	ERMGT700_2_curated_scaffold_15636_2	ERMGT700_2_Chloroflexi_49_8_curated	NiFe_Grp_3c
ERMLT231_2_curated_scaffold_29_26|ERMLT231_2_Chloroflexi_49_9_2_curated	ERMLT231_2_curated_scaffold_29_26	ERMLT231_2_Chloroflexi_49_9_2_curated	NiFe_Grp_3c
ERMLT231_2_curated_scaffold_30_9|ERMLT231_2_Chloroflexi_50_12_curated	ERMLT231_2_curated_scaffold_30_9	ERMLT231_2_Chloroflexi_50_12_curated	NiFe_Grp_3c
ERMLT262_2_curated_scaffold_1479_8|ERMLT262_2_Chloroflexi_49_7_curated	ERMLT262_2_curated_scaffold_1479_8	ERMLT262_2_Chloroflexi_49_7_curated	NiFe_Grp_3c
ERMLT860_2_curated_scaffold_1092_3|ERMLT860_2_Chloroflexi_49_8_curated	ERMLT860_2_curated_scaffold_1092_3	ERMLT860_2_Chloroflexi_49_8_curated	NiFe_Grp_3c
ERMLT890_curated_scaffold_835_7|ERMLT890_Zixibacteria_63_7_curated	ERMLT890_curated_scaffold_835_7	ERMLT890_Zixibacteria_63_7_curated	NiFe_Grp_3c
ERMLT231B_16_10D_curated_scaffold_3405_3|ERMLT231B_16_10D_Chloroflexi_49_7_curated	ERMLT231B_16_10D_curated_scaffold_3405_3	ERMLT231B_16_10D_Chloroflexi_49_7_curated	NiFe_Grp_3c
ERMLT231B_16_10D_curated_scaffold_0_53|ERMLT231B_16_10D_Chloroflexi_50_18_curated	ERMLT231B_16_10D_curated_scaffold_0_53	ERMLT231B_16_10D_Chloroflexi_50_18_curated	NiFe_Grp_3c
ERMLT366_16_10D_curated_scaffold_76_15|ERMLT366_16_10D_Chloroflexi_49_9_curated	ERMLT366_16_10D_curated_scaffold_76_15	ERMLT366_16_10D_Chloroflexi_49_9_curated	NiFe_Grp_3c
ERMGT138_2_curated_scaffold_2366_7|ERMGT138_2_Betaproteobacteria_64_8_curated	ERMGT138_2_curated_scaffold_2366_7	ERMGT138_2_Betaproteobacteria_64_8_curated	NiFe_Grp_3d
ERMGT513_2_curated_scaffold_3182_6|ERMGT513_2_Deltaproteobacteria_57_8_curated	ERMGT513_2_curated_scaffold_3182_6	ERMGT513_2_Deltaproteobacteria_57_8_curated	NiFe_Grp_3d
ERMGT700_2_curated_scaffold_1379_11|ERMGT700_2_Chloroflexi_49_8_curated	ERMGT700_2_curated_scaffold_1379_11	ERMGT700_2_Chloroflexi_49_8_curated	NiFe_Grp_3d
ERMGT800_2_curated_scaffold_4789_18|ERMGT800_2_Bacteroidetes_38_7_curated	ERMGT800_2_curated_scaffold_4789_18	ERMGT800_2_Bacteroidetes_38_7_curated	NiFe_Grp_3d
ERMLT231_2_curated_scaffold_1664_6|ERMLT231_2_Verrucomicrobia_59_6_curated	ERMLT231_2_curated_scaffold_1664_6	ERMLT231_2_Verrucomicrobia_59_6_curated	NiFe_Grp_3d
ERMLT231_2_curated_scaffold_148_62|ERMLT231_2_Chloroflexi_49_9_2_curated	ERMLT231_2_curated_scaffold_148_62	ERMLT231_2_Chloroflexi_49_9_2_curated	NiFe_Grp_3d
ERMLT262_2_curated_scaffold_455_4|ERMLT262_2_Chloroflexi_49_7_curated	ERMLT262_2_curated_scaffold_455_4	ERMLT262_2_Chloroflexi_49_7_curated	NiFe_Grp_3d
ERMLT700_curated_scaffold_4762_1|ERMLT700_Planctomycetes_60_7_curated	ERMLT700_curated_scaffold_4762_1	ERMLT700_Planctomycetes_60_7_curated	NiFe_Grp_3d
ERMLT700_curated_scaffold_8261_5|ERMLT700_Planctomycetes_60_7_curated	ERMLT700_curated_scaffold_8261_5	ERMLT700_Planctomycetes_60_7_curated	NiFe_Grp_3d
ERMLT231_16_1Da_curated_scaffold_2955_1|ERMLT231_16_1Da_Acidobacteria_70_6_curated	ERMLT231_16_1Da_curated_scaffold_2955_1	ERMLT231_16_1Da_Acidobacteria_70_6_curated	NiFe_Grp_3d
ERMLT231B_16_10D_curated_scaffold_2111_3|ERMLT231B_16_10D_Chloroflexi_49_7_curated	ERMLT231B_16_10D_curated_scaffold_2111_3	ERMLT231B_16_10D_Chloroflexi_49_7_curated	NiFe_Grp_3d
ERMLT366_16_10D_curated_scaffold_73_82|ERMLT366_16_10D_Chloroflexi_49_9_curated	ERMLT366_16_10D_curated_scaffold_73_82	ERMLT366_16_10D_Chloroflexi_49_9_curated	NiFe_Grp_3d
ERMLT366_16_10D_curated_scaffold_214_9|ERMLT366_16_10D_Chloroflexi_49_9_curated	ERMLT366_16_10D_curated_scaffold_214_9	ERMLT366_16_10D_Chloroflexi_49_9_curated	NiFe_Grp_3d
ERMLT860_16_10D_curated_scaffold_1448_4|ERMLT860_16_10D_Gammaproteobacteria_60_6_curated	ERMLT860_16_10D_curated_scaffold_1448_4	ERMLT860_16_10D_Gammaproteobacteria_60_6_curated	NiFe_Grp_3d
