## Supplementary Tables 1-14 for "Meanders as a scaling motif for understanding of floodplain soil microbiome and biogeochemical potential at the watershed scale": SupplementaryTable_10_FeFe_Hyds.xlsx

### Sheet: SuppTable 10
Sequence ID	ORF	Genome	Classification	Analysis
ERMGT138_2_curated_scaffold_11861_3|ERMGT138_2_Betaproteobacteria_64_8_curated	ERMGT138_2_curated_scaffold_11861_3	ERMGT138_2_Betaproteobacteria_64_8_curated	FeFe_Grp_A?	None (long branch)
ERMGT157_2_curated_scaffold_9853_3|ERMGT157_2_Deltaproteobacteria_70_7_curated	ERMGT157_2_curated_scaffold_9853_3	ERMGT157_2_Deltaproteobacteria_70_7_curated	FeFe_Grp_A?	None (long branch)
ERMLT231_2_curated_scaffold_8024_1|ERMLT231_2_Ignavibacteriae_36_9_curated	ERMLT231_2_curated_scaffold_8024_1	ERMLT231_2_Ignavibacteriae_36_9_curated	FeFe_Grp_A	Gene counts
ERMLT466_2_curated_scaffold_1692_1|ERMLT466_2_Ignavibacteriae_36_8_curated	ERMLT466_2_curated_scaffold_1692_1	ERMLT466_2_Ignavibacteriae_36_8_curated	FeFe_Grp_A	Gene counts
ERMLT466_2_curated_scaffold_6017_2|ERMLT466_2_Ignavibacteriae_36_8_curated	ERMLT466_2_curated_scaffold_6017_2	ERMLT466_2_Ignavibacteriae_36_8_curated	FeFe_Grp_A	Gene counts
ERMLT433_2_curated_scaffold_3246_2|ERMLT433_2_Ignavibacteriae_36_8_curated	ERMLT433_2_curated_scaffold_3246_2	ERMLT433_2_Ignavibacteriae_36_8_curated	FeFe_Grp_A	Gene counts
ERMLT300_2_curated_scaffold_5984_1|ERMLT300_2_Ignavibacteriae_36_6_curated	ERMLT300_2_curated_scaffold_5984_1	ERMLT300_2_Ignavibacteriae_36_6_curated	FeFe_Grp_A	Gene counts
ERMGT746_2_curated_scaffold_15_53|ERMGT746_2_Ignavibacteriae_36_9_curated	ERMGT746_2_curated_scaffold_15_53	ERMGT746_2_Ignavibacteriae_36_9_curated	FeFe_Grp_A	Gene counts & transcripts mapping
ERMLT293B_16_10D_curated_scaffold_122_1|ERMLT293B_16_10D_Ignavibacteriae_33_7_curated	ERMLT293B_16_10D_curated_scaffold_122_1	ERMLT293B_16_10D_Ignavibacteriae_33_7_curated	FeFe_Grp_A	Transcripts mapping
ERMLT293B_16_10D_curated_scaffold_6067_2|ERMLT293B_16_10D_Ignavibacteriae_33_7_curated	ERMLT293B_16_10D_curated_scaffold_6067_2	ERMLT293B_16_10D_Ignavibacteriae_33_7_curated	FeFe_Grp_A	Transcripts mapping
ERMLT293B_16_10D_curated_scaffold_6067_3|ERMLT293B_16_10D_Ignavibacteriae_33_7_curated	ERMLT293B_16_10D_curated_scaffold_6067_3	ERMLT293B_16_10D_Ignavibacteriae_33_7_curated	FeFe_Grp_A	Transcripts mapping
ERMLT293B_16_10D_curated_scaffold_6067_4|ERMLT293B_16_10D_Ignavibacteriae_33_7_curated	ERMLT293B_16_10D_curated_scaffold_6067_4	ERMLT293B_16_10D_Ignavibacteriae_33_7_curated	FeFe_Grp_A	Transcripts mapping
ERMGT138_2_curated_scaffold_3634_2|ERMGT138_2_Deltaprotoebacteria_72_7_curated	ERMGT138_2_curated_scaffold_3634_2	ERMGT138_2_Deltaprotoebacteria_72_7_curated	FeFe_Grp_C?	None (long branch)
ERMGT100_2_curated_scaffold_355_13|ERMGT100_2_Gemmatimonadetes_66_10_curated	ERMGT100_2_curated_scaffold_355_13	ERMGT100_2_Gemmatimonadetes_66_10_curated	FeFe_Grp_C?	Transcripts mapping
ERMGT513_2_curated_scaffold_5378_1|ERMGT513_2_Deltaproteobacteria_57_8_curated	ERMGT513_2_curated_scaffold_5378_1	ERMGT513_2_Deltaproteobacteria_57_8_curated	FeFe_Grp_C	Gene counts & transcripts mapping
ERMGT630_2_curated_scaffold_867_4|ERMGT630_2_Gemmatimonadetes_68_6_curated	ERMGT630_2_curated_scaffold_867_4	ERMGT630_2_Gemmatimonadetes_68_6_curated	FeFe_Grp_C?	Transcripts mapping
ERMGT800_2_curated_scaffold_3874_4|ERMGT800_2_Gemmatimonadetes_70_10_curated	ERMGT800_2_curated_scaffold_3874_4	ERMGT800_2_Gemmatimonadetes_70_10_curated	FeFe_Grp_C?	Transcripts mapping
ERMLT293B_16_10D_curated_scaffold_6067_1|ERMLT293B_16_10D_Ignavibacteriae_33_7_curated	ERMLT293B_16_10D_curated_scaffold_6067_1	ERMLT293B_16_10D_Ignavibacteriae_33_7_curated	FeFe_Grp_C	Transcripts mapping
ERMLT730_16_1Da_curated_scaffold_616_4|ERMLT730_16_1Da_Gemmatimonadetes_69_8_curated	ERMLT730_16_1Da_curated_scaffold_616_4	ERMLT730_16_1Da_Gemmatimonadetes_69_8_curated	FeFe_Grp_C?	Transcripts mapping
ERMZT423_2_curated_scaffold_205_15|ERMZT423_2_Gemmatimonadetes_66_12_curated	ERMZT423_2_curated_scaffold_205_15	ERMZT423_2_Gemmatimonadetes_66_12_curated	FeFe_Grp_C?	Transcripts mapping
ERMZT840_2_curated_scaffold_81_44|ERMZT840_2_Gemmatimonadetes_66_17_curated	ERMZT840_2_curated_scaffold_81_44	ERMZT840_2_Gemmatimonadetes_66_17_curated	FeFe_Grp_C?	Transcripts mapping
