## Supplementary Tables 1-14 for "Meanders as a scaling motif for understanding of floodplain soil microbiome and biogeochemical potential at the watershed scale": SupplementaryTable_11_DMSOR.xlsx

### Sheet: SuppTable 11
Sequence ID	ORF	Genome	Gene
ERMGT600_2_curated_scaffold_8415_3|ERMGT600_2_Betaproteobacteria_64_13_curated	ERMGT600_2_curated_scaffold_8415_3	ERMGT600_2_Betaproteobacteria_64_13_curated	Formate dehydrogenase
ERMGT700_2_curated_scaffold_1053_6|ERMGT700_2_Chloroflexi_49_8_curated	ERMGT700_2_curated_scaffold_1053_6	ERMGT700_2_Chloroflexi_49_8_curated	Formate dehydrogenase
ERMZT700_2_curated_scaffold_6422_2|ERMZT700_2_Alphaproteobacteria_62_10_curated	ERMZT700_2_curated_scaffold_6422_2	ERMZT700_2_Alphaproteobacteria_62_10_curated	Formate dehydrogenase
ERMGT513_2_curated_scaffold_4925_2|ERMGT513_2_Acidobacteria_59_6_curated	ERMGT513_2_curated_scaffold_4925_2	ERMGT513_2_Acidobacteria_59_6_curated	Formate dehydrogenase
ERMGT526_2_curated_scaffold_633_3|ERMGT526_2_Nitrospirae_57_9_curated	ERMGT526_2_curated_scaffold_633_3	ERMGT526_2_Nitrospirae_57_9_curated	Formate dehydrogenase
ERMGT600_2_curated_scaffold_2829_3|ERMGT600_2_Acidobacteria_64_8_curated	ERMGT600_2_curated_scaffold_2829_3	ERMGT600_2_Acidobacteria_64_8_curated	Formate dehydrogenase
ERMGT600_2_curated_scaffold_2184_8|ERMGT600_2_Betaproteobacteria_67_12_curated	ERMGT600_2_curated_scaffold_2184_8	ERMGT600_2_Betaproteobacteria_67_12_curated	Formate dehydrogenase
ERMGT600_2_curated_scaffold_634_11|ERMGT600_2_Betaproteobacteria_67_12_curated	ERMGT600_2_curated_scaffold_634_11	ERMGT600_2_Betaproteobacteria_67_12_curated	Formate dehydrogenase
ERMGT800_2_curated_scaffold_1280_10|ERMGT800_2_Betaproteobacteria_63_9_curated	ERMGT800_2_curated_scaffold_1280_10	ERMGT800_2_Betaproteobacteria_63_9_curated	Formate dehydrogenase
ERMGT800_2_curated_scaffold_1123_12|ERMGT800_2_Gemmatimonadetes_69_9_curated	ERMGT800_2_curated_scaffold_1123_12	ERMGT800_2_Gemmatimonadetes_69_9_curated	Formate dehydrogenase
ERMGT800_2_curated_scaffold_565_14|ERMGT800_2_Nitrospirae_57_8_curated	ERMGT800_2_curated_scaffold_565_14	ERMGT800_2_Nitrospirae_57_8_curated	Formate dehydrogenase
ERMGT800_2_curated_scaffold_1534_7|ERMGT800_2_Nitrospirae_57_8_curated	ERMGT800_2_curated_scaffold_1534_7	ERMGT800_2_Nitrospirae_57_8_curated	Formate dehydrogenase
ERMLT231_2_curated_scaffold_498_6|ERMLT231_2_Chloroflexi_49_9_2_curated	ERMLT231_2_curated_scaffold_498_6	ERMLT231_2_Chloroflexi_49_9_2_curated	Formate dehydrogenase
ERMLT231_2_curated_scaffold_498_7|ERMLT231_2_Chloroflexi_49_9_2_curated	ERMLT231_2_curated_scaffold_498_7	ERMLT231_2_Chloroflexi_49_9_2_curated	Formate dehydrogenase
ERMLT366_2_curated_scaffold_295_2|ERMLT366_2_Rokubacteria_69_8_curated	ERMLT366_2_curated_scaffold_295_2	ERMLT366_2_Rokubacteria_69_8_curated	Formate dehydrogenase
ERMLT466_2_curated_scaffold_87_10|ERMLT466_2_Betaproteobacteria_65_21_curated	ERMLT466_2_curated_scaffold_87_10	ERMLT466_2_Betaproteobacteria_65_21_curated	Formate dehydrogenase
ERMLT700_curated_scaffold_222_23|ERMLT700_Acidobacteria_63_19_curated	ERMLT700_curated_scaffold_222_23	ERMLT700_Acidobacteria_63_19_curated	Formate dehydrogenase
ERMLT760_2_curated_scaffold_9_28|ERMLT760_2_Gemmatimonadetes_69_9_curated	ERMLT760_2_curated_scaffold_9_28	ERMLT760_2_Gemmatimonadetes_69_9_curated	Formate dehydrogenase
ERMLT860_2_curated_scaffold_2728_2|ERMLT860_2_Betaproteobacteria_65_17_curated	ERMLT860_2_curated_scaffold_2728_2	ERMLT860_2_Betaproteobacteria_65_17_curated	Formate dehydrogenase
ERMZT100_curated_scaffold_941_9|ERMZT100_Betaproteobacteria_64_15_curated	ERMZT100_curated_scaffold_941_9	ERMZT100_Betaproteobacteria_64_15_curated	Formate dehydrogenase
ERMZT100_curated_scaffold_88_37|ERMZT100_Gammaproteobacteria_65_17_curated	ERMZT100_curated_scaffold_88_37	ERMZT100_Gammaproteobacteria_65_17_curated	Formate dehydrogenase
ERMZT500_2_curated_scaffold_2565_1|ERMZT500_2_Betaproteobacteria_68_12_curated	ERMZT500_2_curated_scaffold_2565_1	ERMZT500_2_Betaproteobacteria_68_12_curated	Formate dehydrogenase
ERMZT600_2_curated_scaffold_1705_2|ERMZT600_2_Betaproteobacteria_64_14_curated	ERMZT600_2_curated_scaffold_1705_2	ERMZT600_2_Betaproteobacteria_64_14_curated	Formate dehydrogenase
ERMZT700_2_curated_scaffold_63_64|ERMZT700_2_Acidobacteria_67_10_curated	ERMZT700_2_curated_scaffold_63_64	ERMZT700_2_Acidobacteria_67_10_curated	Formate dehydrogenase
ERMZT700_2_curated_scaffold_181_37|ERMZT700_2_Alphaproteobacteria_64_14_curated	ERMZT700_2_curated_scaffold_181_37	ERMZT700_2_Alphaproteobacteria_64_14_curated	Formate dehydrogenase
ERMZT736_2_curated_scaffold_3117_8|ERMZT736_2_Betaproteobacteria_67_14_curated	ERMZT736_2_curated_scaffold_3117_8	ERMZT736_2_Betaproteobacteria_67_14_curated	Formate dehydrogenase
ERMZT800_2_curated_scaffold_430_12|ERMZT800_2_Betaproteobacteria_67_16_curated	ERMZT800_2_curated_scaffold_430_12	ERMZT800_2_Betaproteobacteria_67_16_curated	Formate dehydrogenase
ERMZT840_2_curated_scaffold_57_95|ERMZT840_2_Gemmatimonadetes_66_17_curated	ERMZT840_2_curated_scaffold_57_95	ERMZT840_2_Gemmatimonadetes_66_17_curated	Formate dehydrogenase
ERMGT100_2_curated_scaffold_150_29|ERMGT100_2_Betaproteobacteria_64_9_curated	ERMGT100_2_curated_scaffold_150_29	ERMGT100_2_Betaproteobacteria_64_9_curated	Formate dehydrogenase
ERMGT119_2_curated_scaffold_1456_1|ERMGT119_2_Betaproteobacteria_64_15_curated	ERMGT119_2_curated_scaffold_1456_1	ERMGT119_2_Betaproteobacteria_64_15_curated	Formate dehydrogenase
ERMGT119_2_curated_scaffold_15_4|ERMGT119_2_Betaproteobacteria_68_12_curated	ERMGT119_2_curated_scaffold_15_4	ERMGT119_2_Betaproteobacteria_68_12_curated	Formate dehydrogenase
ERMGT138_2_curated_scaffold_2125_5|ERMGT138_2_Betaproteobacteria_61_8_curated	ERMGT138_2_curated_scaffold_2125_5	ERMGT138_2_Betaproteobacteria_61_8_curated	Formate dehydrogenase
ERMGT138_2_curated_scaffold_8709_4|ERMGT138_2_Betaproteobacteria_64_8_curated	ERMGT138_2_curated_scaffold_8709_4	ERMGT138_2_Betaproteobacteria_64_8_curated	Formate dehydrogenase
ERMGT138_2_curated_scaffold_906_4|ERMGT138_2_Betaproteobacteria_64_8_curated	ERMGT138_2_curated_scaffold_906_4	ERMGT138_2_Betaproteobacteria_64_8_curated	Formate dehydrogenase
ERMGT138_2_curated_scaffold_768_e_4906_4|ERMGT138_2_Deltaproteobacteria_56_8_curated	ERMGT138_2_curated_scaffold_768_e_4906_4	ERMGT138_2_Deltaproteobacteria_56_8_curated	Formate dehydrogenase
ERMGT138_2_curated_scaffold_3807_2|ERMGT138_2_Gemmatimonadetes_69_6_curated	ERMGT138_2_curated_scaffold_3807_2	ERMGT138_2_Gemmatimonadetes_69_6_curated	Formate dehydrogenase
ERMGT157_2_curated_scaffold_2144_1|ERMGT157_2_Betaproteobacteria_53_8_curated	ERMGT157_2_curated_scaffold_2144_1	ERMGT157_2_Betaproteobacteria_53_8_curated	Formate dehydrogenase
ERMGT157_2_curated_scaffold_806_14|ERMGT157_2_Betaproteobacteria_61_8_curated	ERMGT157_2_curated_scaffold_806_14	ERMGT157_2_Betaproteobacteria_61_8_curated	Formate dehydrogenase
ERMGT200_2_curated_scaffold_260_14|ERMGT200_2_Gammaproteobacteria_68_9_curated	ERMGT200_2_curated_scaffold_260_14	ERMGT200_2_Gammaproteobacteria_68_9_curated	Formate dehydrogenase
ERMGT222_2_curated_scaffold_1327_1|ERMGT222_2_Betaproteobacteria_68_11_curated	ERMGT222_2_curated_scaffold_1327_1	ERMGT222_2_Betaproteobacteria_68_11_curated	Formate dehydrogenase
ERMGT266_2_curated_scaffold_47_19|ERMGT266_2_Acidobacteria_56_14_curated	ERMGT266_2_curated_scaffold_47_19	ERMGT266_2_Acidobacteria_56_14_curated	Formate dehydrogenase
ERMGT300_2_curated_scaffold_382_8|ERMGT300_2_Nitrospirae_57_8_curated	ERMGT300_2_curated_scaffold_382_8	ERMGT300_2_Nitrospirae_57_8_curated	Formate dehydrogenase
ERMGT300_2_curated_scaffold_121_1|ERMGT300_2_Nitrospirae_57_8_curated	ERMGT300_2_curated_scaffold_121_1	ERMGT300_2_Nitrospirae_57_8_curated	Formate dehydrogenase
ERMGT418_2_curated_scaffold_7698_1|ERMGT418_2_Betaproteobacteria_65_12_curated	ERMGT418_2_curated_scaffold_7698_1	ERMGT418_2_Betaproteobacteria_65_12_curated	Formate dehydrogenase
ERMGT436_2_curated_scaffold_2228_2|ERMGT436_2_Betaproteobacteria_68_12_curated	ERMGT436_2_curated_scaffold_2228_2	ERMGT436_2_Betaproteobacteria_68_12_curated	Formate dehydrogenase
ERMGT436_2_curated_scaffold_10_4|ERMGT436_2_Betaproteobacteria_68_12_curated	ERMGT436_2_curated_scaffold_10_4	ERMGT436_2_Betaproteobacteria_68_12_curated	Formate dehydrogenase
ERMGT436_2_curated_scaffold_513_2|ERMGT436_2_Betaproteobacteria_68_12_curated	ERMGT436_2_curated_scaffold_513_2	ERMGT436_2_Betaproteobacteria_68_12_curated	Formate dehydrogenase
ERMGT454_2_curated_scaffold_2530_1|ERMGT454_2_Betaproteobacteria_65_14_curated	ERMGT454_2_curated_scaffold_2530_1	ERMGT454_2_Betaproteobacteria_65_14_curated	Formate dehydrogenase
ERMGT500_2_curated_scaffold_97_8|ERMGT500_2_Betaproteobacteria_64_16_curated	ERMGT500_2_curated_scaffold_97_8	ERMGT500_2_Betaproteobacteria_64_16_curated	Formate dehydrogenase
ERMGT500_2_curated_scaffold_26_68|ERMGT500_2_Betaproteobacteria_64_16_curated	ERMGT500_2_curated_scaffold_26_68	ERMGT500_2_Betaproteobacteria_64_16_curated	Formate dehydrogenase
ERMGT500_2_curated_scaffold_1170_6|ERMGT500_2_Betaproteobacteria_65_14_curated	ERMGT500_2_curated_scaffold_1170_6	ERMGT500_2_Betaproteobacteria_65_14_curated	Formate dehydrogenase
ERMGT500_2_curated_scaffold_397_9|ERMGT500_2_Betaproteobacteria_65_31_curated	ERMGT500_2_curated_scaffold_397_9	ERMGT500_2_Betaproteobacteria_65_31_curated	Formate dehydrogenase
ERMGT500_2_curated_scaffold_1499_4|ERMGT500_2_Betaproteobacteria_65_31_curated	ERMGT500_2_curated_scaffold_1499_4	ERMGT500_2_Betaproteobacteria_65_31_curated	Formate dehydrogenase
ERMGT500_2_curated_scaffold_2512_3|ERMGT500_2_Deltaproteobacteria_70_8_curated	ERMGT500_2_curated_scaffold_2512_3	ERMGT500_2_Deltaproteobacteria_70_8_curated	Formate dehydrogenase
ERMGT513_2_curated_scaffold_155_16|ERMGT513_2_Alphaproteobacteria_62_7_curated	ERMGT513_2_curated_scaffold_155_16	ERMGT513_2_Alphaproteobacteria_62_7_curated	Formate dehydrogenase
ERMGT615_2_curated_scaffold_76_6|ERMGT615_2_Betaproteobacteria_65_14_curated	ERMGT615_2_curated_scaffold_76_6	ERMGT615_2_Betaproteobacteria_65_14_curated	Formate dehydrogenase
ERMGT700_2_curated_scaffold_486_4|ERMGT700_2_Deltaproteobacteria_70_10_curated	ERMGT700_2_curated_scaffold_486_4	ERMGT700_2_Deltaproteobacteria_70_10_curated	Formate dehydrogenase
ERMGT746_2_curated_scaffold_20_19|ERMGT746_2_Deltaproteobacteria_56_10_curated	ERMGT746_2_curated_scaffold_20_19	ERMGT746_2_Deltaproteobacteria_56_10_curated	Formate dehydrogenase
ERMGT800_2_curated_scaffold_149_7|ERMGT800_2_Betaproteobacteria_64_20_curated	ERMGT800_2_curated_scaffold_149_7	ERMGT800_2_Betaproteobacteria_64_20_curated	Formate dehydrogenase
ERMGT800_2_curated_scaffold_283_39|ERMGT800_2_Betaproteobacteria_64_20_curated	ERMGT800_2_curated_scaffold_283_39	ERMGT800_2_Betaproteobacteria_64_20_curated	Formate dehydrogenase
ERMGT800_2_curated_scaffold_627_18|ERMGT800_2_Betaproteobacteria_64_38_curated	ERMGT800_2_curated_scaffold_627_18	ERMGT800_2_Betaproteobacteria_64_38_curated	Formate dehydrogenase
ERMGT800_2_curated_scaffold_163_10|ERMGT800_2_Betaproteobacteria_64_38_curated	ERMGT800_2_curated_scaffold_163_10	ERMGT800_2_Betaproteobacteria_64_38_curated	Formate dehydrogenase
ERMGT814_2_curated_scaffold_184_36|ERMGT814_2_Acidobacteria_58_7_curated	ERMGT814_2_curated_scaffold_184_36	ERMGT814_2_Acidobacteria_58_7_curated	Formate dehydrogenase
ERMGT828_2_curated_scaffold_948_3|ERMGT828_2_Betaproteobacteria_63_8_curated	ERMGT828_2_curated_scaffold_948_3	ERMGT828_2_Betaproteobacteria_63_8_curated	Formate dehydrogenase
ERMGT828_2_curated_scaffold_24_77|ERMGT828_2_Verrucomicrobia_58_14_curated	ERMGT828_2_curated_scaffold_24_77	ERMGT828_2_Verrucomicrobia_58_14_curated	Formate dehydrogenase
ERMLIBT47_16_10D_curated_scaffold_66_19|ERMLIBT47_16_10D_Betaproteobacteria_69_11_curated	ERMLIBT47_16_10D_curated_scaffold_66_19	ERMLIBT47_16_10D_Betaproteobacteria_69_11_curated	Formate dehydrogenase
ERMLIBT47_16_10D_curated_scaffold_2185_2|ERMLIBT47_16_10D_Nitrospirae_57_7_curated	ERMLIBT47_16_10D_curated_scaffold_2185_2	ERMLIBT47_16_10D_Nitrospirae_57_7_curated	Formate dehydrogenase
ERMLIBT47_16_1Da_curated_scaffold_1573_4|ERMLIBT47_16_1Da_Betaproteobacteria_66_11_curated	ERMLIBT47_16_1Da_curated_scaffold_1573_4	ERMLIBT47_16_1Da_Betaproteobacteria_66_11_curated	Formate dehydrogenase
ERMLIBT47_16_1Da_curated_scaffold_544_2|ERMLIBT47_16_1Da_Betaproteobacteria_66_11_curated	ERMLIBT47_16_1Da_curated_scaffold_544_2	ERMLIBT47_16_1Da_Betaproteobacteria_66_11_curated	Formate dehydrogenase
ERMLIBT47_16_1Da_curated_scaffold_83_17|ERMLIBT47_16_1Da_Nitrospirae_63_9_curated	ERMLIBT47_16_1Da_curated_scaffold_83_17	ERMLIBT47_16_1Da_Nitrospirae_63_9_curated	Formate dehydrogenase
ERMLIBT47_16_1Da_curated_scaffold_26_54|ERMLIBT47_16_1Da_Nitrospirae_63_9_curated	ERMLIBT47_16_1Da_curated_scaffold_26_54	ERMLIBT47_16_1Da_Nitrospirae_63_9_curated	Formate dehydrogenase
ERMLT142_2_curated_scaffold_255_1|ERMLT142_2_Betaproteobacteria_65_11_curated	ERMLT142_2_curated_scaffold_255_1	ERMLT142_2_Betaproteobacteria_65_11_curated	Formate dehydrogenase
ERMLT231_2_curated_scaffold_3746_3|ERMLT231_2_Betaproteobacteria_68_9_curated	ERMLT231_2_curated_scaffold_3746_3	ERMLT231_2_Betaproteobacteria_68_9_curated	Formate dehydrogenase
ERMLT231B_16_10D_curated_scaffold_1145_5|ERMLT231B_16_10D_Chloroflexi_49_7_curated	ERMLT231B_16_10D_curated_scaffold_1145_5	ERMLT231B_16_10D_Chloroflexi_49_7_curated	Formate dehydrogenase
ERMLT231B_16_10D_curated_scaffold_84_20|ERMLT231B_16_10D_Chloroflexi_50_18_curated	ERMLT231B_16_10D_curated_scaffold_84_20	ERMLT231B_16_10D_Chloroflexi_50_18_curated	Formate dehydrogenase
ERMLT231B_16_10D_curated_scaffold_84_18|ERMLT231B_16_10D_Chloroflexi_50_18_curated	ERMLT231B_16_10D_curated_scaffold_84_18	ERMLT231B_16_10D_Chloroflexi_50_18_curated	Formate dehydrogenase
ERMLT231B_16_10D_curated_scaffold_3135_1|ERMLT231B_16_10D_Nitrospirae_66_7_curated	ERMLT231B_16_10D_curated_scaffold_3135_1	ERMLT231B_16_10D_Nitrospirae_66_7_curated	Formate dehydrogenase
ERMLT262_2_curated_scaffold_2221_1|ERMLT262_2_Betaproteobacteria_66_9_curated	ERMLT262_2_curated_scaffold_2221_1	ERMLT262_2_Betaproteobacteria_66_9_curated	Formate dehydrogenase
ERMLT300_2_curated_scaffold_2425_3|ERMLT300_2_Betaproteobacteria_64_11_curated	ERMLT300_2_curated_scaffold_2425_3	ERMLT300_2_Betaproteobacteria_64_11_curated	Formate dehydrogenase
ERMLT366_16_10D_curated_scaffold_146_18|ERMLT366_16_10D_Chloroflexi_49_9_curated	ERMLT366_16_10D_curated_scaffold_146_18	ERMLT366_16_10D_Chloroflexi_49_9_curated	Formate dehydrogenase
ERMLT366_2_curated_scaffold_3167_2|ERMLT366_2_Betaproteobacteria_64_8_curated	ERMLT366_2_curated_scaffold_3167_2	ERMLT366_2_Betaproteobacteria_64_8_curated	Formate dehydrogenase
ERMLT366_2_curated_scaffold_299_7|ERMLT366_2_Betaproteobacteria_64_8_curated	ERMLT366_2_curated_scaffold_299_7	ERMLT366_2_Betaproteobacteria_64_8_curated	Formate dehydrogenase
ERMLT400_2_curated_scaffold_459_10|ERMLT400_2_Verrucomicrobia_58_6_curated	ERMLT400_2_curated_scaffold_459_10	ERMLT400_2_Verrucomicrobia_58_6_curated	Formate dehydrogenase
ERMLT466_16_10D_curated_scaffold_127_10|ERMLT466_16_10D_Betaproteobacteria_68_12_curated	ERMLT466_16_10D_curated_scaffold_127_10	ERMLT466_16_10D_Betaproteobacteria_68_12_curated	Formate dehydrogenase
ERMLT560_2_curated_scaffold_342_6|ERMLT560_2_Betaproteobacteria_64_11_curated	ERMLT560_2_curated_scaffold_342_6	ERMLT560_2_Betaproteobacteria_64_11_curated	Formate dehydrogenase
ERMLT590_16_10D_curated_scaffold_1129_1|ERMLT590_16_10D_Acidobacteria_57_6_curated	ERMLT590_16_10D_curated_scaffold_1129_1	ERMLT590_16_10D_Acidobacteria_57_6_curated	Formate dehydrogenase
ERMLT660_16_10D_curated_scaffold_2276_11|ERMLT660_16_10D_Betaproteobacteria_64_11_curated	ERMLT660_16_10D_curated_scaffold_2276_11	ERMLT660_16_10D_Betaproteobacteria_64_11_curated	Formate dehydrogenase
ERMLT660_16_10D_curated_scaffold_809_11|ERMLT660_16_10D_Betaproteobacteria_64_11_curated	ERMLT660_16_10D_curated_scaffold_809_11	ERMLT660_16_10D_Betaproteobacteria_64_11_curated	Formate dehydrogenase
ERMLT660_16_10D_curated_scaffold_85_13|ERMLT660_16_10D_Betaproteobacteria_65_9_curated	ERMLT660_16_10D_curated_scaffold_85_13	ERMLT660_16_10D_Betaproteobacteria_65_9_curated	Formate dehydrogenase
ERMLT660_16_10D_curated_scaffold_81_11|ERMLT660_16_10D_Betaproteobacteria_65_9_curated	ERMLT660_16_10D_curated_scaffold_81_11	ERMLT660_16_10D_Betaproteobacteria_65_9_curated	Formate dehydrogenase
ERMLT700_curated_scaffold_1850_1|ERMLT700_Betaproteobacteria_65_16_curated	ERMLT700_curated_scaffold_1850_1	ERMLT700_Betaproteobacteria_65_16_curated	Formate dehydrogenase
ERMLT700_curated_scaffold_16_68|ERMLT700_Betaproteobacteria_65_16_curated	ERMLT700_curated_scaffold_16_68	ERMLT700_Betaproteobacteria_65_16_curated	Formate dehydrogenase
ERMLT730_16_10D_curated_scaffold_1011_9|ERMLT730_16_10D_Planctomycetes_63_6_curated	ERMLT730_16_10D_curated_scaffold_1011_9	ERMLT730_16_10D_Planctomycetes_63_6_curated	Formate dehydrogenase
ERMLT730_16_1Da_curated_scaffold_344_6|ERMLT730_16_1Da_Gammaproteobacteria_64_10_curated	ERMLT730_16_1Da_curated_scaffold_344_6	ERMLT730_16_1Da_Gammaproteobacteria_64_10_curated	Formate dehydrogenase
ERMLT790_16_10D_curated_scaffold_287_5|ERMLT790_16_10D_Betaproteobacteria_64_12_curated	ERMLT790_16_10D_curated_scaffold_287_5	ERMLT790_16_10D_Betaproteobacteria_64_12_curated	Formate dehydrogenase
ERMLT800_2_curated_scaffold_81_10|ERMLT800_2_Betaproteobacteria_68_12_curated	ERMLT800_2_curated_scaffold_81_10	ERMLT800_2_Betaproteobacteria_68_12_curated	Formate dehydrogenase
ERMLT830_2_curated_scaffold_580_5|ERMLT830_2_Betaproteobacteria_66_12_curated	ERMLT830_2_curated_scaffold_580_5	ERMLT830_2_Betaproteobacteria_66_12_curated	Formate dehydrogenase
ERMLT830_2_curated_scaffold_187_7|ERMLT830_2_Betaproteobacteria_69_9_curated	ERMLT830_2_curated_scaffold_187_7	ERMLT830_2_Betaproteobacteria_69_9_curated	Formate dehydrogenase
ERMLT890_16_10D_curated_scaffold_295_1|ERMLT890_16_10D_Betaproteobacteria_66_8_curated	ERMLT890_16_10D_curated_scaffold_295_1	ERMLT890_16_10D_Betaproteobacteria_66_8_curated	Formate dehydrogenase
ERMZT100_curated_scaffold_2234_6|ERMZT100_Betaproteobacteria_63_14_curated	ERMZT100_curated_scaffold_2234_6	ERMZT100_Betaproteobacteria_63_14_curated	Formate dehydrogenase
ERMZT700_2_curated_scaffold_371_27|ERMZT700_2_Acidobacteria_56_8_curated	ERMZT700_2_curated_scaffold_371_27	ERMZT700_2_Acidobacteria_56_8_curated	Formate dehydrogenase
ERMZT718_2_curated_scaffold_113_13|ERMZT718_2_Betaproteobacteria_66_16_curated	ERMZT718_2_curated_scaffold_113_13	ERMZT718_2_Betaproteobacteria_66_16_curated	Formate dehydrogenase
ERMZT800_2_curated_scaffold_150_18|ERMZT800_2_Bacteroidetes_42_7_curated	ERMZT800_2_curated_scaffold_150_18	ERMZT800_2_Bacteroidetes_42_7_curated	Formate dehydrogenase
ERMZT800_2_curated_scaffold_1123_7|ERMZT800_2_Planctomycetes_60_6_curated	ERMZT800_2_curated_scaffold_1123_7	ERMZT800_2_Planctomycetes_60_6_curated	Formate dehydrogenase
ERMZT840_2_curated_scaffold_7487_3|ERMZT840_2_Acidobacteria_58_8_curated	ERMZT840_2_curated_scaffold_7487_3	ERMZT840_2_Acidobacteria_58_8_curated	Formate dehydrogenase
ERMGT138_2_curated_scaffold_4238_3|ERMGT138_2_Deltaprotoebacteria_72_7_curated	ERMGT138_2_curated_scaffold_4238_3	ERMGT138_2_Deltaprotoebacteria_72_7_curated	NapA
ERMGT138_2_curated_scaffold_8618_5|ERMGT138_2_Gemmatimonadetes_69_6_curated	ERMGT138_2_curated_scaffold_8618_5	ERMGT138_2_Gemmatimonadetes_69_6_curated	NapA
ERMGT157_2_curated_scaffold_2990_1|ERMGT157_2_Deltaproteobacteria_70_7_curated	ERMGT157_2_curated_scaffold_2990_1	ERMGT157_2_Deltaproteobacteria_70_7_curated	NapA
ERMGT266_2_curated_scaffold_143_2|ERMGT266_2_Nitrospirae_57_7_curated	ERMGT266_2_curated_scaffold_143_2	ERMGT266_2_Nitrospirae_57_7_curated	NapA
ERMGT436_2_curated_scaffold_182_22|ERMGT436_2_Betaproteobacteria_68_12_curated	ERMGT436_2_curated_scaffold_182_22	ERMGT436_2_Betaproteobacteria_68_12_curated	NapA
ERMGT500_2_curated_scaffold_326_6|ERMGT500_2_Betaproteobacteria_65_10_curated	ERMGT500_2_curated_scaffold_326_6	ERMGT500_2_Betaproteobacteria_65_10_curated	NapA
ERMGT513_2_curated_scaffold_7708_12|ERMGT513_2_Deltaproteobacteria_57_8_curated	ERMGT513_2_curated_scaffold_7708_12	ERMGT513_2_Deltaproteobacteria_57_8_curated	NapA
ERMGT814_2_curated_scaffold_6281_1|ERMGT814_2_Betaproteobacteria_66_9_curated	ERMGT814_2_curated_scaffold_6281_1	ERMGT814_2_Betaproteobacteria_66_9_curated	NapA
ERMGT828_2_curated_scaffold_4897_2|ERMGT828_2_Betaproteobacteria_63_8_curated	ERMGT828_2_curated_scaffold_4897_2	ERMGT828_2_Betaproteobacteria_63_8_curated	NapA
ERMLIBT47_16_1Da_curated_scaffold_3470_2|ERMLIBT47_16_1Da_Betaproteobacteria_67_9_curated	ERMLIBT47_16_1Da_curated_scaffold_3470_2	ERMLIBT47_16_1Da_Betaproteobacteria_67_9_curated	NapA
ERMLT600_2_curated_scaffold_3778_5|ERMLT600_2_Betaproteobacteria_66_7_curated	ERMLT600_2_curated_scaffold_3778_5	ERMLT600_2_Betaproteobacteria_66_7_curated	NapA
ERMLT660_16_10D_curated_scaffold_70_20|ERMLT660_16_10D_Betaproteobacteria_65_9_curated	ERMLT660_16_10D_curated_scaffold_70_20	ERMLT660_16_10D_Betaproteobacteria_65_9_curated	NapA
ERMLT700_curated_scaffold_292_20|ERMLT700_Betaproteobacteria_65_16_curated	ERMLT700_curated_scaffold_292_20	ERMLT700_Betaproteobacteria_65_16_curated	NapA
ERMLT730_16_10D_curated_scaffold_9132_2|ERMLT730_16_10D_Planctomycetes_63_6_curated	ERMLT730_16_10D_curated_scaffold_9132_2	ERMLT730_16_10D_Planctomycetes_63_6_curated	NapA
ERMLT860_16_10D_curated_scaffold_7207_2|ERMLT860_16_10D_Gammaproteobacteria_60_14_curated	ERMLT860_16_10D_curated_scaffold_7207_2	ERMLT860_16_10D_Gammaproteobacteria_60_14_curated	NapA
ERMLT860_16_10D_curated_scaffold_1571_1|ERMLT860_16_10D_Gammaproteobacteria_60_14_curated	ERMLT860_16_10D_curated_scaffold_1571_1	ERMLT860_16_10D_Gammaproteobacteria_60_14_curated	NapA
ERMZT800_2_curated_scaffold_134_25|ERMZT800_2_Betaproteobacteria_67_16_curated	ERMZT800_2_curated_scaffold_134_25	ERMZT800_2_Betaproteobacteria_67_16_curated	NapA
ERMZT800_2_curated_scaffold_1497_2|ERMZT800_2_Planctomycetes_60_6_curated	ERMZT800_2_curated_scaffold_1497_2	ERMZT800_2_Planctomycetes_60_6_curated	NapA
ERMGT100_2_curated_scaffold_64_21|ERMGT100_2_Betaproteobacteria_64_9_curated	ERMGT100_2_curated_scaffold_64_21	ERMGT100_2_Betaproteobacteria_64_9_curated	NarG
ERMGT138_2_curated_scaffold_6426_3|ERMGT138_2_Betaproteobacteria_64_8_curated	ERMGT138_2_curated_scaffold_6426_3	ERMGT138_2_Betaproteobacteria_64_8_curated	NarG
ERMGT157_2_curated_scaffold_1669_10|ERMGT157_2_Betaproteobacteria_53_8_curated	ERMGT157_2_curated_scaffold_1669_10	ERMGT157_2_Betaproteobacteria_53_8_curated	NarG
ERMGT500_2_curated_scaffold_1428_6|ERMGT500_2_Betaproteobacteria_65_14_curated	ERMGT500_2_curated_scaffold_1428_6	ERMGT500_2_Betaproteobacteria_65_14_curated	NarG
ERMGT500_2_curated_scaffold_1428_7|ERMGT500_2_Betaproteobacteria_65_14_curated	ERMGT500_2_curated_scaffold_1428_7	ERMGT500_2_Betaproteobacteria_65_14_curated	NarG
ERMZT100_curated_scaffold_78_6|ERMZT100_Betaproteobacteria_64_15_curated	ERMZT100_curated_scaffold_78_6	ERMZT100_Betaproteobacteria_64_15_curated	NarG
ERMZT100_curated_scaffold_15552_4|ERMZT100_Betaproteobacteria_63_14_curated	ERMZT100_curated_scaffold_15552_4	ERMZT100_Betaproteobacteria_63_14_curated	NarG
ERMLT890_16_10D_curated_scaffold_1458_6|ERMLT890_16_10D_Betaproteobacteria_66_8_curated	ERMLT890_16_10D_curated_scaffold_1458_6	ERMLT890_16_10D_Betaproteobacteria_66_8_curated	NarG
ERMLT790_16_10D_curated_scaffold_489_1|ERMLT790_16_10D_Betaproteobacteria_64_12_curated	ERMLT790_16_10D_curated_scaffold_489_1	ERMLT790_16_10D_Betaproteobacteria_64_12_curated	NarG
ERMLIBT47_16_1Da_curated_scaffold_1498_2|ERMLIBT47_16_1Da_Betaproteobacteria_66_11_curated	ERMLIBT47_16_1Da_curated_scaffold_1498_2	ERMLIBT47_16_1Da_Betaproteobacteria_66_11_curated	NarG
ERMGT100_2_curated_scaffold_3079_6|ERMGT100_2_Betaproteobacteria_65_9_curated	ERMGT100_2_curated_scaffold_3079_6	ERMGT100_2_Betaproteobacteria_65_9_curated	NarG
ERMGT436_2_curated_scaffold_144_2|ERMGT436_2_Betaproteobacteria_68_12_curated	ERMGT436_2_curated_scaffold_144_2	ERMGT436_2_Betaproteobacteria_68_12_curated	NarG
ERMGT454_2_curated_scaffold_5345_2|ERMGT454_2_Betaproteobacteria_65_14_curated	ERMGT454_2_curated_scaffold_5345_2	ERMGT454_2_Betaproteobacteria_65_14_curated	NarG
ERMGT454_2_curated_scaffold_2306_1|ERMGT454_2_Betaproteobacteria_65_14_curated	ERMGT454_2_curated_scaffold_2306_1	ERMGT454_2_Betaproteobacteria_65_14_curated	NarG
ERMGT500_2_curated_scaffold_8946_1|ERMGT500_2_Betaproteobacteria_65_31_curated	ERMGT500_2_curated_scaffold_8946_1	ERMGT500_2_Betaproteobacteria_65_31_curated	NarG
ERMLT366_2_curated_scaffold_17710_1|ERMLT366_2_Deltaproteobacteria_66_14_curated	ERMLT366_2_curated_scaffold_17710_1	ERMLT366_2_Deltaproteobacteria_66_14_curated	NarG
ERMLT366_2_curated_scaffold_17710_2|ERMLT366_2_Deltaproteobacteria_66_14_curated	ERMLT366_2_curated_scaffold_17710_2	ERMLT366_2_Deltaproteobacteria_66_14_curated	NarG
ERMLT433_2_curated_scaffold_1595_1|ERMLT433_2_Betaproteobacteria_66_12_curated	ERMLT433_2_curated_scaffold_1595_1	ERMLT433_2_Betaproteobacteria_66_12_curated	NarG
ERMLT466_16_10D_curated_scaffold_243_4|ERMLT466_16_10D_Deltaproteobacteria_66_13_curated	ERMLT466_16_10D_curated_scaffold_243_4	ERMLT466_16_10D_Deltaproteobacteria_66_13_curated	NarG
ERMLT466_2_curated_scaffold_1615_1|ERMLT466_2_Betaproteobacteria_65_21_curated	ERMLT466_2_curated_scaffold_1615_1	ERMLT466_2_Betaproteobacteria_65_21_curated	NarG
ERMLT530_2_curated_scaffold_1213_2|ERMLT530_2_Betaproteobacteria_64_10_curated	ERMLT530_2_curated_scaffold_1213_2	ERMLT530_2_Betaproteobacteria_64_10_curated	NarG
ERMLT560_2_curated_scaffold_457_2|ERMLT560_2_Betaproteobacteria_64_11_curated	ERMLT560_2_curated_scaffold_457_2	ERMLT560_2_Betaproteobacteria_64_11_curated	NarG
ERMLT830_2_curated_scaffold_4173_2|ERMLT830_2_Betaproteobacteria_64_11_curated	ERMLT830_2_curated_scaffold_4173_2	ERMLT830_2_Betaproteobacteria_64_11_curated	NarG
ERMLT830_2_curated_scaffold_3330_1|ERMLT830_2_Betaproteobacteria_64_11_curated	ERMLT830_2_curated_scaffold_3330_1	ERMLT830_2_Betaproteobacteria_64_11_curated	NarG
ERMLT830_2_curated_scaffold_86_17|ERMLT830_2_Betaproteobacteria_66_12_curated	ERMLT830_2_curated_scaffold_86_17	ERMLT830_2_Betaproteobacteria_66_12_curated	NarG
ERMLT860_2_curated_scaffold_4720_1|ERMLT860_2_Betaproteobacteria_65_17_curated	ERMLT860_2_curated_scaffold_4720_1	ERMLT860_2_Betaproteobacteria_65_17_curated	NarG
ERMLT860_2_curated_scaffold_4720_2|ERMLT860_2_Betaproteobacteria_65_17_curated	ERMLT860_2_curated_scaffold_4720_2	ERMLT860_2_Betaproteobacteria_65_17_curated	NarG
ERMZT718_2_curated_scaffold_971_1|ERMZT718_2_Betaproteobacteria_61_11_curated	ERMZT718_2_curated_scaffold_971_1	ERMZT718_2_Betaproteobacteria_61_11_curated	NarG
ERMZT718_2_curated_scaffold_1577_16|ERMZT718_2_Betaproteobacteria_61_11_curated	ERMZT718_2_curated_scaffold_1577_16	ERMZT718_2_Betaproteobacteria_61_11_curated	NarG
ERMZT736_2_curated_scaffold_6786_1|ERMZT736_2_Deltaproteobacteria_66_11_curated	ERMZT736_2_curated_scaffold_6786_1	ERMZT736_2_Deltaproteobacteria_66_11_curated	NarG
ERMZT820_2_curated_scaffold_16185_1|ERMZT820_2_Betaproteobacteria_66_22_curated	ERMZT820_2_curated_scaffold_16185_1	ERMZT820_2_Betaproteobacteria_66_22_curated	NarG
ERMZT820_2_curated_scaffold_26286_1|ERMZT820_2_Betaproteobacteria_66_22_curated	ERMZT820_2_curated_scaffold_26286_1	ERMZT820_2_Betaproteobacteria_66_22_curated	NarG
ERMZT820_2_curated_scaffold_20452_1|ERMZT820_2_Betaproteobacteria_66_22_curated	ERMZT820_2_curated_scaffold_20452_1	ERMZT820_2_Betaproteobacteria_66_22_curated	NarG
ERMZT840_2_curated_scaffold_48659_1|ERMZT840_2_Betaproteobacteria_Burkholderiales_61_7_sub_curated	ERMZT840_2_curated_scaffold_48659_1	ERMZT840_2_Betaproteobacteria_61_7_curated	NarG
ERMGT600_2_curated_scaffold_7733_2|ERMGT600_2_Nitrospirae_57_8_curated	ERMGT600_2_curated_scaffold_7733_2	ERMGT600_2_Nitrospirae_57_8_curated	NxrA
ERMLIBT47_16_10D_curated_scaffold_607_12|ERMLIBT47_16_10D_Acidobacteria_70_8_curated	ERMLIBT47_16_10D_curated_scaffold_607_12	ERMLIBT47_16_10D_Acidobacteria_70_8_curated	NxrA
ERMLT366_2_curated_scaffold_229_6|ERMLT366_2_NC10_62_11_curated	ERMLT366_2_curated_scaffold_229_6	ERMLT366_2_NC10_62_11_curated	NxrA
ERMLT433_16_10D_curated_scaffold_1944_2|ERMLT433_16_10D_Deltaprotebacteria_70_6_curated	ERMLT433_16_10D_curated_scaffold_1944_2	ERMLT433_16_10D_Deltaprotebacteria_70_6_curated	NxrA
ERMLT760_16_10D_curated_scaffold_1649_1|ERMLT760_16_10D_Planctomycetes_72_5_curated	ERMLT760_16_10D_curated_scaffold_1649_1	ERMLT760_16_10D_Planctomycetes_72_5_curated	NxrA
ERMLT760_16_10D_curated_scaffold_50_17|ERMLT760_16_10D_Rokubacteria_69_16_curated	ERMLT760_16_10D_curated_scaffold_50_17	ERMLT760_16_10D_Rokubacteria_69_16_curated	NxrA
ERMLT890_curated_scaffold_182_44|ERMLT890_Zixibacteria_63_7_curated	ERMLT890_curated_scaffold_182_44	ERMLT890_Zixibacteria_63_7_curated	NxrA
ERMZT736_2_curated_scaffold_13_82|ERMZT736_2_Acidobacteria_69_10_curated	ERMZT736_2_curated_scaffold_13_82	ERMZT736_2_Acidobacteria_69_10_curated	NxrA
ERMGT138_2_curated_scaffold_1273_2|ERMGT138_2_Betaproteobacteria_64_8_curated	ERMGT138_2_curated_scaffold_1273_2	ERMGT138_2_Betaproteobacteria_64_8_curated	NxrA (cytoplasmic)
ERMGT266_2_curated_scaffold_2_422|ERMGT266_2_Acidobacteria_56_14_curated	ERMGT266_2_curated_scaffold_2_422	ERMGT266_2_Acidobacteria_56_14_curated	NxrA (cytoplasmic)
ERMGT630_2_curated_scaffold_739_1|ERMGT630_2_Planctomycetes_71_7_curated	ERMGT630_2_curated_scaffold_739_1	ERMGT630_2_Planctomycetes_71_7_curated	NxrA (periplasmic)
ERMGT746_2_curated_scaffold_4500_2|ERMGT746_2_Deltaproteobacteria_56_10_curated	ERMGT746_2_curated_scaffold_4500_2	ERMGT746_2_Deltaproteobacteria_56_10_curated	NxrA (periplasmic)
ERMGT800_2_curated_scaffold_9493_1|ERMGT800_2_Nitrospirae_57_8_curated	ERMGT800_2_curated_scaffold_9493_1	ERMGT800_2_Nitrospirae_57_8_curated	NxrA (periplasmic)
ERMGT828_2_curated_scaffold_131_44|ERMGT828_2_Verrucomicrobia_58_14_curated	ERMGT828_2_curated_scaffold_131_44	ERMGT828_2_Verrucomicrobia_58_14_curated	NxrA (periplasmic)
ERMLT890_curated_scaffold_4425_4|ERMLT890_Deltaproteobacteria_56_8_curated	ERMLT890_curated_scaffold_4425_4	ERMLT890_Deltaproteobacteria_56_8_curated	NxrA (periplasmic)
ERMZT100_curated_scaffold_37_25|ERMZT100_Deltaproteobacteria_56_16_curated	ERMZT100_curated_scaffold_37_25	ERMZT100_Deltaproteobacteria_56_16_curated	NxrA (periplasmic)
ERMZT736_2_curated_scaffold_552_10|ERMZT736_2_Planctomycetes_60_9_curated	ERMZT736_2_curated_scaffold_552_10	ERMZT736_2_Planctomycetes_60_9_curated	NxrA (periplasmic)
ERMZT736_2_curated_scaffold_1501_26|ERMZT736_2_Deltaproteobacteria_56_9_curated	ERMZT736_2_curated_scaffold_1501_26	ERMZT736_2_Deltaproteobacteria_56_9_curated	NxrA (periplasmic)
ERMLT760_16_10D_curated_scaffold_531_4|ERMLT760_16_10D_NC10_65_6_curated	ERMLT760_16_10D_curated_scaffold_531_4	ERMLT760_16_10D_NC10_65_6_curated	NxrA (periplasmic)
ERMLT730_16_10D_curated_scaffold_1719_5|ERMLT730_16_10D_Planctomycetes_63_6_curated	ERMLT730_16_10D_curated_scaffold_1719_5	ERMLT730_16_10D_Planctomycetes_63_6_curated	NxrA (periplasmic)
ERMLIBT47_16_10D_curated_scaffold_417_1|ERMLIBT47_16_10D_Nitrospirae_57_7_curated	ERMLIBT47_16_10D_curated_scaffold_417_1	ERMLIBT47_16_10D_Nitrospirae_57_7_curated	NxrA (periplasmic)
ERMLT730_16_10D_curated_scaffold_384_7|ERMLT730_16_10D_Acidobacteria_56_9_curated	ERMLT730_16_10D_curated_scaffold_384_7	ERMLT730_16_10D_Acidobacteria_56_9_curated	Unclear
ERMLT800_2_curated_scaffold_39_49|ERMLT800_2_Bacteroidetes_35_7_curated	ERMLT800_2_curated_scaffold_39_49	ERMLT800_2_Bacteroidetes_35_7_curated	Unclear
