## Supplementary Tables 1-14 for "Meanders as a scaling motif for understanding of floodplain soil microbiome and biogeochemical potential at the watershed scale": SupplementaryTable_13_MethanolDH.xlsx

### Sheet: SuppTable 13
Sequence ID	ORF	Genome	Type
ERMGT100_2_curated_scaffold_29_28|ERMGT100_2_Gemmatimonadetes_66_10_curated	ERMGT100 2 curated scaffold 29 28	ERMGT100 2 Gemmatimonadetes 66 10 curated	XoxF
ERMGT100_2_curated_scaffold_12677_1|ERMGT100_2_Gemmatimonadetes_66_6_curated	ERMGT100 2 curated scaffold 12677 1	ERMGT100 2 Gemmatimonadetes 66 6 curated	XoxF3
ERMGT138_2_curated_scaffold_1366_8|ERMGT138_2_Betaproteobacteria_61_8_curated	ERMGT138 2 curated scaffold 1366 8	ERMGT138 2 Betaproteobacteria 61 8 curated	XoxF5
ERMGT157_2_curated_scaffold_388_6|ERMGT157_2_Betaproteobacteria_61_8_curated	ERMGT157 2 curated scaffold 388 6	ERMGT157 2 Betaproteobacteria 61 8 curated	XoxF5
ERMGT157_2_curated_scaffold_917_10|ERMGT157_2_Betaproteobacteria_53_8_curated	ERMGT157 2 curated scaffold 917 10	ERMGT157 2 Betaproteobacteria 53 8 curated	XoxF4
ERMGT200_2_curated_scaffold_755_2|ERMGT200_2_Betaproteobacteria_62_10_curated	ERMGT200 2 curated scaffold 755 2	ERMGT200 2 Betaproteobacteria 62 10 curated	XoxF5
ERMGT500_2_curated_scaffold_240_30|ERMGT500_2_Betaproteobacteria_65_10_curated	ERMGT500 2 curated scaffold 240 30	ERMGT500 2 Betaproteobacteria 65 10 curated	XoxF5
ERMGT642_2_curated_scaffold_11868_2|ERMGT642_2_Betaproteobacteria_62_13_curated	ERMGT642 2 curated scaffold 11868 2	ERMGT642 2 Betaproteobacteria 62 13 curated	XoxF5
ERMGT700_2_curated_scaffold_140_39|ERMGT700_2_Deltaproteobacteria_70_10_curated	ERMGT700 2 curated scaffold 140 39	ERMGT700 2 Deltaproteobacteria 70 10 curated	XoxF2
ERMGT800_2_curated_scaffold_184_12|ERMGT800_2_Gemmatimonadetes_70_10_curated	ERMGT800 2 curated scaffold 184 12	ERMGT800 2 Gemmatimonadetes 70 10 curated	MxaF?
ERMGT800_2_curated_scaffold_1141_15|ERMGT800_2_Gemmatimonadetes_70_10_curated	ERMGT800 2 curated scaffold 1141 15	ERMGT800 2 Gemmatimonadetes 70 10 curated	XoxF
ERMGT814_2_curated_scaffold_378_18|ERMGT814_2_Acidobacteria_58_7_curated	ERMGT814 2 curated scaffold 378 18	ERMGT814 2 Acidobacteria 58 7 curated	MxaF?
ERMLT700_curated_scaffold_291_12|ERMLT700_Betaproteobacteria_65_16_curated	ERMLT700 curated scaffold 291 12	ERMLT700 Betaproteobacteria 65 16 curated	XoxF5
ERMZT100_curated_scaffold_1075_12|ERMZT100_Gammaproteobacteria_65_17_curated	ERMZT100 curated scaffold 1075 12	ERMZT100 Gammaproteobacteria 65 17 curated	XoxF5
ERMZT166_2_curated_scaffold_1514_1|ERMZT166_2_Betaproteobacteria_67_12_curated	ERMZT166 2 curated scaffold 1514 1	ERMZT166 2 Betaproteobacteria 67 12 curated	XoxF5
ERMZT366_2_curated_scaffold_3453_1|ERMZT366_2_Betaproteobacteria_67_12_curated	ERMZT366 2 curated scaffold 3453 1	ERMZT366 2 Betaproteobacteria 67 12 curated	XoxF5
ERMZT423_2_curated_scaffold_3_120|ERMZT423_2_Gemmatimonadetes_66_12_curated	ERMZT423 2 curated scaffold 3 120	ERMZT423 2 Gemmatimonadetes 66 12 curated	XoxF
ERMZT600_2_curated_scaffold_2801_1|ERMZT600_2_Betaproteobacteria_65_8_curated	ERMZT600 2 curated scaffold 2801 1	ERMZT600 2 Betaproteobacteria 65 8 curated	XoxF5
ERMZT718_2_curated_scaffold_972_5|ERMZT718_2_Betaproteobacteria_66_16_curated	ERMZT718 2 curated scaffold 972 5	ERMZT718 2 Betaproteobacteria 66 16 curated	XoxF5
ERMZT736_2_curated_scaffold_1840_8|ERMZT736_2_Gemmatimonadetes_65_7_curated	ERMZT736 2 curated scaffold 1840 8	ERMZT736 2 Gemmatimonadetes 65 7 curated	XoxF3
ERMZT800_2_curated_scaffold_307_7|ERMZT800_2_Betaproteobacteria_67_16_curated	ERMZT800 2 curated scaffold 307 7	ERMZT800 2 Betaproteobacteria 67 16 curated	XoxF5
ERMZT820_2_curated_scaffold_11739_1|ERMZT820_2_Gemmatimonadetes_65_7_curated	ERMZT820 2 curated scaffold 11739 1	ERMZT820 2 Gemmatimonadetes 65 7 curated	XoxF3
ERMZT840_2_curated_scaffold_846_29|ERMZT840_2_Acidobacteria_58_8_curated	ERMZT840 2 curated scaffold 846 29	ERMZT840 2 Acidobacteria 58 8 curated	MxaF?
ERMZT840_2_curated_scaffold_13_86|ERMZT840_2_Gemmatimonadetes_66_17_curated	ERMZT840 2 curated scaffold 13 86	ERMZT840 2 Gemmatimonadetes 66 17 curated	XoxF
ERMLT660_16_10D_curated_scaffold_3_37|ERMLT660_16_10D_Betaproteobacteria_65_9_curated	ERMLT660 16 10D curated scaffold 3 37	ERMLT660 16 10D Betaproteobacteria 65 9 curated	XoxF5
ERMLT730_16_1Da_curated_scaffold_43_32|ERMLT730_16_1Da_Gammaproteobacteria_64_10_curated	ERMLT730 16 1Da curated scaffold 43 32	ERMLT730 16 1Da Gammaproteobacteria 64 10 curated	XoxF5
ERMLT730_16_1Da_curated_scaffold_4505_1|ERMLT730_16_1Da_Gemmatimonadetes_69_8_curated	ERMLT730 16 1Da curated scaffold 4505 1	ERMLT730 16 1Da Gemmatimonadetes 69 8 curated	XoxF3
ERMLT760_16_10D_curated_scaffold_16477_1|ERMLT760_16_10D_NC10_65_6_curated	ERMLT760 16 10D curated scaffold 16477 1	ERMLT760 16 10D NC10 65 6 curated	XoxF2
