## Supplementary Tables 1-14 for "Meanders as a scaling motif for understanding of floodplain soil microbiome and biogeochemical potential at the watershed scale": SupplementaryTable_14_DsrAB.xlsx

### Sheet: SuppTable 14
Genome	Type
ERMGT157_2_Nitrospirae_50_7_curated	Reductive
ERMGT300_2_Proteobacteria_Gammaproteobacteria_60_8_curated	Oxidative
ERMGT436_2_Proteobacteria_Gammaproteobacteria_59_7_curated	Oxidative
ERMGT600_2_Betaproteobacteria_67_12_curated	Oxidative
ERMLT800_2_Proteobacteria_Betaproteobacteria_68_12_curated	Oxidative
ERMLT830_2_Proteobacteria_Betaproteobacteria_64_11_curated	Oxidative
ERMZT660_2_Betaproteobacteria_Burkholderiales_66_6_curated	Oxidative
ERMLT660_2_16_10D_Gammaproteobacteria_60_8_curated_1	Oxidative
ERMLT660_2_16_10D_Gammaproteobacteria_60_8_curated	Oxidative
ERMLT860_16_10D_Gammaproteobacteria_60_14_curated	Oxidative
ERMLT860_16_10D_Gammaproteobacteria_60_14_curated_e	Oxidative
ERMLT860_16_10D_Gammaproteobacteria_60_6_curated	Oxidative
